# Motor cortical signals predict finger velocity beyond task geometry

**DOI:** 10.64898/2026.08.04.742876

**Authors:** Zonghan Du, Zhong Yuan Lai, Liang Hu, Tangwei Ye

## Abstract

Finger movements toward the same target can differ in speed. How much does motor cortical activity add to a velocity prediction once the decoder knows the starting position and the intended target? We compared predictions of finger velocity on held-out trials with and without spiking-band power from motor cortex. In 18 sessions from one macaque, neural activity reduced mean squared error by 4.92% relative to a baseline that used the target, starting position and time within the trial. The reduction was 4.63% in 20 additional sessions from the same animal, with improvement in every session. Giving the baseline the preceding 100 ms of measured finger position reduced the neural gain in every session. Mean error reductions fell to 2.75% and 2.05%, respectively. In all 20 additional sessions, neural activity from the same trial gave more accurate predictions than activity substituted from a closely matched trial. In simulations, an incomplete model of task geometry could also produce this pairing effect. Motor cortical activity predicts variation in finger velocity beyond the movement expected from task geometry, and part of that variation is also predictable from recent finger position.
