## Supplementary material for "Motor cortical signals predict finger velocity beyond task geometry": Source data and analysis code: benchmark.csv

dataset	context_mode	estimator_seed	context_r2	exact_r2	exact_gain	replacement_gain	self_replacement_max_abs_error	context_mse	exact_mse	replacement_mse	context_rmse	exact_rmse	replacement_rmse	normalized_context_rmse	normalized_exact_rmse	mse_reduction_percent	component_context_rmse	component_exact_rmse	component_replacement_rmse	component_exact_gain	exact_gain_ci_low	exact_gain_ci_high	train_trials	test_trials	final_context_alpha	final_residualizer_alpha	innovation_alpha	crossfit_folds	eligible_sources_min	eligible_sources_median	source_reuse_max	source_reuse_median_nonzero	replacement_distance_mean	replacement_distance_median	replacement_penalty_distance_spearman	permutation_gain_mean	permutation_gain_low	permutation_gain_high
MC_Maze	template	20260726	0.905332655757026	0.905845803050973	0.0005131472939470173	-3.7062742929798754e-05	0.0	6683.914149631012	6647.68378438432	6686.530935745312	81.75520870030859	81.53332928554015	81.7712109225815	0.3076805880177917	0.306845558789804	0.5420531209051018	(75.49321580226196, 87.57055822075786)	(75.38980563525533, 87.24531377126839)	(75.4753531873263, 87.61582581211563)	(0.00021277568637585387, 0.0008376426891356679)	0.0002572498966947736	0.0007569123854674443	188	62	0.1	10000.0	100000.0	5	1	1.0	2	1.0	0.011245727155210635	0.009416539118945504	0.09600101317132954	-5.297201720751068e-05	-0.00019990931340073447	0.00010439354747102998
MC_Maze	template	20260727	0.905332655757026	0.9058016924263369	0.0004690366693108909	-2.303938212531399e-05	0.0	6683.914149631012	6650.798180700305	6685.5408272717295	81.75520870030859	81.55242596453097	81.7651565599414	0.3076805880177917	0.30691742794058335	0.495457724162048	(75.49321580226196, 87.57055822075786)	(75.3830691557155, 87.28682172049358)	(75.46996490682236, 87.60916648106216)	(0.00022662647810944375, 0.0007309155846576318)	0.00019860856502642668	0.0007136045167212184	188	62	0.1	10000.0	100000.0	5	1	1.0	2	1.0	0.011245727155210635	0.009416539118945504	0.11313055632444005
MC_Maze	template	20260728	0.905332655757026	0.9058254785531519	0.0004928227961259466	2.9884839756133847e-06	0.0	6683.914149631012	6649.118779732047	6683.7031500462	81.75520870030859	81.54212886436095	81.75391825500598	0.3076805880177917	0.30687867545146913	0.5205837346203176	(75.49321580226196, 87.57055822075786)	(75.39299668680154, 87.25900303148097)	(75.4720104295921, 87.58642555674903)	(0.00020621417300070363, 0.0008024498583428446)	0.00022348915773189834	0.0007431601915132972	188	62	0.1	10000.0	100000.0	5	1	1.0	2	1.0	0.011245727155210635	0.009416539118945504	0.09927577877413007
MC_RTT	lag_matched_output_history	20260726	0.6030810777224246	0.6715410902346174	0.06846001251219257	-0.022972719891075827	0.0	1582.5582063193447	1309.6008124409811	1674.152898193655	39.781380145984684	36.18840715534439	40.91641355487618	0.630015017501626	0.573113348095629	17.24785810647671	(44.335775416602104, 34.63315508075047)	(40.13728420823793, 31.752165930359805)	(45.66571606771449, 35.537982109430445)	(0.08359472872728681, 0.05125279247478764)	0.05370946546736527	0.08477746217580906	810	270	0.1	0.1	10000.0	5	19	37.0	4	1.0	0.2176919944890165	0.19529531143585918	0.22293327595429982	-0.05480247070916952	-0.0647546658657856	-0.04551274596557362
MC_RTT	lag_matched_output_history	20260727	0.6030810777224246	0.6713371309249935	0.06825605320256872	-0.023045835819173383	0.0	1582.5582063193447	1310.4140200284357	1674.4444192210715	39.781380145984684	36.199641158835206	40.91997579692676	0.630015017501626	0.573291260246487	17.19647247123073	(44.335775416602104, 34.63315508075047)	(40.14111156070963, 31.77293191897049)	(45.66830106249392, 35.54286308821452)	(0.0835223077193825, 0.05089928239269873)	0.05366907148138301	0.08462908588597588	810	270	0.1	0.1	10000.0	5	19	37.0	4	1.0	0.2176919944890165	0.19529531143585918	0.22613530398684936
MC_RTT	lag_matched_output_history	20260728	0.6030810777224246	0.6715355633348663	0.06845448561244145	-0.02318030611740254	0.0	1582.5582063193447	1309.6228487815679	1674.9805666860188	39.781380145984684	36.18871162091251	40.926526442956515	0.630015017501626	0.5731181698961678	17.246465655917945	(44.335775416602104, 34.63315508075047)	(40.131361311139706, 31.760345351993585)	(45.676324519724076, 35.547637217414156)	(0.08370678793358349, 0.05111357757115522)	0.054951491322697645	0.08428372402381763	810	270	0.1	0.1	10000.0	5	19	37.0	4	1.0	0.2176919944890165	0.19529531143585918	0.2240986751515996
