## Supplementary material for "Motor cortical signals predict finger velocity beyond task geometry": Source data and analysis code: benchmark_nonlinear.csv

dataset	context_mode	context_r2	nonlinear_exact_r2	nonlinear_gain	nonlinear_replacement_gain	context_mse	nonlinear_mse	normalized_nonlinear_rmse	mse_reduction_percent	innovation_alpha	rff_components	gamma_multiplier	rff_seed	train_trials	test_trials
MC_Maze	template	0.905332655757026	0.9053774544632957	4.479870626958403e-05	4.276534122829781e-05	6683.914149631012	6680.75117184691	0.30760777873243794	0.04732223833659393	100000.0	512	1.0	20260802	188	62
MC_RTT	lag_matched_output_history	0.6030810777224246	0.6199319242307358	0.016850846508311108	-0.005526702294805118	1582.5582063193447	1515.3720785526612	0.6164966145643161	4.245412743645146	10000.0	512	1.0	20260802	810	270
