## Supplementary material for "Motor cortical signals predict finger velocity beyond task geometry": Source data and analysis code: finger_trace.csv

time_ms	observed	baseline	full
0	0.0005464554	0.004951043857239803	0.002888137676942391
20	0.0012295097	0.005552132670041199	0.006791368104383773
40	0.008469932	0.01365915082341197	0.015978714706476865
60	0.013661213	0.02502847291979133	0.028394649383158367
80	0.024999991	0.03554676334979311	0.04136185804667216
100	0.038387984	0.042131738392410856	0.04487218810812127
120	0.052732274	0.0432703816770219	0.03998094889336599
140	0.062978104	0.039109246802655026	0.03516837515336529
160	0.059016377	0.031127264679338674	0.030571062678108323
180	0.040846974	0.021521576017556786	0.02082588510209174
200	0.021857947	0.012497303832494689	0.01368267009510797
220	0.0051912665	0.005659731944135795	0.003728132548985261
240	-0.00068306923	0.001662796347591369	0.0031802131763472878
260	-0.0034152865	0.0001851606633140895	0.0005212657761206867
280	-0.005464524	0.00020785448156941346	-0.0008507289509325881
300	-0.0039618015	0.00048208073985978045	0.0018313895543793253
320	-0.0021858215	2.5137126042148615e-05	0.003962951131112367
340	-0.0053277016	-0.001520429355128825	0.0030100202050706727
360	-0.009289652	-0.003784185386136795	-0.001145525035850148
380	-0.012978226	-0.005861187749003003	-0.002658742430803007
400	-0.012021691	-0.006747859116318768	-0.0001556102838677735
420	-0.007240474	-0.005887095547843402	0.0004693998087314079
440	-0.0023224056	-0.003645622650386842	0.0004935680843959718
460	0.0	-0.0015524110495444415	-0.0003712913102047663
480	-0.0013661385	-0.0021826987789381534	0.0011927356463543848
