## Supplementary material for "Motor cortical signals predict finger velocity beyond task geometry": Source data and analysis code: injected_signal.csv

seed	regime	neural_innovation_strength	innovation_scale	context_r2	exact_r2	exact_gain	replacement_gain	self_replacement_max_abs_error	context_mse	exact_mse	replacement_mse	context_rmse	exact_rmse	replacement_rmse	normalized_context_rmse	normalized_exact_rmse	mse_reduction_percent	component_context_rmse	component_exact_rmse	component_replacement_rmse	component_exact_gain	exact_gain_ci_low	exact_gain_ci_high	train_trials	test_trials	final_context_alpha	final_residualizer_alpha	innovation_alpha	crossfit_folds	eligible_sources_min	eligible_sources_median	source_reuse_max	source_reuse_median_nonzero	replacement_distance_mean	replacement_distance_median	replacement_penalty_distance_spearman	permutation_gain_mean	permutation_gain_low	permutation_gain_high
20260726	template_only	0.0	0.2	0.8348575273264516	0.83488236580861	2.48384821583488e-05	-2.7814032233639872e-05	0.0	0.040587222600028575	0.04058111802264102	0.04059405848118861	0.20146270771541958	0.20144755650700016	0.20147967262527655	0.4063772541291506	0.40634669211326174	0.015040638399213768	(0.2020269924737491, 0.20089683798424837)	(0.20202056030440205, 0.20087291818355568)	(0.20205393614619419, 0.2009037676356689)	(1.0651434767621942e-05, 3.882202639940243e-05)	-7.879964478814988e-06	5.503986341812786e-05	336	144	1000.0	10.0	100000.0	5	17	17.0	17	9.0	0.0	0.0		1.1212154580396903e-05	-2.4396119757720896e-05	4.78252096728852e-05
20260726	weak	0.8	0.25	0.7621426341627557	0.9901297670763234	0.22798713291356704	-0.19479810645948545	0.0	0.06343321909359324	0.0026322525070793697	0.11538313841842432	0.2518595225390401	0.0513054822322076	0.3396809362010537	0.48770622903264593	0.09934904591226162	95.85035641467985	(0.2525909473380172, 0.2511259674149002)	(0.050900071048492423, 0.051707714911966005)	(0.3374534574198278, 0.3418939030053817)	(0.23134678905402348, 0.22467994648151518)	0.21484735593987025	0.24344054026349476	336	144	1000.0	100.0	10.0	5	17	17.0	17	9.0	0.0	0.0		-0.2181527376326028	-0.2332580842397985	-0.20241163670527498
20260726	strong	1.8	0.35	0.6155698581696927	0.9981945429675902	0.38262468479789935	-0.32564766436956094	0.0	0.12438032365170867	0.0005841460010425634	0.22974188998952166	0.3526759470841592	0.02416911254147664	0.4793139785041968	0.6200243074511751	0.04249066994541191	99.53035497585752	(0.3537415676657892, 0.3516070969260535)	(0.024043332756699065, 0.02429424112903653)	(0.47521375675717814, 0.4833794217462849)	(0.38809029398804396, 0.37724626099213776)	0.3613650057437063	0.40974619825174746	336	144	1000.0	1000.0	1.0	5	17	17.0	17	9.0	0.0	0.0		-0.36459802655759715	-0.39009360416086464	-0.33816357739264213
20260727	template_only	0.0	0.2	0.8360567451651338	0.8360186300018073	-3.811516332649562e-05	-4.225111737295684e-05	0.0	0.041811609172930225	0.041821329952929226	0.04182238477457664	0.20447887219204391	0.20450264045466315	0.20450521943113492	0.4048990674660368	0.4049461322178454	-0.02324899756619299	(0.20142939361300574, 0.20748353605661635)	(0.20145627283339548, 0.20750428921334357)	(0.20144449534584116, 0.20752080580995394)	(-4.239177904622107e-05, -3.382446058533001e-05)	-7.858218624498879e-05	1.7850755003406946e-06	336	144	100.0	10.0	100000.0	5	17	17.0	17	9.0	0.0	0.0		-9.488907179442482e-06	-4.099859241577005e-05	2.6645916752145524e-05
20260727	weak	0.8	0.25	0.7654785149608607	0.9870923175975911	0.2216138026367298	-0.19117648631796072	0.0	0.06532544717400648	0.0035954067269218055	0.11857723967306863	0.2555884331772596	0.05996171050697108	0.3443504605384878	0.48427418374216336	0.1136119817730895	94.49616208926244	(0.25177595340735787, 0.25934487393011874)	(0.05335154722081984, 0.06591225882177207)	(0.3450774606432276, 0.34362192232475347)	(0.21713015281328435, 0.22610689412019402)	0.21057685045973165	0.2333072427145555	336	144	100.0	10.0	100.0	5	17	17.0	17	9.0	0.0	0.0		-0.21258410884461515	-0.22609586605213455	-0.1943395020519125
20260727	strong	1.8	0.35	0.6242112184743509	0.9976286942164176	0.37341747574206574	-0.3177989540081121	0.0	0.1281188047438335	0.0008084564457759999	0.23646696237392203	0.35793687256810175	0.028433368526715224	0.48627868797010015	0.6130161348004213	0.04869605511314465	99.36897909140467	(0.35278850029284586, 0.36301223608687316)	(0.02538322941600949, 0.03118660859994603)	(0.48667099495588984, 0.4858860642336712)	(0.36341928205906376, 0.38340176471763265)	0.3553749385418896	0.3934434976863141	336	144	1000.0	1000.0	10.0	5	17	17.0	17	9.0	0.0	0.0		-0.359247228575838	-0.3814029914234247	-0.3288585031298238
20260728	template_only	0.0	0.2	0.8414148065268715	0.8413559610218663	-5.884550500523495e-05	-1.0184749798951747e-05	0.0	0.03906059119771678	0.039075085238203744	0.039063099769542656	0.1976375247712761	0.19767418961059066	0.1976438710649603	0.3982275649338318	0.3983014423500554	-0.037106556871090095	(0.19667123908579895, 0.19859910904102812)	(0.19670196864186337, 0.1986416522505359)	(0.19668469198039668, 0.1985984176162078)	(-4.9610465292735637e-05, -6.788433078294314e-05)	-9.510304608255028e-05	-2.1197875827248284e-05	336	144	1000.0	10.0	100000.0	5	17	17.0	17	9.0	0.0	0.0		-2.5003867296666286e-05	-6.37358691804272e-05	1.1550993193530677e-05
20260728	weak	0.8	0.25	0.7713117661817172	0.9903324240509743	0.21902065786925723	-0.19110037163577906	0.0	0.061032852899677026	0.002580105372899024	0.11203416886763332	0.2470482805033806	0.05079473764967218	0.3347150562308683	0.4782135859825429	0.09832383205014786	95.77259582287579	(0.24587378032952115, 0.24821722330616813)	(0.054308445091896855, 0.04701918265451312)	(0.32325086065006986, 0.34579939101197893)	(0.21830061661343741, 0.21972224997843504)	0.20835189976337126	0.2328247957729291	336	144	1000.0	100.0	100.0	5	17	17.0	17	9.0	0.0	0.0		-0.21503380775250108	-0.22818048142255118	-0.19839684861773058
20260728	strong	1.8	0.35	0.629010735838443	0.9982339139682802	0.36922317812983685	-0.3186469198070168	0.0	0.11964199554535193	0.0005695530236360454	0.2224038731599272	0.34589304061422216	0.0238653100469289	0.47159715134840163	0.6090888803463388	0.04202482637346381	99.52395225352107	(0.3443022104941238, 0.3474765876135593)	(0.02548436586828395, 0.02212810754591389)	(0.4540568686882643, 0.4885080411997969)	(0.37166741759261873, 0.36685783277644624)	0.35161230367166396	0.39259122735321966	336	144	1000.0	1000.0	0.1	5	17	17.0	17	9.0	0.0	0.0		-0.361464419719814	-0.3830605933032945	-0.3344305090246483
20260729	template_only	0.0	0.2	0.8446713897301465	0.8446702858732997	-1.1038568467841595e-06	5.091297354862004e-06	0.0	0.0401426979356096	0.040142983213330735	0.04014138215475338	0.2003564272380839	0.20035713916237358	0.20035314361085874	0.394117508200097	0.394118908613505	-0.0007106590633022602	(0.20071099416207647, 0.20000123173043216)	(0.20072924462524117, 0.19998434133411977)	(0.20070650414772734, 0.19999915875399338)	(-2.9162902056397467e-05, 2.5431754223197305e-05)	-3.652803176065336e-05	3.478236380612747e-05	336	144	1000.0	10.0	100000.0	5	17	17.0	17	9.0	0.0	0.0		-8.309195040747763e-06	-4.353549952496337e-05	2.9692592431031197e-05
20260729	weak	0.8	0.25	0.778056282485852	0.9902061831986059	0.21214990071275353	-0.17657920850509806	0.0	0.06267769263821499	0.002765808584753595	0.11254428711064617	0.25035513303748136	0.052590955351216	0.3354762094555233	0.47110902932776344	0.09896371456950245	95.5872520695389	(0.2508664908928207, 0.24984272857850537)	(0.049564062892992505, 0.05545287043108461)	(0.33239219045663543, 0.33853213428673623)	(0.22118235080064375, 0.20367392884429578)	0.2020840095230048	0.22317254164862385	336	144	1000.0	100.0	10.0	5	17	17.0	17	9.0	0.0	0.0		-0.2114394818958489	-0.22668825548691596	-0.1956996284619198
20260729	strong	1.8	0.35	0.6443988450964192	0.9982319151391668	0.35383307004274867	-0.29473414415111626	0.0	0.12276294886458827	0.0006103897818261642	0.22451299148433795	0.3503754398707025	0.024706067712733325	0.4738280188890669	0.5963230289898102	0.042048601175702464	99.50278989917435	(0.3512003782735042, 0.34954855460969075)	(0.02342892526067793, 0.025920359271852274)	(0.46850968541913607, 0.47908731734114873)	(0.36900337639896286, 0.33971949569511634)	0.33763326826183754	0.3729674880178509	336	144	1000.0	1000.0	10.0	5	17	17.0	17	9.0	0.0	0.0		-0.3522940293814505	-0.3766835824986941	-0.32597769281800254
20260730	template_only	0.0	0.2	0.8376039719112158	0.8376003920055172	-3.5799056987376784e-06	-1.9902953762964165e-05	0.0	0.04068438383144896	0.040685280689945084	0.04068937003351192	0.2017037030682604	0.20170592626381875	0.20171606290405314	0.4029839054959691	0.4029883472192253	-0.0022044293452672965	(0.20468595975242387, 0.1986766859576814)	(0.20468647207335952, 0.1986806722609224)	(0.20470348966074403, 0.19868372199991055)	(-8.231389455946099e-07, -6.432213944051895e-06)	-4.334781057451158e-05	3.787225680634011e-05	336	144	1000.0	10.0	100000.0	5	17	17.0	17	9.0	0.0	0.0		-2.3178118710506496e-05	-5.610215200000442e-05	1.1536581712702308e-05
20260730	weak	0.8	0.25	0.7668480147765222	0.9906090300903854	0.22376101531386278	-0.198749854589759	0.0	0.0635526746263758	0.002559794867368498	0.11772800077114565	0.2520965581406771	0.05059441537727754	0.3431151421478592	0.48285814192522175	0.09690701682342089	95.97216815434213	(0.2558055609700472, 0.24833216511267922)	(0.04928150269606598, 0.05187410940685767)	(0.3450719311950567, 0.34114712932048114)	(0.22645676391580946, 0.22095108808220695)	0.21213474609270586	0.23735625945899913	336	144	1000.0	100.0	10.0	5	17	17.0	17	9.0	0.0	0.0		-0.22010372733418712	-0.2343355408048249	-0.20928260355192033
20260730	strong	1.8	0.35	0.6244888350257457	0.9982777707930555	0.37378893576730865	-0.3279594258180706	0.0	0.1245419725794245	0.0005711942617777254	0.2333129429983692	0.3529050475403044	0.023899670746220028	0.4830247850766762	0.6127896580183555	0.04149974948050253	99.54136404784062	(0.3580672035204594, 0.3476662522044483)	(0.023403407017932035, 0.024385837355080948)	(0.4877445347730067, 0.4782584602448792)	(0.3749692339853631, 0.37254424733713715)	0.35447551637761604	0.39715971478446366	336	144	1000.0	1000.0	1.0	5	17	17.0	17	9.0	0.0	0.0		-0.36751538914360216	-0.39175275320195546	-0.3492429285489953
20260731	template_only	0.0	0.2	0.823475335405454	0.8234809471200065	5.611714552446247e-06	-2.605487164161543e-06	0.0	0.04370447859917874	0.04370308923492686	0.043705123673102364	0.20905616135186914	0.20905283838046032	0.20905770417064845	0.4201483840199149	0.4201417057136716	0.003178997430945768	(0.21270877458018164, 0.20533858481774606)	(0.21268882881163143, 0.20535247884695731)	(0.2127069600935796, 0.20534360587550077)	(3.444926537846083e-05, -2.292872248310488e-05)	-3.543076707617713e-05	4.5324184507315495e-05	336	144	0.1	10.0	100000.0	5	17	17.0	17	9.0	0.0	0.0		-1.5097647927979462e-05	-5.344121841411477e-05	2.8885934077166213e-05
20260731	weak	0.8	0.25	0.7468789905507681	0.9899192269168267	0.2430402363660585	-0.2624906355145161	0.0	0.06828199463117945	0.002719392179420957	0.13909154222241543	0.2613082368223004	0.052147791702247155	0.372949785121825	0.5031113290805841	0.10040305315663126	96.01740957611217	(0.26586143897172027, 0.25667427711059276)	(0.05271651813574081, 0.05157279393717225)	(0.38875850202960094, 0.3564406143308175)	(0.2527900455092457, 0.23337284248320753)	0.23025178170626362	0.2575334769690339	336	144	100.0	100.0	10.0	5	17	17.0	17	9.0	0.0	0.0		-0.23345495801859392	-0.24789817957306395	-0.217264218998998
20260731	strong	1.8	0.35	0.5946217369298621	0.9981564724691252	0.40353473553926367	-0.4367386267426663	0.0	0.1338215293502582	0.0006085764730268093	0.27799559165542687	0.36581625080121605	0.024669342776547764	0.5272528725909673	0.6366932252428468	0.04293631948449598	99.54523276188695	(0.37217596438065664, 0.35934399986342475)	(0.025077938197627707, 0.02425386488396407)	(0.5506652832744316, 0.5027513591300794)	(0.41809827785416487, 0.38899956112194917)	0.38162632956010273	0.4286549693460159	336	144	100.0	1000.0	1.0	5	17	17.0	17	9.0	0.0	0.0		-0.38827358091986214	-0.41237175606845994	-0.36087832105945944
20260732	template_only	0.0	0.2	0.8415531334106274	0.8415621760562411	9.042645613505852e-06	-2.758721431272334e-05	0.0	0.03955180490723511	0.0395495476650261	0.039558691279568736	0.19887635582752192	0.1988706807576876	0.19889366827420307	0.3980538488563738	0.39804249012355375	0.005707052343887971	(0.1995997252272821, 0.19815034570664683)	(0.1995871093074959, 0.1981516619368352)	(0.1996129838829178, 0.19817174174058116)	(2.0289180607026898e-05, -2.0779600950989017e-06)	-3.8144925839763504e-05	5.466693326477961e-05	336	144	1000.0	10.0	100000.0	5	17	17.0	17	9.0	0.0	0.0		-2.0357765485346925e-05	-5.6579840412482304e-05	1.538214777279797e-05
20260732	weak	0.8	0.25	0.7722579866562346	0.9898463256432352	0.21758833898700025	-0.2272757683953484	0.0	0.06175031011952989	0.0027530824513988064	0.12337420188640852	0.24849609678932563	0.05246982419828378	0.3512466396798815	0.4772232321919849	0.1007654422744471	95.54158927126088	(0.24938959518367795, 0.2475993740969086)	(0.04982230104068373, 0.05499002838523643)	(0.359541763968688, 0.3427508187227289)	(0.22165924296000297, 0.2135696744561369)	0.20620228980077038	0.22899886139413808	336	144	1000.0	100.0	10.0	5	17	17.0	17	9.0	0.0	0.0		-0.2130768213638439	-0.22545519718293794	-0.1995303747230059
20260732	strong	1.8	0.35	0.6321668431392906	0.9981401180279563	0.3659732748886663	-0.37910886000007726	0.0	0.12093606788542015	0.0006114914010188524	0.24557935784934026	0.34775863452317063	0.02472835216950075	0.4955596410618406	0.6064925035486506	0.04312634893013405	99.49436804775378	(0.3489922939716375, 0.3465205831105198)	(0.02357157557069249, 0.025833382030869174)	(0.5079334010153885, 0.4828689012885593)	(0.37150907662370053, 0.3605188693606443)	0.3471464076595423	0.3853463712278826	336	144	1000.0	1000.0	10.0	5	17	17.0	17	9.0	0.0	0.0		-0.3569389956888114	-0.37791669193644106	-0.33323702566715774
20260733	template_only	0.0	0.2	0.8332523668131975	0.8332226282616927	-2.9738551504912612e-05	-1.2478526872958717e-05	0.0	0.04258757961204722	0.04259517487985137	0.04259076664532911	0.20636758372391537	0.2063859851827429	0.2063753053185606	0.40834744175371357	0.40838385342506794	-0.01783446693459054	(0.20178263896908097, 0.2108528535134584)	(0.201796127286463, 0.21087596537274816)	(0.2017880547802443, 0.21086278533364583)	(-2.1578743139899524e-05, -3.7700487926598195e-05)	-7.602204798829178e-05	1.4965471552557954e-05	336	144	100.0	10.0	100000.0	5	17	17.0	17	9.0	0.0	0.0		-1.957150158116968e-05	-5.2002914294958646e-05	1.7916421462007244e-05
20260733	weak	0.8	0.25	0.7618212053872904	0.9923205151092334	0.2304993097219431	-0.2058162189055784	0.0	0.06653763743544021	0.0021453412012754354	0.12403446444785556	0.25794890469905124	0.04631782811483539	0.3521852700608808	0.4880356489158447	0.0876326702250168	96.77574785645643	(0.252214989327559, 0.26355810370652477)	(0.04998517716581672, 0.04233396350748156)	(0.3548519904545896, 0.3494982028081496)	(0.22233106680849482, 0.23840958037958476)	0.21845535383782788	0.2453533997746205	336	144	100.0	100.0	10.0	5	17	17.0	17	9.0	0.0	0.0		-0.22558324912677608	-0.24361466470847432	-0.21105615829925148
20260733	strong	1.8	0.35	0.6198926373431771	0.9985998078255651	0.3787071704823875	-0.3447507302085756	0.0	0.1304031420719695	0.000480362857942719	0.2486765113026331	0.3611137522609316	0.0219171817974556	0.49867475502839836	0.6165284767606622	0.03741914181852586	99.63163245125058	(0.3530819453851293, 0.3689707630517508)	(0.0233847601748962, 0.020344009129176787)	(0.5039010287138501, 0.49339312507005106)	(0.3702693968310226, 0.3867672620602925)	0.3602299742780376	0.40338114750473125	336	144	100.0	1000.0	1.0	5	17	17.0	17	9.0	0.0	0.0		-0.37181531358449255	-0.4016647765983937	-0.3481571941043923
20260734	template_only	0.0	0.2	0.8366638519688616	0.8366569710096063	-6.880959255234165e-06	-3.5401000416337506e-05	0.0	0.04038645539135878	0.04038815677563508	0.04039520863392852	0.20096381612459188	0.20096804914123806	0.2009855931004223	0.4041486707031684	0.4041571835194734	-0.004212759599254412	(0.20206776490585687, 0.19985376946324765)	(0.20206555929845435, 0.19986451234942373)	(0.2020862512630445, 0.19987887411706826)	(3.5549910619046625e-06, -1.7614416998318638e-05)	-4.796866452234774e-05	3.3367038219660144e-05	336	144	1000.0	10.0	100000.0	5	17	17.0	17	9.0	0.0	0.0		-1.008230835672567e-05	-4.571244381420495e-05	3.307079016035714e-05
20260734	weak	0.8	0.25	0.7650013416749761	0.9912088961669413	0.22620755449196542	-0.2258846315815321	0.0	0.06309501921320033	0.0023603320512787817	0.12374300448761583	0.25118721944637296	0.048583248669462	0.3517712388578916	0.4847666019075818	0.09376088647756324	96.25908339404235	(0.252526058162797, 0.2498412063194545)	(0.05119088800453585, 0.04582747088662681)	(0.34455405402759276, 0.3588432984303618)	(0.22409524131166805, 0.22838991524308047)	0.21486121584970239	0.23932399500935223	336	144	1000.0	100.0	10.0	5	17	17.0	17	9.0	0.0	0.0		-0.22254107558884978	-0.2390348292921421	-0.20326179444525047
20260734	strong	1.8	0.35	0.6205679789763398	0.998396308881999	0.3778283299056589	-0.37956733936091946	0.0	0.1236625693844033	0.000522666915712345	0.24736924103836522	0.3516568915639267	0.022861909712715275	0.49736228348997796	0.61598053623768	0.04004611239559844	99.57734428589492	(0.35346537188918115, 0.34983906249023916)	(0.02409045399654492, 0.02156348435817005)	(0.48730403040886583, 0.5072211194577814)	(0.37440663077202296, 0.3813834012755936)	0.35914209558736365	0.3991657540113392	336	144	1000.0	1000.0	0.1	5	17	17.0	17	9.0	0.0	0.0		-0.37233450945434465	-0.4003161613332813	-0.34072703384377756
20260735	template_only	0.0	0.2	0.8371922410062063	0.8372016811687001	9.440162493742406e-06	-2.1834414178857485e-05	0.0	0.04122143824253528	0.041219048079574744	0.0412269665168706	0.20303063375396158	0.20302474745600532	0.20304424768229853	0.4034944348981701	0.4034827367202962	0.005798349263011643	(0.20056521093529583, 0.20546647572670082)	(0.2005574905908711, 0.20546237886056426)	(0.20059358576357786, 0.20546568176766467)	(1.2316498512147104e-05, 6.603434286412285e-06)	-3.81700566299168e-05	5.5043839234567184e-05	336	144	100.0	10.0	100000.0	5	17	17.0	17	9.0	0.0	0.0		-1.2835622409868906e-05	-4.6888036235566e-05	2.3596653274871087e-05
20260735	weak	0.8	0.25	0.7668478140123429	0.9921120346687999	0.22526422065645654	-0.21579003766768504	0.0	0.06440557877745849	0.0021789586504643433	0.1240150660808827	0.2537825423023784	0.04667931715936238	0.3521577289807547	0.4828583498166483	0.08881421806895674	96.61681690961379	(0.2506972535331312, 0.2568307704031239)	(0.05043766436249915, 0.04259060124704218)	(0.36405477359867294, 0.33984445557016857)	(0.22026903291560435, 0.23017126767846133)	0.21338080796063183	0.2380004413114816	336	144	100.0	100.0	100.0	5	17	17.0	17	9.0	0.0	0.0		-0.22133761966483043	-0.2375760075000939	-0.2047172532504149
20260735	strong	1.8	0.35	0.6260998341961177	0.998530569508166	0.372430735312049	-0.3609369837489477	0.0	0.1262642431515586	0.0004962194347155279	0.24815088361475468	0.355336802416466	0.02227598336135866	0.4981474516794748	0.6114737654256992	0.03833315134233056	99.60699924037884	(0.3512270390370701, 0.3593995733892429)	(0.023912236346663486, 0.02050960317344934)	(0.5169483287430807, 0.4786086006741255)	(0.3681689270227867, 0.37658824451469397)	0.35329342012513143	0.39313877704693917	336	144	1000.0	1000.0	1.0	5	17	17.0	17	9.0	0.0	0.0		-0.3686353212486069	-0.39587800585826094	-0.34121969913453165
