## Supplementary material for "Motor cortical signals predict finger velocity beyond task geometry": Source data and analysis code: later_input_ranges.csv

date	train_age_max_s	tail_age_max_s	tail_age_above_train_max_percent	tail_target_coordinate_outside_train_range_percent	tail_position_history_outside_train_range_percent	tail_velocity_variance_mm_s_squared	tail_observed_max_abs_velocity_mm_s
20170210	8.811999999999898	130.32799999999952	47.291387773315485	0.0	0.0	767.7842074931534	772.6014989989778
20170213	23.967999999999847	35.29200000000037	5.497545738509594	0.0	0.1606425702811245	999.2226475068088	358.6688165915911
20170214	12.735999999999876	215.96799999999985	52.24007139669791	0.0	52.539045069165546	1760.6486989712366	559.3613788064712
20170215	25.800000000000182	20.923999999999978	0.0	0.0	0.0	870.530383233507	336.74952094850926
20170216	13.592000000000098	117.83200000000033	25.586791610888	0.0	0.49531459170013387	937.4579547360883	417.9409585832184
20170217	25.23999999999978	380.9920000000002	71.47701918786255	0.0	0.062472110664881744	340.666474931945	358.746946809602
20170227	12.035999999999945	16.451999999999998	1.2672913877733154	0.0	0.6871932173136992	1000.5437691328762	293.98914346331355
20170228	24.032000000000153	15.44000000000051	0.0	0.0	0.0	1798.160300665916	339.9919301845354
20170301	15.427999999999997	173.856	42.11958946898706	0.0	0.214190093708166	735.4754338380052	355.61332403943965
20170302	12.539999999999964	16.728000000000065	1.289602855867916	0.0	3.9134315037929497	832.83332085594	278.3271321005257
