## Supplementary material for "Motor cortical signals predict finger velocity beyond task geometry": Source data and analysis code: later_mse_differences.csv

date	context	metric	bounded_minus_unbounded	bounded	unbounded
20170210	task	context_mse	-30368036.48410489	3882.555230322432	30371919.039335214
20170213	task	context_mse	-107.75558996374752	1077.2664449205881	1185.0220348843357
20170214	task	context_mse	-577606.0253057348	1835.5733104649885	579441.5986161998
20170215	task	context_mse	0.0	1189.5212099563682	1189.5212099563682
20170216	task	context_mse	-857758.8367150016	1587.5890440535813	859346.4257590552
20170217	task	context_mse	-175229738.04275268	37017.199950505026	175266755.2427032
20170227	task	context_mse	-6.833338111984176	806.2180426512166	813.0513807632008
20170228	task	context_mse	0.0	1418.62227685252	1418.62227685252
20170301	task	context_mse	-8637247.993842196	6559.578196003472	8643807.5720382
20170302	task	context_mse	-14.732475065671679	693.6120427671733	708.344517832845
20170210	task	exact_mse	-19781974.528358117	3900.4827163515884	19785875.01107447
20170213	task	exact_mse	-113.25146364499415	999.5146417520809	1112.766105397075
20170214	task	exact_mse	-670709.4396680332	1687.577475364139	672397.0171433972
20170215	task	exact_mse	0.00413582211672292	1041.682707012708	1041.6785711905914
20170216	task	exact_mse	-851704.1302548546	1502.0979353045873	853206.2281901592
20170217	task	exact_mse	-169251951.5392342	35285.87401247293	169287237.41324666
20170227	task	exact_mse	-11.162145282113215	717.2427391828996	728.4048844650129
20170228	task	exact_mse	0.09039595371632458	1188.7221151027923	1188.631719149076
20170301	task	exact_mse	-8536673.73818294	4443.395688163659	8541117.133871103
20170302	task	exact_mse	-14.280240192046222	609.1306835299868	623.410923722033
20170210	history	context_mse	-347208.1082473761	1427.4134409132218	348635.5216882893
20170213	history	context_mse	-24.836603651025825	722.5464581496062	747.383061800632
20170214	history	context_mse	-2217903.2410726333	2018.4424921486536	2219921.683564782
20170215	history	context_mse	0.0	434.8350139280255	434.8350139280255
20170216	history	context_mse	-184036.277661991	1999.7471323114437	186036.02479430242
20170217	history	context_mse	-48651419.43077436	147315.75189007985	48798735.18266444
20170227	history	context_mse	-5.119967743465054	310.8160696172265	315.93603736069156
20170228	history	context_mse	0.0	546.5002259666352	546.5002259666352
20170301	history	context_mse	-3298044.594880269	4514.439996640162	3302559.034876909
20170302	history	context_mse	-0.17882856766539135	294.0716575440956	294.250486111761
20170210	history	exact_mse	-225745.93516805218	1243.3842342605972	226989.31940231277
20170213	history	exact_mse	-26.805561335785683	678.326819443651	705.1323807794366
20170214	history	exact_mse	-2732145.707196596	2196.27005713515	2734341.9772537313
20170215	history	exact_mse	0.011779096504142217	415.0832896690241	415.07151057251997
20170216	history	exact_mse	-82638.73113110662	1832.6417756825774	84471.3729067892
20170217	history	exact_mse	-45197610.574007355	108980.55308388786	45306591.127091244
20170227	history	exact_mse	-4.308802671298963	300.6690790377637	304.9778817090627
20170228	history	exact_mse	-0.027994160844173166	524.2843164427364	524.3123106035806
20170301	history	exact_mse	-2476486.8176963883	3524.6209935423794	2480011.438689931
20170302	history	exact_mse	-0.19058468275846963	285.98757595921995	286.1781606419784
