## Supplementary material for "Motor cortical signals predict finger velocity beyond task geometry": Source data and analysis code: link_confirmation.csv

asset_id	date	task	file	signal	context_mode	outer_seed	context_r2	exact_r2	exact_gain	replacement_gain	self_replacement_max_abs_error	context_mse	exact_mse	replacement_mse	context_rmse	exact_rmse	replacement_rmse	normalized_context_rmse	normalized_exact_rmse	mse_reduction_percent	component_context_rmse	component_exact_rmse	component_replacement_rmse	component_exact_gain	exact_gain_ci_low	exact_gain_ci_high	train_trials	test_trials	final_context_alpha	final_residualizer_alpha	innovation_alpha	crossfit_folds	eligible_sources_min	eligible_sources_median	source_reuse_max	source_reuse_median_nonzero	replacement_distance_mean	replacement_distance_median	replacement_penalty_distance_spearman	permutation_gain_mean	permutation_gain_low	permutation_gain_high
06ad20a9-3af2-47f7-9852-9a09549f56bf	2020-09-04	RD	sub-Monkey-N_ses-20200904_ecephys.nwb	SpikingBandPower	causal_history	20260726	0.5456819453074925	0.5569850959559085	0.011303151242836783	-0.02007683180400787	0.0	0.00035622928676847356	0.0003473665236620258	0.00037197146347514045	0.018874037373293334	0.018637771424234867	0.01928656173285276	0.6740312148443954	0.6655936653407803	2.487937807372924	(0.017199928468650143, 0.020411296730248815)	(0.016957562542596963, 0.020178555942831092)	(0.017362249588170155, 0.02103557026059351)	(0.012517503999427809, 0.01041750788650092)	0.004624702157965125	0.018220918901502875	262	113	0.1	1000.0	10000.0	5	7	16.0	3	1.0	0.07841241373201734	0.06436581109919427	0.13197891462675837
06ad20a9-3af2-47f7-9852-9a09549f56bf	2020-09-04	RD	sub-Monkey-N_ses-20200904_ecephys.nwb	SpikingBandPower	geometry_tensor	20260726	0.45710096552973617	0.4971095821819647	0.040008618756239074	-0.027814824160246165	0.0	0.00042568534056505855	0.0003943147163351612	0.0004474948512124533	0.02063214338271859	0.019857359248781323	0.021154074104352882	0.7368168449626727	0.7091476886125402	7.369439640147272	(0.018552115170120845, 0.022520872626181455)	(0.018005230139528924, 0.021550896043852144)	(0.01876893602475137, 0.023296281740305624)	(0.030229495565351094, 0.04714065285772508)	0.02901581499308721	0.05262459489066798	262	113	1000.0	1000.0	10000.0	5	7	16.0	4	1.0	0.06044822654161402	0.0486635608540248	0.04628453207541418
b9868d49-f641-4b95-a8e3-6295111b958b	2020-09-24	CO	sub-Monkey-N_ses-20200924_ecephys.nwb	SpikingBandPower	causal_history	20260726	0.6179455951744386	0.6285266053457006	0.010581010041633658	-0.0003646805407552204	0.0	0.00010663315127962673	0.00010367994240666896	0.00010673493530634211	0.010326332905713758	0.010182334820986244	0.010331260102540353	0.6181054927316205	0.6094861689188408	2.7695035151061984	(0.01198629351283925, 0.008342365994328041)	(0.01188620793146519, 0.008128834222895185)	(0.011987333149628042, 0.008353066177908144)	(0.007066661888059764, 0.01597955839163797)	0.0038207962087662382	0.016720753083462072	262	113	0.1	1000.0	10000.0	5	9	14.0	3	1.0	0.03636964886725505	0.014711865685822995	0.13573582358500164
b9868d49-f641-4b95-a8e3-6295111b958b	2020-09-24	CO	sub-Monkey-N_ses-20200924_ecephys.nwb	SpikingBandPower	geometry_tensor	20260726	0.5690195261109305	0.5908760653069691	0.021856538928273345	-0.00017914543632006224	0.0	0.00012028864342438701	0.00011418838225450364	0.00012033864374477312	0.01096761794668227	0.010685896417919446	0.010969897161996239	0.6564910270591003	0.6396279619285253	5.071352536881812	(0.012451457729951858, 0.009248701922323802)	(0.012260449837925522, 0.008835051458860843)	(0.012458217768439129, 0.009245003922318992)	(0.01396054749853122, 0.033985926569049196)	0.013008631832774656	0.02990704446361918	262	113	0.1	1000.0	10000.0	5	9	14.0	3	1.0	0.023253566717538605	0.004052190060308108	0.17591096579139884
c82f2c89-1e1e-49b1-91e6-068d7c640af3	2020-12-11	CO	sub-Monkey-N_ses-20201211_ecephys.nwb	SpikingBandPower	causal_history	20260726	0.5452538682123691	0.552990316744507	0.0077364482978489356	0.004664074226312586	0.0	0.0001558096206330832	0.0001531588820636285	0.00015421156930946434	0.012482372396026455	0.01237573763715232	0.012418195090650829	0.6743486620556054	0.6685878175066728	1.7012675845588163	(0.013727454202608751, 0.011098479282381236)	(0.0136010850017607, 0.011014910390109272)	(0.01364140120120884, 0.011060529457787582)	(0.009497991934651749, 0.0057452038013199765)	0.006230516569714241	0.00955454298204303	262	113	1.0	1000.0	100000.0	5	7	13.0	4	1.0	0.03412744864060493	0.017577595459991407	0.08879785425631553
c82f2c89-1e1e-49b1-91e6-068d7c640af3	2020-12-11	CO	sub-Monkey-N_ses-20201211_ecephys.nwb	SpikingBandPower	geometry_tensor	20260726	0.48862803526277987	0.4991163782609403	0.010488342680533445	0.006079392831940708	0.0	0.0001752113239861711	0.00017161770409722567	0.00017312834217874762	0.013236741441388478	0.013100294046212308	0.013157824371025311	0.7151027543304026	0.7077313095874697	2.0510203377203347	(0.014526667149837132, 0.011806717981309837)	(0.014383185813024474, 0.011677301660163737)	(0.01443031718056493, 0.011748303299872193)	(0.011408155616084513, 0.009448589035116035)	0.008167643454494892	0.013590527971122604	262	113	1.0	1000.0	100000.0	5	7	13.0	3	1.0	0.021591596830833622	0.004467705299403245	0.059277343103807056
ac7b8a3b-0b77-4d54-ad9d-06b742c1e683	2021-03-23	CO	sub-Monkey-N_ses-20210323_ecephys.nwb	SpikingBandPower	causal_history	20260726	0.6481761442523548	0.652532497694382	0.004356353243185352	-0.007452739804395872	0.0	0.00011163777978514237	0.00011025545843801882	0.00011400262045601527	0.010565878088693925	0.010500259922402817	0.010677200965422318	0.5931474013168703	0.5894637278457183	1.2382200271126473	(0.008832466399347766, 0.012052514130864066)	(0.008819058195464437, 0.011947180814780087)	(0.008945523205146303, 0.012164820405506187)	(0.0008892322686164403, 0.0068607826201399266)	-0.0001461403794537865	0.008076804822275928	262	113	0.1	1000.0	10000.0	5	10	13.0	2	1.0	0.0302391964355287	0.013225348089148832	0.18003776409373673
ac7b8a3b-0b77-4d54-ad9d-06b742c1e683	2021-03-23	CO	sub-Monkey-N_ses-20210323_ecephys.nwb	SpikingBandPower	geometry_tensor	20260726	0.5657195570312652	0.580689111557665	0.014969553843127648	-0.006916592677127613	0.0	0.00013780220887554804	0.00013305219603702528	0.00013999692385232548	0.011738918556474784	0.011534825357890134	0.011832029574520404	0.6589995623264008	0.6475421756945722	3.4469787366127	(0.010234712902295003, 0.013071154102017625)	(0.010145612482102285, 0.012773838085597471)	(0.010355413371764372, 0.013143791751413846)	(0.006822652509359668, 0.020854361203785393)	0.008718885629933653	0.020690119639421488	262	113	100.0	1000.0	10000.0	5	10	13.0	2	1.0	0.01582348334121124	0.0025470229877341587	0.06097898281005681
5f7cd39b-e19f-4bb4-af0a-c0a1a557b61c	2021-04-28	RD	sub-Monkey-N_ses-20210428_ecephys.nwb	SpikingBandPower	causal_history	20260726	0.6530636433769456	0.6659730890773891	0.012909446814894403	-0.007934862859653887	0.0	0.00013261360664711857	0.00012767907579882526	0.00013564664331548794	0.011515798133308806	0.011299516617927744	0.01164674389327283	0.5890130614625547	0.5779506378217752	3.720983821384156	(0.010662343416321267, 0.012310225268721435)	(0.010620700190677148, 0.011939802303949618)	(0.010782691555296316, 0.012450977851330309)	(0.002241577491315859, 0.024337275902608976)	0.006971840743877786	0.01890304330761122	262	113	0.1	1000.0	10000.0	5	8	15.0	4	1.0	0.08200198276736148	0.06390200830926386	0.13988142929542138
5f7cd39b-e19f-4bb4-af0a-c0a1a557b61c	2021-04-28	RD	sub-Monkey-N_ses-20210428_ecephys.nwb	SpikingBandPower	geometry_tensor	20260726	0.6071823417087601	0.6311865309482422	0.02400419131172368	-0.010160501461813796	0.0	0.0001501513618455261	0.00014097595532234553	0.0001540351307332528	0.012253626477313812	0.01187332958029657	0.012411089022855842	0.6267516990025102	0.6073001736298199	6.110771431177634	(0.011416717618362278, 0.01303691997803271)	(0.011267470263205726, 0.012449739937543513)	(0.011582447330769116, 0.013187766122299287)	(0.00856259768873972, 0.040545814947408935)	0.01602173849579439	0.033315436628073514	262	113	0.1	1000.0	10000.0	5	8	15.0	4	1.0	0.06820982202390852	0.049298876659899946	0.12382770454368738
b2afd79e-2602-4b6c-826d-7ca1a93ea42e	2021-06-01	CO	sub-Monkey-N_ses-20210601_ecephys.nwb	SpikingBandPower	causal_history	20260726	0.6683137071143769	0.6722784471636165	0.0039647402273256934	-0.00421749524268637	0.0	8.666730928663701e-05	8.56313504319639e-05	8.776931125667521e-05	0.009309527876677583	0.009253720896588782	0.009368527699520091	0.5759221369110059	0.5724697088552492	1.1953282768325597	(0.008970234771632503, 0.009636882624327704)	(0.008948968407898526, 0.00954875202832087)	(0.009016350396117074, 0.009707937373499568)	(0.0014434453336989817, 0.006538914456916676)	0.0008756115603472278	0.006839473199049901	262	113	0.1	1000.0	10000.0	5	9	13.0	3	1.0	0.030911618030406724	0.01934815115788698	0.06042962026810289
b2afd79e-2602-4b6c-826d-7ca1a93ea42e	2021-06-01	CO	sub-Monkey-N_ses-20210601_ecephys.nwb	SpikingBandPower	geometry_tensor	20260726	0.5565878054676062	0.5716177879133855	0.015029983120888388	-0.009049784409185345	0.0	0.000115860506235201	0.00011193327690694455	0.00011822515152191173	0.010763851830789989	0.010579852404780727	0.010873138991198067	0.6658920441403077	0.6545091529753186	3.3896186507972206	(0.010982134564887596, 0.01054104989406193)	(0.010842530860021052, 0.010310483905393589)	(0.01104760852489058, 0.010695823901158296)	(0.011540721160313986, 0.01859242460038135)	0.009276330205599426	0.02133922149329382	262	113	0.1	1000.0	10000.0	5	9	13.0	3	1.0	0.017427771960374486	0.004767723011426713	0.14238569697222808
39c00752-e6bc-41aa-8611-22a4f4166dfd	2021-07-01	RD	sub-Monkey-N_ses-20210701_ecephys.nwb	SpikingBandPower	causal_history	20260726	0.6492781353390762	0.6597294805645579	0.010451346098145442	-0.005689744797919081	0.0	0.00020701856304532006	0.00020084950805195198	0.00021037701546159027	0.01438813966589566	0.014172138443155005	0.014504379182219081	0.5922177757762765	0.5833271362171099	2.9799525717012956	(0.014393686604990652, 0.014382590587510749)	(0.01439687431771793, 0.013943780907047308)	(0.014552814658403945, 0.014455781419256615)	(-0.00013926103238373226, 0.02383456334642009)	0.00567783981969811	0.015919746137653113	262	113	0.1	1000.0	10000.0	5	10	14.0	3	1.0	0.08284562729818508	0.06775778097731829	0.03706468656720325
39c00752-e6bc-41aa-8611-22a4f4166dfd	2021-07-01	RD	sub-Monkey-N_ses-20210701_ecephys.nwb	SpikingBandPower	geometry_tensor	20260726	0.5653040759220987	0.5868146583614987	0.021510584235484475	-0.008555280355380845	0.0	0.00025658544456949286	0.0002438885177007398	0.0002616353199157309	0.016018284694981948	0.015616930482676159	0.01617514512811959	0.6593147657788502	0.6427949720856064	4.948420550532926	(0.016625009306729926, 0.015387655919279217)	(0.01642703766857386, 0.01476243438043791)	(0.016803507908413198, 0.015521364688820235)	(0.009928911640127774, 0.03614619621677916)	0.014837573899690273	0.029183666525915482	262	113	0.1	1000.0	10000.0	5	10	14.0	3	1.0	0.0678135045503514	0.05608297789153689	-0.06576944529878655
89590b89-6ed3-4b8f-bc65-9996d43fde17	2021-08-04	RD	sub-Monkey-N_ses-20210804_ecephys.nwb	SpikingBandPower	causal_history	20260726	0.6941879739040724	0.6980857493549484	0.0038977754208876277	-0.004947263089457812	0.0	0.0002292013064621191	0.00022627998503129833	0.00023290920240955944	0.01513939584204466	0.015042605659635512	0.015261363058703487	0.5530027339381749	0.5494672404449681	1.274565784948351	(0.015309664444015466, 0.014967190368799564)	(0.015321207474726772, 0.014758745596390389)	(0.015474252057063148, 0.015045462043207426)	(-0.00039682922322224545, 0.010191598821777613)	0.000857081661198186	0.007233456148130393	262	113	0.1	10000.0	10000.0	5	7	18.0	4	1.0	0.07808951260299136	0.05401865140484232	0.05745917024767702
89590b89-6ed3-4b8f-bc65-9996d43fde17	2021-08-04	RD	sub-Monkey-N_ses-20210804_ecephys.nwb	SpikingBandPower	geometry_tensor	20260726	0.6360874832586311	0.6441759868993895	0.008088503578527645	-0.008783132576590637	0.0	0.00027274671091213264	0.0002666845045775659	0.0002793295307657945	0.016515044986682072	0.01633047778166842	0.016713154422962607	0.6032516174379712	0.5965098577249169	2.222650573601123	(0.017166934055663927, 0.015836344178905417)	(0.017073672002969484, 0.015551808045695158)	(0.017419854232881265, 0.0159752226913041)	(0.0035840235075843704, 0.014689903724404941)	0.003262868514876655	0.013207565143226511	262	113	0.1	10000.0	10000.0	5	7	18.0	4	1.0	0.06456057731043185	0.04413230283218057	0.1339909921134669
2c5414ff-1263-48d3-b4cc-e37a2dd72c41	2021-08-05	CO	sub-Monkey-N_ses-20210805_ecephys.nwb	SpikingBandPower	causal_history	20260726	0.6205071549971011	0.6234098927413098	0.0029027379400021454	0.0013626785329137708	0.0	0.00010965504589511185	0.00010881629532377964	0.0001092612978470112	0.01047163052705317	0.010431504940504972	0.01045281291552715	0.6160299267082713	0.6136694001334887	0.7648992022989088	(0.009370991881075725, 0.011467109616421958)	(0.00937831892762531, 0.011387700590518895)	(0.009373059748329292, 0.011431025616639648)	(-0.0004784099888925078, 0.006242064946249094)	0.0013338424428624997	0.004269685746762467	262	113	0.1	1000.0	100000.0	5	5	19.0	3	1.0	0.039351755321263546	0.014134594692540072	0.09402150209229193
2c5414ff-1263-48d3-b4cc-e37a2dd72c41	2021-08-05	CO	sub-Monkey-N_ses-20210805_ecephys.nwb	SpikingBandPower	geometry_tensor	20260726	0.5442298208322199	0.5588037961290856	0.014573976279899856	-0.0038451191276715	0.0	0.00013169549985556252	0.0001274843270993546	0.00013280655291368753	0.011475865974102457	0.011290895761601673	0.011524172547896337	0.6751075543275215	0.6642260410659819	3.19765881205245	(0.010608063536982744, 0.012282507386786377)	(0.010505839942925107, 0.012024806912892566)	(0.010633961608834414, 0.01235038324624833)	(0.007516326858514516, 0.021544329818754156)	0.00896924533609155	0.019891372183846526	262	113	1.0	1000.0	10000.0	5	5	19.0	3	1.0	0.027089973472923773	0.003550069450850198	0.2003160812259584
0d648927-5e7e-49d6-bac4-11f443563cc1	2021-09-15	CO	sub-Monkey-N_ses-20210915_ecephys.nwb	SpikingBandPower	causal_history	20260726	0.5395877620649727	0.5497591487357486	0.010171386832501359	0.003030047386047547	0.0	0.00015846913862223446	0.00015496825234792355	0.0001574262276132431	0.012588452590459022	0.012448624516303942	0.012546960891516443	0.6785368414873342	0.6709998945030515	2.2091912057757055	(0.01374889976980051, 0.01130955491451581)	(0.013638376592150597, 0.011132438575016964)	(0.013724867596016883, 0.011246353395580836)	(0.0076306682412203165, 0.013626483366882032)	0.00484081319701467	0.015740735657626452	262	113	0.1	1000.0	10000.0	5	9	14.0	3	1.0	0.03787062171807866	0.02449325560528539	0.0672046981866514
0d648927-5e7e-49d6-bac4-11f443563cc1	2021-09-15	CO	sub-Monkey-N_ses-20210915_ecephys.nwb	SpikingBandPower	geometry_tensor	20260726	0.4218107408153851	0.44469727355834365	0.02288653310685573	0.001661778133890897	0.0	0.00019900677330940934	0.00019112946503868953	0.000198434806442384	0.014106976051209889	0.013824958048351883	0.014086688980821008	0.7603875777377329	0.7451863761979288	3.958311639208596	(0.01540004055333544, 0.012682755914013443)	(0.015136275337842496, 0.012375463586241904)	(0.015428607711656217, 0.012602685307687059)	(0.020304604115462428, 0.026397673735977477)	0.014710471137623431	0.03103876960149088	262	113	0.1	1000.0	10000.0	5	9	14.0	3	1.0	0.015711101191646194	0.004834799019863659	0.12087612773666913
9b8eaf90-51b5-4d03-b34b-1bb478441db1	2021-11-16	CO	sub-Monkey-N_ses-20211116_ecephys.nwb	SpikingBandPower	causal_history	20260726	0.49975481371225144	0.5125084595691113	0.012753645226709801	-0.0009564551536212914	0.0	0.00016410984870599785	0.00015992590261438026	0.00016442362227666457	0.012810536628338325	0.012646181345148434	0.012822777479027879	0.707280115351007	0.6982059268899283	2.5494789767999313	(0.012004206648612676, 0.013569035343361704)	(0.011932019589078514, 0.01332211371196805)	(0.01198685600657686, 0.013607443831628372)	(0.00550222880958969, 0.019410463723643457)	0.004847622244310311	0.020417163947822163	262	113	0.1	100.0	10000.0	5	10	14.0	3	1.0	0.04798024941458379	0.026977700214987896	0.09638278649004615
9b8eaf90-51b5-4d03-b34b-1bb478441db1	2021-11-16	CO	sub-Monkey-N_ses-20211116_ecephys.nwb	SpikingBandPower	geometry_tensor	20260726	0.4143851341407918	0.4431701916510866	0.028785056088042407	-0.004338845599549733	0.0	0.00019211612559297421	0.0001826729334094303	0.00019353952225845066	0.013860596148541888	0.013515655123205472	0.013911848268955878	0.7652547529576857	0.7462102792352074	4.91535635251706	(0.0125973212384022, 0.015017980849716402)	(0.012379405426151608, 0.014563522517366052)	(0.012620176756976938, 0.015093382097447898)	(0.017331968032538978, 0.03929902044488102)	0.01640366037521862	0.04121414500794815	262	113	0.1	1000.0	10000.0	5	10	14.0	3	1.0	0.03020599135645098	0.005737265890726289	0.14147934083140565
48dbe9c1-fcd7-4891-b840-a31f65f69544	2022-02-10	RD	sub-Monkey-N_ses-20220210_ecephys.nwb	SpikingBandPower	causal_history	20260726	0.6140045728569111	0.6188687589484121	0.004864185950166307	-0.00900009809162123	0.0	0.000249920813670954	0.0002467713946355202	0.0002557481156164223	0.015808884010927338	0.015708959056395817	0.01599212667584966	0.6212852935065646	0.61735826711673	1.260166766094302	(0.01884119275135101, 0.01203540955050333)	(0.01874072794293785, 0.011930125960769599)	(0.018969492205943284, 0.01231481208470116)	(0.00515509694783024, 0.004485419519412279)	0.0005508597294464863	0.008022914566890266	262	113	0.1	1000.0	10000.0	5	7	15.0	4	1.0	0.09323652198721874	0.06312193259539563	0.2868817524092075
48dbe9c1-fcd7-4891-b840-a31f65f69544	2022-02-10	RD	sub-Monkey-N_ses-20220210_ecephys.nwb	SpikingBandPower	geometry_tensor	20260726	0.5314263853063071	0.5449123880643962	0.013486002366237365	-0.012039824872356643	0.0	0.000303387788595683	0.0002946559940057411	0.0003111832252884339	0.017418030560189146	0.017165546714443473	0.017640386200093065	0.6845243612018025	0.6746018075224068	2.878096916939047	(0.020489700936322533, 0.013672883117010447)	(0.020317909337475144, 0.013285125071508457)	(0.02059744086884465, 0.014075222208949863)	(0.00957165396344665, 0.018582488182045522)	0.006721324551997907	0.019510516785815772	262	113	0.1	1000.0	10000.0	5	7	15.0	4	1.0	0.07530461760523299	0.051310812380742685	0.20707266102069574
49fea13f-f8ff-406e-b1a6-27dedaf76f33	2022-02-28	CO	sub-Monkey-N_ses-20220228_ecephys.nwb	SpikingBandPower	causal_history	20260726	0.6437245516551447	0.648827278214375	0.00510272654991823	-6.508128281705426e-05	0.0	8.626643149966018e-05	8.503088744735924e-05	8.628218989688451e-05	0.009287972410578112	0.00922121941216883	0.009288820694624507	0.596888136667735	0.5925982797348998	1.4322419866246696	(0.010730638356624486, 0.007575372166346681)	(0.010665916706969817, 0.007503332306029139)	(0.010771698157553609, 0.007518969250922975)	(0.00493113903966869, 0.005339592372935359)	-0.0016837588098982696	0.011216973864499994	262	113	0.1	100.0	10000.0	5	9	14.0	3	1.0	0.03021488527402655	0.014936426534686447	-0.08247624222551607
49fea13f-f8ff-406e-b1a6-27dedaf76f33	2022-02-28	CO	sub-Monkey-N_ses-20220228_ecephys.nwb	SpikingBandPower	geometry_tensor	20260726	0.49046960161003356	0.5248034603314655	0.034333858658775286	0.005167336840698354	0.0	0.0001233746793777274	0.00011506128173758327	0.00012212349097143064	0.011107415512968235	0.010726662189963068	0.011050949776893868	0.7138139795914015	0.6893450070910344	6.738333734340739	(0.012324775172118396, 0.009739059282712511)	(0.011976772486516006, 0.00931018175340308)	(0.012276104871368095, 0.0096718266697679)	(0.03011413149920765, 0.04015893452762214)	0.02337710481302354	0.0446102560463661	262	113	1000.0	1000.0	10000.0	5	9	14.0	3	1.0	0.0180320823379064	0.003286219769168035	0.020162573283133593
aa62f264-e956-48ed-8afc-e5f68cb234d6	2022-04-27	CO	sub-Monkey-N_ses-20220427_ecephys.nwb	SpikingBandPower	causal_history	20260726	0.6971453434956084	0.7024420969061522	0.0052967539137705215	-0.0008079630462430478	0.0	0.00010101110962541297	9.92444835296261e-05	0.00010128058950406346	0.010050428330445074	0.009962152555026756	0.010063825788638408	0.5503223467001774	0.5454887087409049	1.7489423711294496	(0.00995914620665205, 0.010140888821269747)	(0.00993720797294101, 0.009987034833311134)	(0.009992681000771175, 0.01013447114678185)	(0.0013379537268713784, 0.009086146472563877)	0.0008576960913755498	0.00968190202693831	262	113	0.1	100.0	10000.0	5	8	11.0	3	1.0	0.035151378427974674	0.013291128488896816	-0.030451933914392076
aa62f264-e956-48ed-8afc-e5f68cb234d6	2022-04-27	CO	sub-Monkey-N_ses-20220427_ecephys.nwb	SpikingBandPower	geometry_tensor	20260726	0.6297624652032058	0.6463073729970715	0.016544909365741465	-0.004244143510082621	0.0	0.0001234853201415423	0.00011796709726130642	0.00012490086913650005	0.011112394887761248	0.01086126591430789	0.011175905741214	0.6084715030071768	0.5947206576251335	4.468727840613549	(0.011160359034228656, 0.011064222815462273)	(0.010990107187259427, 0.010730877808229936)	(0.011243721082014005, 0.011107676377302042)	(0.011559542211929473, 0.021316938507266885)	0.010169670507416472	0.023381810340334704	262	113	1.0	10000.0	10000.0	5	8	11.0	4	1.0	0.021373781255156814	0.0035844089251501777	0.02752402330585178
09d8a5b0-e14d-4b5f-9dcd-de409f847eff	2022-05-11	RD	sub-Monkey-N_ses-20220511_ecephys.nwb	SpikingBandPower	causal_history	20260726	0.7041947192876958	0.7162533891380474	0.012058669404843889	-0.007010089242916973	0.0	0.00024491242611117923	0.00023492843231089381	0.00025071644023504406	0.015649678147207347	0.015327375258370033	0.015834027922011634	0.5438798302785047	0.5326787027645569	4.07655665284747	(0.017021152715749298, 0.014145854956470435)	(0.016800964393325575, 0.013696147636324367)	(0.01724025923523313, 0.01429007844527269)	(0.00777805744654158, 0.017926847445251765)	0.007933363281170738	0.016309715138737614	262	113	0.1	100.0	10000.0	5	10	15.0	4	1.0	0.09253826743592965	0.06670362272840753	0.06884662988376372
09d8a5b0-e14d-4b5f-9dcd-de409f847eff	2022-05-11	RD	sub-Monkey-N_ses-20220511_ecephys.nwb	SpikingBandPower	geometry_tensor	20260726	0.6267633739458621	0.6542853765233696	0.027522001560706815	-0.0049416309655725315	0.0	0.00030902182469613905	0.0002862349413569901	0.00031311325562165693	0.017579016602078144	0.016918479286182612	0.017695006516575712	0.6109309390306787	0.5879750085711127	7.37387508521616	(0.019116542902616846, 0.015893440056975933)	(0.018601834773558746, 0.015047977464470142)	(0.019250251447123216, 0.015989194178126793)	(0.02027636530266033, 0.03745485321659534)	0.020865793686822388	0.035512993119580866	262	113	100.0	1000.0	10000.0	5	10	15.0	4	1.0	0.0739214173268224	0.05500318720534817	0.014838998153030624
4be697cd-788f-49d9-9718-578de6d1dc0a	2022-08-25	RD	sub-Monkey-N_ses-20220825_ecephys.nwb	SpikingBandPower	causal_history	20260726	0.6134664031171242	0.6261806985171883	0.012714294760390503	-0.009926271328300453	0.0	0.0004035920509325261	0.00039031664978226416	0.0004139563877906	0.020089600566773995	0.01975643312397924	0.02034591820957216	0.621718246021335	0.6114076239919279	3.289311848335027	(0.015258439541245951, 0.023965895030880754)	(0.01506724891681318, 0.02352894620766769)	(0.015409889122722058, 0.024299137696770473)	(0.006468716285273024, 0.017410783712459285)	0.0077128527919989405	0.017543862446381727	262	113	0.1	10.0	10000.0	5	6	18.0	4	1.0	0.08661455788084485	0.07686665589945593	-0.039646990912036405
4be697cd-788f-49d9-9718-578de6d1dc0a	2022-08-25	RD	sub-Monkey-N_ses-20220825_ecephys.nwb	SpikingBandPower	geometry_tensor	20260726	0.5045083976274024	0.5410085909809351	0.03650019151715847	-0.015734000490866564	0.0	0.0005173585779711553	0.00047924756248949257	0.0005337869502993941	0.022745517755618474	0.021891723607096188	0.023103829775589026	0.7039116261603737	0.6774890301153099	7.366460537122392	(0.01859733057009653, 0.026246074975296105)	(0.018017389479979926, 0.02517675120633507)	(0.018828226619151425, 0.026703403958609175)	(0.02369083900620928, 0.04613244453073929)	0.0287122605987676	0.04440510773954427	262	113	1.0	1000.0	10000.0	5	6	18.0	4	1.0	0.06782869716688375	0.060090980671349235	0.0016095090002928036
aa2cf201-22c9-4a3f-8a55-ca5e05365e56	2022-09-02	CO	sub-Monkey-N_ses-20220902_ecephys.nwb	SpikingBandPower	causal_history	20260726	0.6905623022943347	0.6946608316041702	0.004098529083753507	-0.007063869205831702	0.0	9.756852396291736e-05	9.627622034850844e-05	9.979582637309033e-05	0.009877678065361179	0.00981204465687496	0.009989786102469379	0.5562712293805444	0.5525750189366043	1.3245087267078948	(0.010532203368146496, 0.009176586518844475)	(0.010563109588864078, 0.008998508571461427)	(0.01067071330890252, 0.009258916255447574)	(-0.0019235227606881956, 0.01109676774851836)	0.0006158730961275332	0.007457172995894124	262	113	0.1	10.0	10000.0	5	9	15.0	4	1.0	0.028415103390664574	0.012561127767765428	0.18772315502511813
aa2cf201-22c9-4a3f-8a55-ca5e05365e56	2022-09-02	CO	sub-Monkey-N_ses-20220902_ecephys.nwb	SpikingBandPower	geometry_tensor	20260726	0.6061296666831595	0.623473300019936	0.017343632380071347	-0.011692543640989993	0.0	0.0001241909028519857	0.0001187222973221161	0.00012787766854282403	0.011144097220142406	0.010895976198676102	0.01130830086895569	0.6275908791484034	0.6136176979277851	4.403386563979852	(0.011971358115174358, 0.010250287341446599)	(0.011847332559961015, 0.00985318759883925)	(0.012133304987606224, 0.010418169088826399)	(0.008715544394695948, 0.02737035322015656)	0.011291537863007205	0.0240136107559523	262	113	0.1	10.0	10000.0	5	9	15.0	3	1.0	0.01762443786209509	0.002946739206743521	8.733842421789535e-05
4cb76456-d42a-4ce3-ab8f-33ac2499ace2	2023-01-24	RD	sub-Monkey-N_ses-20230124_ecephys.nwb	SpikingBandPower	causal_history	20260726	0.6865445729062223	0.6958975195725157	0.009352946371191285	-0.010399269755573601	0.0	0.0002634615397057314	0.00025560032080027586	0.00027220220096486723	0.01623149838141049	0.015987505146215775	0.01649855148080786	0.5598708933349743	0.5514548674483805	2.9838203003884214	(0.015711109184837046, 0.016735714134556424)	(0.015467875962902484, 0.016490768775191053)	(0.015954153527624554, 0.01702555100860819)	(0.008391365446649039, 0.0104710296274425)	0.004540835332697441	0.014397864909984844	262	113	0.1	10.0	10000.0	5	7	17.0	4	1.0	0.09798535537660642	0.08069925006513887	0.23764389858309184
4cb76456-d42a-4ce3-ab8f-33ac2499ace2	2023-01-24	RD	sub-Monkey-N_ses-20230124_ecephys.nwb	SpikingBandPower	geometry_tensor	20260726	0.5909976969097324	0.6167552134623591	0.025757515739931236	-0.02041951501198753	0.0	0.0003437693758070242	0.0003221199979899968	0.0003609321254991325	0.018541018737033416	0.017947701746741748	0.018998213744958563	0.6395328687296052	0.6190676654822049	6.2976458464934115	(0.018436640482579404, 0.01864481266546175)	(0.01789031727846968, 0.018004903322586436)	(0.01879095048575207, 0.019203240113071517)	(0.021959702042402576, 0.030173442670189753)	0.01721821251505404	0.03664817019939761	262	113	0.1	1000.0	10000.0	5	7	17.0	4	2.0	0.07869309534380022	0.06443260283421033	0.2914256251277846
77cfdbed-c759-40c7-a49d-eab3a70cad45	2023-03-10	RD	sub-Monkey-N_ses-20230310_ecephys.nwb	SpikingBandPower	causal_history	20260726	0.7153362540784831	0.7140552734989875	-0.0012809805689309407	-0.00499389756159	0.0	0.00023959951953867695	0.0002406777120931659	0.00024380284884700548	0.015479002536942649	0.015513791029054307	0.015614187421925147	0.5335388866557105	0.5347379957911594	-0.4499977948891038	(0.018002184950034705, 0.01245473308032323)	(0.0180880527615451, 0.012416834197245792)	(0.018164474686719403, 0.012556176052028769)	(-0.0026388957088659655, 0.0018517474546897066)	-0.004343131501580353	0.001738621314677018	262	113	0.1	0.1	10000.0	5	8	16.0	3	1.0	0.08751465057719625	0.06892082896553017	0.1573265019759246
77cfdbed-c759-40c7-a49d-eab3a70cad45	2023-03-10	RD	sub-Monkey-N_ses-20230310_ecephys.nwb	SpikingBandPower	geometry_tensor	20260726	0.6261582129746363	0.6320859496602628	0.005927736636738884	-0.006378462072782714	0.0	0.0003146600641567229	0.0003096707289070578	0.0003200287719129255	0.017738660156751494	0.01759746370665551	0.01788934800133659	0.6114260249140411	0.6065591869763797	1.5856270998470317	(0.021559731711995208, 0.012825681144494215)	(0.021419079489406977, 0.012671404485714336)	(0.021725738292438627, 0.01296340385370742)	(0.005147579800502955, 0.007727570206043633)	0.0009691390731825928	0.011117525361930431	262	113	1.0	1000.0	10000.0	5	8	16.0	3	1.0	0.06958246257668498	0.05264231824874961	0.1787035481164491
0a19452f-eca0-4874-bc5c-5aade18d7d75	2023-04-26	RD	sub-Monkey-N_ses-20230426_ecephys.nwb	SpikingBandPower	causal_history	20260726	0.678051961647092	0.6857511231353742	0.007699162020011927	-0.00781438002842463	0.0	0.00021548867382106406	0.00021033541335353009	0.00022071905286414663	0.0146795324796488	0.014502944988985172	0.014856616467559047	0.5674046709251779	0.5605790743219885	2.391429849261172	(0.01224685342470042, 0.016762813869873723)	(0.012154126690376679, 0.01652113891659208)	(0.012316048107465479, 0.017022134553072055)	(0.003305778968495246, 0.012295585558993653)	0.002646627132019542	0.01231680671006234	262	113	0.1	1000.0	10000.0	5	9	16.0	3	1.0	0.09436376114652843	0.0701690209425376	-0.13924453395785266
0a19452f-eca0-4874-bc5c-5aade18d7d75	2023-04-26	RD	sub-Monkey-N_ses-20230426_ecephys.nwb	SpikingBandPower	geometry_tensor	20260726	0.6130032071927399	0.6314500325382821	0.01844682661954139	-0.010218374712442147	0.0	0.0002590275936504657	0.00024668062626325533	0.00026586703232070105	0.01609433420960512	0.015706069726804835	0.016305429534995423	0.622090684333518	0.6070831845101653	4.766661039159977	(0.013833005546597344, 0.018074931392642615)	(0.013677565756948439, 0.017501012756148234)	(0.013942663678376302, 0.01836671430041554)	(0.006247746294475943, 0.03120968876798176)	0.010770154685797164	0.025876321942044724	262	113	0.1	1000.0	10000.0	5	9	16.0	4	1.0	0.08030482356081498	0.05550782710915045	-0.06827270002246377
