## Supplementary material for "Motor cortical signals predict finger velocity beyond task geometry": Source data and analysis code: link_date_intervals.csv

signal	context_mode	n_sessions	n_dates	mean_gain	date_cluster_ci_low	date_cluster_ci_high	mean_replacement_gain	mean_context_rmse	mean_exact_rmse	mean_mse_reduction_percent	positive_sessions
SpikingBandPower	geometry_tensor	18	9	0.020093010003898557	0.015864526822550486	0.02404273354573707	-0.007138341420135403	0.014070459717626589	0.013717296540239945	4.918599878436985	18
SpikingBandPower	causal_history	18	9	0.008831046198469155	0.006276839269207711	0.010966568018505611	-0.0038403645490037927	0.012488775549284884	0.0123096520622461	2.7455489812521043	18
ThresholdCrossings	geometry_tensor	18	9	0.011272807921832616	0.0066498311581313285	0.015837701337353377	-0.0082970540261539	0.014070459717626589	0.013866315115150393	2.7511367857784013	17
ThresholdCrossings	causal_history	18	9	0.004339948789927548	0.002450280465791188	0.0063342957092360295	-0.004884779320231212	0.012488775549284884	0.012396105211349966	1.3687694402113442	17
