## Supplementary material for "Motor cortical signals predict finger velocity beyond task geometry": Source data and analysis code: link_nonlinear.csv

date	task	file	signal	context_mode	context_r2	nonlinear_exact_r2	nonlinear_gain	nonlinear_replacement_gain	context_mse	nonlinear_mse	normalized_nonlinear_rmse	mse_reduction_percent	innovation_alpha	rff_components	gamma_multiplier	rff_seed	train_trials	test_trials
2021-10-15	CO	sub-Monkey-N_ses-20211015_obj-1wbkdus_ecephys.nwb	SpikingBandPower	causal_history	0.6853889835850544	0.6876610184086462	0.0022720348932204495	0.0007731444857698428	7.316980188095993e-05	7.264138955832978e-05	0.5588729651390186	0.722172684695554	10000.0	512	1.0	20260802	262	113
2021-10-15	CO	sub-Monkey-N_ses-20211015_obj-1wbkdus_ecephys.nwb	SpikingBandPower	geometry_tensor	0.6113038373647719	0.6159790161196649	0.004675178898168134	-0.002617665161585757	9.039995336462711e-05	8.931263637505798e-05	0.6196942759530891	1.2027849009871132	10000.0	512	1.0	20260802	262	113
2021-10-15	RD	sub-Monkey-N_ses-20211015_obj-a6r2sq_ecephys.nwb	SpikingBandPower	causal_history	0.6428696179886042	0.6438461548048787	0.0009765368337188606	0.0002465246609873592	0.00027975597926637103	0.00027899101490857006	0.5967862695783495	0.2734398599118417	100000.0	512	1.0	20260802	262	113
2021-10-15	RD	sub-Monkey-N_ses-20211015_obj-a6r2sq_ecephys.nwb	SpikingBandPower	geometry_tensor	0.550469943020907	0.55372769396379	0.003257751001077426	-0.0038129840640323503	0.00035213671990483525	0.00034958477990998187	0.668036162200935	0.724701472639105	10000.0	512	1.0	20260802	262	113
2022-02-25	CO	sub-Monkey-N_ses-20220225_obj-1o8kg92_ecephys.nwb	SpikingBandPower	causal_history	0.7292478007879002	0.7300251400414035	0.0007773392903428707	1.835479493934033e-05	4.9268164675600965e-05	4.912671401162903e-05	0.519591063003571	0.2871035787578024	100000.0	512	1.0	20260802	262	113
2022-02-25	CO	sub-Monkey-N_ses-20220225_obj-1o8kg92_ecephys.nwb	SpikingBandPower	geometry_tensor	0.6570243612437913	0.6611237501178354	0.0040993890683213435	-0.005099418803895003	6.241050044702707e-05	6.166454393511888e-05	0.5821307979673532	1.1952419970439865	10000.0	512	1.0	20260802	262	113
2022-02-25	RD	sub-Monkey-N_ses-20220225_obj-1n9hlgs_ecephys.nwb	SpikingBandPower	causal_history	0.5941263139639698	0.5943752634465055	0.00024894950270907396	0.00041921684793957265	0.00030864814562131814	0.0003084588310666139	0.6368867791237934	0.061336689492535984	100000.0	512	1.0	20260802	262	113
2022-02-25	RD	sub-Monkey-N_ses-20220225_obj-1n9hlgs_ecephys.nwb	SpikingBandPower	geometry_tensor	0.5343484162278981	0.5348886334056174	0.0005402172214950257	0.0001838938416536441	0.00035410646903610935	0.00035369565888538414	0.6819907655415699	0.1160131730559598	100000.0	512	1.0	20260802	262	113
2022-04-08	CO	sub-Monkey-N_ses-20220408_obj-1n84koa_ecephys.nwb	SpikingBandPower	causal_history	0.627063094889845	0.6280551817763382	0.0009920869468458254	0.0007385523925679283	0.00010682334312273181	0.00010653917162768459	0.6098728071085975	0.26602003526582146	100000.0	512	1.0	20260802	262	113
2022-04-08	CO	sub-Monkey-N_ses-20220408_obj-1n84koa_ecephys.nwb	SpikingBandPower	geometry_tensor	0.5317861332494299	0.5362641048545156	0.0044779718774982024	-0.0012799760106777202	0.00013411429616477297	0.00013283163443108742	0.6809815881184701	0.9563944861699708	10000.0	512	1.0	20260802	262	113
2022-04-08	RD	sub-Monkey-N_ses-20220408_obj-1owcs5m_ecephys.nwb	SpikingBandPower	causal_history	0.7381523793769583	0.7387583843171811	0.0006060049561732011	3.545819471054985e-05	0.00015491712516698856	0.00015455859396111798	0.5111180123599808	0.23143419779066263	100000.0	512	1.0	20260802	262	113
2022-04-08	RD	sub-Monkey-N_ses-20220408_obj-1owcs5m_ecephys.nwb	SpikingBandPower	geometry_tensor	0.6572965026854821	0.6586052786511676	0.001308776000133068	-0.00028012268711016163	0.00020275395461800928	0.00020197964240692553	0.5842899368759464	0.3818974641173126	100000.0	512	1.0	20260802	262	113
2022-04-15	CO	sub-Monkey-N_ses-20220415_obj-1ro3kfu_ecephys.nwb	SpikingBandPower	causal_history	0.6907872037422013	0.6918017067949296	0.0010145030540349893	0.0008954312099047089	9.347870995544798e-05	9.317201360341262e-05	0.5551560984101601	0.32809219573261705	100000.0	512	1.0	20260802	262	113
2022-04-15	CO	sub-Monkey-N_ses-20220415_obj-1ro3kfu_ecephys.nwb	SpikingBandPower	geometry_tensor	0.5999798265375699	0.6070317989414452	0.007051972412957473	-0.0011012641189083127	0.00012093086128378292	0.00011879896606167804	0.6268717584679094	1.762904191265176	10000.0	512	1.0	20260802	262	113
2022-04-15	RD	sub-Monkey-N_ses-20220415_obj-y4c3g5_ecephys.nwb	SpikingBandPower	causal_history	0.7025470139459727	0.7036570469070483	0.0011100329192829958	0.00011380112382085903	0.0001966074038901142	0.00019587370576321133	0.5443738990213486	0.37317929660113464	100000.0	512	1.0	20260802	262	113
2022-04-15	RD	sub-Monkey-N_ses-20220415_obj-y4c3g5_ecephys.nwb	SpikingBandPower	geometry_tensor	0.6291996463576778	0.6332195156300199	0.0040198691209949915	-0.005791256613464471	0.00024508778969834183	0.00024243077800685628	0.6056240340019345	1.0841061053085677	10000.0	512	1.0	20260802	262	113
2022-04-29	CO	sub-Monkey-N_ses-20220429_obj-1qhe815_ecephys.nwb	SpikingBandPower	causal_history	0.6706432105906004	0.6709378689567141	0.0002946583798460206	-0.00010710905515391887	8.523352195200752e-05	8.51572679590003e-05	0.57363938705323	0.08946479185755475	100000.0	512	1.0	20260802	262	113
2022-04-29	CO	sub-Monkey-N_ses-20220429_obj-1qhe815_ecephys.nwb	SpikingBandPower	geometry_tensor	0.586389508524886	0.585822269465941	-0.0005672390853805882	-0.005558142077394449	0.00010703735292034227	0.00010718414747365733	0.6435664300103623	-0.1371432955972943	10000.0	512	1.0	20260802	262	113
2022-04-29	RD	sub-Monkey-N_ses-20220429_obj-1fu8b25_ecephys.nwb	SpikingBandPower	causal_history	0.6765545818626352	0.6777534822344881	0.00119890041802818	0.00024623024382936464	0.00021437602988397584	0.00021358141203647532	0.5676676229773677	0.37066543677041613	100000.0	512	1.0	20260802	262	113
2022-04-29	RD	sub-Monkey-N_ses-20220429_obj-1fu8b25_ecephys.nwb	SpikingBandPower	geometry_tensor	0.5811540075498999	0.5860715381618827	0.004917530801380573	-0.0027645815914540245	0.00027760647070329764	0.0002743471860440786	0.6433727362738436	1.174066530568197	10000.0	512	1.0	20260802	262	113
2022-05-13	CO	sub-Monkey-N_ses-20220513_obj-yotjar_ecephys.nwb	SpikingBandPower	causal_history	0.6303847172901282	0.6316935558184338	0.0013088385538669528	-1.651637996927598e-05	9.482979529059392e-05	9.449399508017599e-05	0.6068825680265811	0.3541083362975805	100000.0	512	1.0	20260802	262	113
2022-05-13	CO	sub-Monkey-N_ses-20220513_obj-yotjar_ecephys.nwb	SpikingBandPower	geometry_tensor	0.5545887772557965	0.5621773083245194	0.007588531216925788	-0.004306050885307815	0.0001142762679164452	0.00011232932772899585	0.6616817212422408	1.703713485701934	10000.0	512	1.0	20260802	262	113
2022-05-13	RD	sub-Monkey-N_ses-20220513_obj-nedbdh_ecephys.nwb	SpikingBandPower	causal_history	0.6779330515139528	0.6781193628019694	0.00018631129398636456	-0.006030547954055427	0.00021427086708968826	0.00021414691434812452	0.5673452630556545	0.0578486208822117	10000.0	512	1.0	20260802	262	113
2022-05-13	RD	sub-Monkey-N_ses-20220513_obj-nedbdh_ecephys.nwb	SpikingBandPower	geometry_tensor	0.6054992467427625	0.6052248683331377	-0.00027437841841624255	-0.00801563747470666	0.00026246101583946144	0.0002626435595621791	0.6283113434565682	-0.06955079486140626	10000.0	512	1.0	20260802	262	113
2022-08-10	CO	sub-Monkey-N_ses-20220810_obj-1h8xjhp_ecephys.nwb	SpikingBandPower	causal_history	0.6885383533085534	0.6893538680784217	0.0008155148678167339	8.799318747223492e-05	7.743208539907755e-05	7.722934130530089e-05	0.5573564113134076	0.26183473263278156	100000.0	512	1.0	20260802	262	113
2022-08-10	CO	sub-Monkey-N_ses-20220810_obj-1h8xjhp_ecephys.nwb	SpikingBandPower	geometry_tensor	0.5757219855946044	0.5786009798419182	0.0028789945930994356	-0.004758043992522379	0.00010547921965151499	0.00010476347653903378	0.6491525789602873	0.6785631471733523	10000.0	512	1.0	20260802	262	113
2022-08-10	RD	sub-Monkey-N_ses-20220810_obj-hjf8k2_ecephys.nwb	SpikingBandPower	causal_history	0.7230077706796173	0.7241317883283103	0.0011240176195876275	0.00015221559317958326	0.00019116523541168234	0.0001903894984931901	0.5252315722881993	0.4057939283895743	100000.0	512	1.0	20260802	262	113
2022-08-10	RD	sub-Monkey-N_ses-20220810_obj-hjf8k2_ecephys.nwb	SpikingBandPower	geometry_tensor	0.6201517821198287	0.6270238586470649	0.00687207634929007	-0.004282695862033934	0.0002621509425370281	0.00025740820253194037	0.6107177185042678	1.8091638195875703	10000.0	512	1.0	20260802	262	113
2022-09-21	CO	sub-Monkey-N_ses-20220921_obj-1k78ex8_ecephys.nwb	SpikingBandPower	causal_history	0.5985955881927191	0.599951820583232	0.0013562323277281027	0.0008416260750045289	0.00021354455758292544	0.0002128230507003584	0.6324936054199318	0.33787181969591873	100000.0	512	1.0	20260802	262	113
2022-09-21	CO	sub-Monkey-N_ses-20220921_obj-1k78ex8_ecephys.nwb	SpikingBandPower	geometry_tensor	0.4907238957198138	0.49314071565001427	0.0024168198183173195	0.0010842975117676794	0.0002709316020878263	0.0002696458694760979	0.7119404897079906	0.47455985267883716	100000.0	512	1.0	20260802	262	113
2022-09-21	RD	sub-Monkey-N_ses-20220921_obj-iknmjb_ecephys.nwb	SpikingBandPower	causal_history	0.701048198232732	0.7020647747737101	0.0010165765210660655	-6.244763603869608e-05	0.0002857939678455938	0.00028482213412006554	0.5458344248859102	0.3400469690995509	100000.0	512	1.0	20260802	262	113
2022-09-21	RD	sub-Monkey-N_ses-20220921_obj-iknmjb_ecephys.nwb	SpikingBandPower	geometry_tensor	0.6027952431571423	0.6068295256812267	0.004034282445063492	-0.008642523513900895	0.00037972249317178616	0.00037586577244572817	0.6270330666062285	1.0156682301970485	10000.0	512	1.0	20260802	262	113
2022-11-02	CO	sub-Monkey-N_ses-20221102_obj-ndh6o5_ecephys.nwb	SpikingBandPower	causal_history	0.6343837266574371	0.6359671624062216	0.001583435708235476	0.0014901360626601921	0.00012834470368780243	0.00012778885974210367	0.6033513307116803	0.4330867809324255	100000.0	512	1.0	20260802	262	113
2022-11-02	CO	sub-Monkey-N_ses-20221102_obj-ndh6o5_ecephys.nwb	SpikingBandPower	geometry_tensor	0.5244963454226959	0.5307082198373622	0.006211874255591448	0.004147263979438485	0.00016691919944168066	0.0001647386039944173	0.6850487341386187	1.3063778490174436	10000.0	512	1.0	20260802	262	113
2022-11-02	RD	sub-Monkey-N_ses-20221102_obj-3s4gm4_ecephys.nwb	SpikingBandPower	causal_history	0.6986910859217628	0.698855727902121	0.00016464198893190464	-0.00544812268926367	0.00021712616592293175	0.00021700752329314272	0.5487661503592082	0.05464225340355161	10000.0	512	1.0	20260802	262	113
2022-11-02	RD	sub-Monkey-N_ses-20221102_obj-3s4gm4_ecephys.nwb	SpikingBandPower	geometry_tensor	0.6185405754858739	0.6227086242828892	0.004168049014067897	-0.006471327173249968	0.00027488341177458195	0.00027187987483162694	0.6142405028689347	1.0926584924004281	10000.0	512	1.0	20260802	262	113
