## Supplementary material for "Motor cortical signals predict finger velocity beyond task geometry": Source data and analysis code: link_nonlinear_seeds.csv

date	task	file	signal	context_mode	context_r2	nonlinear_exact_r2	nonlinear_gain	nonlinear_replacement_gain	context_mse	nonlinear_mse	normalized_nonlinear_rmse	mse_reduction_percent	innovation_alpha	rff_components	gamma_multiplier	rff_seed	train_trials	test_trials
2021-10-15	CO	sub-Monkey-N_ses-20211015_obj-1wbkdus_ecephys.nwb	SpikingBandPower	causal_history	0.6853889835850544	0.6876610184086462	0.0022720348932204495	0.0007731444857698428	7.316980188095993e-05	7.264138955832978e-05	0.5588729651390186	0.722172684695554	10000.0	512	1.0	20260802	262	113
2021-10-15	CO	sub-Monkey-N_ses-20211015_obj-1wbkdus_ecephys.nwb	SpikingBandPower	causal_history	0.6853889835850544	0.6879833720048053	0.002594388499258482	0.0012834338144126394	7.316980188095993e-05	7.25664190470128e-05	0.5585844945549785	0.824633685531597	100000.0	512	1.0	20260803	262	113
2021-10-15	CO	sub-Monkey-N_ses-20211015_obj-1wbkdus_ecephys.nwb	SpikingBandPower	causal_history	0.6853889835850544	0.6877020296850189	0.0023130461708500034	0.0010331970194254316	7.316980188095993e-05	7.263185147221546e-05	0.5588362728793195	0.7352082347026886	100000.0	512	1.0	20260804	262	113
2021-10-15	CO	sub-Monkey-N_ses-20211015_obj-1wbkdus_ecephys.nwb	SpikingBandPower	geometry_tensor	0.6113038373647719	0.6159790161196649	0.004675178898168134	-0.002617665161585757	9.039995336462711e-05	8.931263637505798e-05	0.6196942759530891	1.2027849009871132	10000.0	512	1.0	20260802	262	113
2021-10-15	CO	sub-Monkey-N_ses-20211015_obj-1wbkdus_ecephys.nwb	SpikingBandPower	geometry_tensor	0.6113038373647719	0.6188881466245761	0.007584309492232512	-0.0048384813535231564	9.039995336462711e-05	8.863605325627275e-05	0.6173425832185553	1.9512179406107595	10000.0	512	1.0	20260803	262	113
2021-10-15	CO	sub-Monkey-N_ses-20211015_obj-1wbkdus_ecephys.nwb	SpikingBandPower	geometry_tensor	0.6113038373647719	0.613878748356613	0.002574911070751757	-0.004204454861887789	9.039995336462711e-05	8.980110044052724e-05	0.6213865652526128	0.6624482666317413	10000.0	512	1.0	20260804	262	113
2021-10-15	RD	sub-Monkey-N_ses-20211015_obj-a6r2sq_ecephys.nwb	SpikingBandPower	causal_history	0.6428696179886042	0.6438461548048787	0.0009765368337188606	0.0002465246609873592	0.00027975597926637103	0.00027899101490857006	0.5967862695783495	0.2734398599118417	100000.0	512	1.0	20260802	262	113
2021-10-15	RD	sub-Monkey-N_ses-20211015_obj-a6r2sq_ecephys.nwb	SpikingBandPower	causal_history	0.6428696179886042	0.6440300098198568	0.0011603918519811104	-8.153399455898969e-08	0.00027975597926637103	0.00027884699316651465	0.5966322121198119	0.3249210623630255	100000.0	512	1.0	20260803	262	113
2021-10-15	RD	sub-Monkey-N_ses-20211015_obj-a6r2sq_ecephys.nwb	SpikingBandPower	causal_history	0.6428696179886042	0.6438786403941869	0.0010090224236073578	-0.0002562048416126848	0.00027975597926637103	0.0002789655675137061	0.5967590518520468	0.28253614265464044	100000.0	512	1.0	20260804	262	113
2021-10-15	RD	sub-Monkey-N_ses-20211015_obj-a6r2sq_ecephys.nwb	SpikingBandPower	geometry_tensor	0.550469943020907	0.55372769396379	0.003257751001077426	-0.0038129840640323503	0.00035213671990483525	0.00034958477990998187	0.668036162200935	0.724701472639105	10000.0	512	1.0	20260802	262	113
2021-10-15	RD	sub-Monkey-N_ses-20211015_obj-a6r2sq_ecephys.nwb	SpikingBandPower	geometry_tensor	0.550469943020907	0.5550231905003226	0.004553247560751922	-0.0035822462661587104	0.00035213671990483525	0.00034856996033576183	0.6670658269230102	1.0128905528617798	10000.0	512	1.0	20260803	262	113
2021-10-15	RD	sub-Monkey-N_ses-20211015_obj-a6r2sq_ecephys.nwb	SpikingBandPower	geometry_tensor	0.550469943020907	0.5539822298090811	0.00351228685091544	-0.008935963827136396	0.00035213671990483525	0.00034938539075620345	0.667845624495898	0.7813241258609284	10000.0	512	1.0	20260804	262	113
2022-02-25	CO	sub-Monkey-N_ses-20220225_obj-1o8kg92_ecephys.nwb	SpikingBandPower	causal_history	0.7292478007879002	0.7300251400414035	0.0007773392903428707	1.835479493934033e-05	4.9268164675600965e-05	4.912671401162903e-05	0.519591063003571	0.2871035787578024	100000.0	512	1.0	20260802	262	113
2022-02-25	CO	sub-Monkey-N_ses-20220225_obj-1o8kg92_ecephys.nwb	SpikingBandPower	causal_history	0.7292478007879002	0.7298729828102876	0.0006251820520157431	0.00032151140482063515	4.9268164675600965e-05	4.915440171847325e-05	0.5197374625630791	0.23090561192358577	100000.0	512	1.0	20260803	262	113
2022-02-25	CO	sub-Monkey-N_ses-20220225_obj-1o8kg92_ecephys.nwb	SpikingBandPower	causal_history	0.7292478007879002	0.7297545488310058	0.0005067480671211808	0.0003226934284777634	4.9268164675600965e-05	4.9175952881534605e-05	0.5198513864330869	0.18716303859401906	100000.0	512	1.0	20260804	262	113
2022-02-25	CO	sub-Monkey-N_ses-20220225_obj-1o8kg92_ecephys.nwb	SpikingBandPower	geometry_tensor	0.6570243612437913	0.6611237501178354	0.0040993890683213435	-0.005099418803895003	6.241050044702707e-05	6.166454393511888e-05	0.5821307979673532	1.1952419970439865	10000.0	512	1.0	20260802	262	113
2022-02-25	CO	sub-Monkey-N_ses-20220225_obj-1o8kg92_ecephys.nwb	SpikingBandPower	geometry_tensor	0.6570243612437913	0.6595338751280456	0.0025095140031846175	-0.003702798285140994	6.241050044702707e-05	6.195384988734577e-05	0.5834947651926659	0.7316886684299242	10000.0	512	1.0	20260803	262	113
2022-02-25	CO	sub-Monkey-N_ses-20220225_obj-1o8kg92_ecephys.nwb	SpikingBandPower	geometry_tensor	0.6570243612437913	0.6590672461283584	0.0020428849813830057	-0.0025207692442604825	6.241050044702707e-05	6.203876130991557e-05	0.5838944853559124	0.595635565247594	10000.0	512	1.0	20260804	262	113
2022-02-25	RD	sub-Monkey-N_ses-20220225_obj-1n9hlgs_ecephys.nwb	SpikingBandPower	causal_history	0.5941263139639698	0.5943752634465055	0.00024894950270907396	0.00041921684793957265	0.00030864814562131814	0.0003084588310666139	0.6368867791237934	0.061336689492535984	100000.0	512	1.0	20260802	262	113
2022-02-25	RD	sub-Monkey-N_ses-20220225_obj-1n9hlgs_ecephys.nwb	SpikingBandPower	causal_history	0.5941263139639698	0.5943566675484572	0.00023035360315383318	-0.00011970534388872329	0.00030864814562131814	0.0003084729723860595	0.636901378018791	0.056754993588579404	100000.0	512	1.0	20260803	262	113
2022-02-25	RD	sub-Monkey-N_ses-20220225_obj-1n9hlgs_ecephys.nwb	SpikingBandPower	causal_history	0.5941263139639698	0.5943147865275658	0.00018847257886849287	-0.0002829722784361374	0.00030864814562131814	0.0003085048209632884	0.6369342559059924	0.04643626085657927	100000.0	512	1.0	20260804	262	113
2022-02-25	RD	sub-Monkey-N_ses-20220225_obj-1n9hlgs_ecephys.nwb	SpikingBandPower	geometry_tensor	0.5343484162278981	0.5348886334056174	0.0005402172214950257	0.0001838938416536441	0.00035410646903610935	0.00035369565888538414	0.6819907655415699	0.1160131730559598	100000.0	512	1.0	20260802	262	113
2022-02-25	RD	sub-Monkey-N_ses-20220225_obj-1n9hlgs_ecephys.nwb	SpikingBandPower	geometry_tensor	0.5343484162278981	0.5348522690706954	0.0005038528836261785	-0.0003652445849772391	0.00035410646903610935	0.0003537233122783648	0.6820174254532251	0.10820382886184322	100000.0	512	1.0	20260803	262	113
2022-02-25	RD	sub-Monkey-N_ses-20220225_obj-1n9hlgs_ecephys.nwb	SpikingBandPower	geometry_tensor	0.5343484162278981	0.5348590212588595	0.0005106050723374531	-0.00041622960003411176	0.00035410646903610935	0.00035371817755190324	0.6820124752767608	0.10965388044535206	100000.0	512	1.0	20260804	262	113
2022-04-08	CO	sub-Monkey-N_ses-20220408_obj-1n84koa_ecephys.nwb	SpikingBandPower	causal_history	0.627063094889845	0.6280551817763382	0.0009920869468458254	0.0007385523925679283	0.00010682334312273181	0.00010653917162768459	0.6098728071085975	0.26602003526582146	100000.0	512	1.0	20260802	262	113
2022-04-08	CO	sub-Monkey-N_ses-20220408_obj-1n84koa_ecephys.nwb	SpikingBandPower	causal_history	0.627063094889845	0.6276681804305421	0.000605085577506849	0.000711451896909811	0.00010682334312273181	0.00010665002356264858	0.6101900050147164	0.16224876980689332	100000.0	512	1.0	20260803	262	113
2022-04-08	CO	sub-Monkey-N_ses-20220408_obj-1n84koa_ecephys.nwb	SpikingBandPower	causal_history	0.627063094889845	0.6276951844000216	0.0006320895486290584	0.00031642917080283776	0.00010682334312273181	0.00010664228859660512	0.6101678771032915	0.1694896647436591	100000.0	512	1.0	20260804	262	113
2022-04-08	CO	sub-Monkey-N_ses-20220408_obj-1n84koa_ecephys.nwb	SpikingBandPower	geometry_tensor	0.5317861332494299	0.5362641048545156	0.0044779718774982024	-0.0012799760106777202	0.00013411429616477297	0.00013283163443108742	0.6809815881184701	0.9563944861699708	10000.0	512	1.0	20260802	262	113
2022-04-08	CO	sub-Monkey-N_ses-20220408_obj-1n84koa_ecephys.nwb	SpikingBandPower	geometry_tensor	0.5317861332494299	0.5345294541262519	0.002743321043708856	-0.0011614162134239718	0.00013411429616477297	0.00013332850451126541	0.6822540393358936	0.5859119243649722	10000.0	512	1.0	20260803	262	113
2022-04-08	CO	sub-Monkey-N_ses-20220408_obj-1n84koa_ecephys.nwb	SpikingBandPower	geometry_tensor	0.5317861332494299	0.5329538966095478	0.0011677634311574856	0.00032576125814218004	0.00013411429616477297	0.00013377980423223768	0.68340773466701	0.24940811091781892	100000.0	512	1.0	20260804	262	113
2022-04-08	RD	sub-Monkey-N_ses-20220408_obj-1owcs5m_ecephys.nwb	SpikingBandPower	causal_history	0.7381523793769583	0.7387583843171811	0.0006060049561732011	3.545819471054985e-05	0.00015491712516698856	0.00015455859396111798	0.5111180123599808	0.23143419779066263	100000.0	512	1.0	20260802	262	113
2022-04-08	RD	sub-Monkey-N_ses-20220408_obj-1owcs5m_ecephys.nwb	SpikingBandPower	causal_history	0.7381523793769583	0.7383171404706645	0.00016476109804277415	-4.066669655874243e-05	0.00015491712516698856	0.0001548196474243396	0.5115494760205975	0.06292250940228268	100000.0	512	1.0	20260803	262	113
2022-04-08	RD	sub-Monkey-N_ses-20220408_obj-1owcs5m_ecephys.nwb	SpikingBandPower	causal_history	0.7381523793769583	0.738474728760424	0.00032234939195000456	-0.0002941505116032526	0.00015491712516698856	0.00015472641333364432	0.511395422469776	0.12310571419309504	100000.0	512	1.0	20260804	262	113
2022-04-08	RD	sub-Monkey-N_ses-20220408_obj-1owcs5m_ecephys.nwb	SpikingBandPower	geometry_tensor	0.6572965026854821	0.6586052786511676	0.001308776000133068	-0.00028012268711016163	0.00020275395461800928	0.00020197964240692553	0.5842899368759464	0.3818974641173126	100000.0	512	1.0	20260802	262	113
2022-04-08	RD	sub-Monkey-N_ses-20220408_obj-1owcs5m_ecephys.nwb	SpikingBandPower	geometry_tensor	0.6572965026854821	0.6582812991281304	0.000984796468568744	-0.00014289756609377105	0.00020275395461800928	0.0002021713186810977	0.584567113226584	0.28736107170352265	100000.0	512	1.0	20260803	262	113
2022-04-08	RD	sub-Monkey-N_ses-20220408_obj-1owcs5m_ecephys.nwb	SpikingBandPower	geometry_tensor	0.6572965026854821	0.6579543422164748	0.0006578395483072927	-0.0005713181855561846	0.00020275395461800928	0.0002023647564701701	0.5848467036637236	0.1919558849406547	100000.0	512	1.0	20260804	262	113
2022-04-15	CO	sub-Monkey-N_ses-20220415_obj-1ro3kfu_ecephys.nwb	SpikingBandPower	causal_history	0.6907872037422013	0.6918017067949296	0.0010145030540349893	0.0008954312099047089	9.347870995544798e-05	9.317201360341262e-05	0.5551560984101601	0.32809219573261705	100000.0	512	1.0	20260802	262	113
2022-04-15	CO	sub-Monkey-N_ses-20220415_obj-1ro3kfu_ecephys.nwb	SpikingBandPower	causal_history	0.6907872037422013	0.6921284199417346	0.0013412162012606953	0.0007239326988854071	9.347870995544798e-05	9.307324432911859e-05	0.5548617669787366	0.43375184202117195	100000.0	512	1.0	20260803	262	113
2022-04-15	CO	sub-Monkey-N_ses-20220415_obj-1ro3kfu_ecephys.nwb	SpikingBandPower	causal_history	0.6907872037422013	0.6921674207061536	0.0013802169657299006	0.0003243483526958671	9.347870995544798e-05	9.306145393367156e-05	0.5548266212883954	0.44636476260239566	100000.0	512	1.0	20260804	262	113
2022-04-15	CO	sub-Monkey-N_ses-20220415_obj-1ro3kfu_ecephys.nwb	SpikingBandPower	geometry_tensor	0.5999798265375699	0.6070317989414452	0.007051972412957473	-0.0011012641189083127	0.00012093086128378292	0.00011879896606167804	0.6268717584679094	1.762904191265176	10000.0	512	1.0	20260802	262	113
2022-04-15	CO	sub-Monkey-N_ses-20220415_obj-1ro3kfu_ecephys.nwb	SpikingBandPower	geometry_tensor	0.5999798265375699	0.6064821801546206	0.006502353625425172	-0.00429437828911116	0.00012093086128378292	0.00011896512236497926	0.6273099874481366	1.6255064240307993	10000.0	512	1.0	20260803	262	113
2022-04-15	CO	sub-Monkey-N_ses-20220415_obj-1ro3kfu_ecephys.nwb	SpikingBandPower	geometry_tensor	0.5999798265375699	0.6073336881001811	0.007353861572082021	-0.004263729170567723	0.00012093086128378292	0.0001187077013745445	0.6266309219991656	1.8383726747975713	10000.0	512	1.0	20260804	262	113
2022-04-15	RD	sub-Monkey-N_ses-20220415_obj-y4c3g5_ecephys.nwb	SpikingBandPower	causal_history	0.7025470139459727	0.7036570469070483	0.0011100329192829958	0.00011380112382085903	0.0001966074038901142	0.00019587370576321133	0.5443738990213486	0.37317929660113464	100000.0	512	1.0	20260802	262	113
2022-04-15	RD	sub-Monkey-N_ses-20220415_obj-y4c3g5_ecephys.nwb	SpikingBandPower	causal_history	0.7025470139459727	0.7037108791328849	0.0011638651430929381	0.0003040797219589554	0.0001966074038901142	0.0001958381242943285	0.544324452612498	0.3912770224134874	100000.0	512	1.0	20260803	262	113
2022-04-15	RD	sub-Monkey-N_ses-20220415_obj-y4c3g5_ecephys.nwb	SpikingBandPower	causal_history	0.7025470139459727	0.7036605321739132	0.0011135181860168698	-7.075923143892642e-05	0.0001966074038901142	0.00019587140210749988	0.5443706978419867	0.3743510000394926	100000.0	512	1.0	20260804	262	113
2022-04-15	RD	sub-Monkey-N_ses-20220415_obj-y4c3g5_ecephys.nwb	SpikingBandPower	geometry_tensor	0.6291996463576778	0.6332195156300199	0.0040198691209949915	-0.005791256613464471	0.00024508778969834183	0.00024243077800685628	0.6056240340019345	1.0841061053085677	10000.0	512	1.0	20260802	262	113
2022-04-15	RD	sub-Monkey-N_ses-20220415_obj-y4c3g5_ecephys.nwb	SpikingBandPower	geometry_tensor	0.6291996463576778	0.634423233707744	0.005223587153399306	-0.005400097336855005	0.00024508778969834183	0.00024163515685873328	0.6046294340572348	1.408733109004781	10000.0	512	1.0	20260803	262	113
2022-04-15	RD	sub-Monkey-N_ses-20220415_obj-y4c3g5_ecephys.nwb	SpikingBandPower	geometry_tensor	0.6291996463576778	0.6332390700124533	0.004039423502692058	-0.006274166459918341	0.00024508778969834183	0.0002424178531530302	0.6056078897926276	1.0893796661995443	10000.0	512	1.0	20260804	262	113
2022-04-29	CO	sub-Monkey-N_ses-20220429_obj-1qhe815_ecephys.nwb	SpikingBandPower	causal_history	0.6706432105906004	0.6709378689567141	0.0002946583798460206	-0.00010710905515391887	8.523352195200752e-05	8.51572679590003e-05	0.57363938705323	0.08946479185755475	100000.0	512	1.0	20260802	262	113
2022-04-29	CO	sub-Monkey-N_ses-20220429_obj-1qhe815_ecephys.nwb	SpikingBandPower	causal_history	0.6706432105906004	0.6706873673438609	4.415675531828166e-05	-0.00030111858999181117	8.523352195200752e-05	8.522209472257315e-05	0.5738576896786635	0.013406966147439754	100000.0	512	1.0	20260803	262	113
2022-04-29	CO	sub-Monkey-N_ses-20220429_obj-1qhe815_ecephys.nwb	SpikingBandPower	causal_history	0.6706432105906004	0.6707849181553678	0.00014170757137144433	-5.021379230949769e-05	8.523352195200752e-05	8.519684976178481e-05	0.573772687732067	0.043025548379146385	100000.0	512	1.0	20260804	262	113
2022-04-29	CO	sub-Monkey-N_ses-20220429_obj-1qhe815_ecephys.nwb	SpikingBandPower	geometry_tensor	0.586389508524886	0.585822269465941	-0.0005672390853805882	-0.005558142077394449	0.00010703735292034227	0.00010718414747365733	0.6435664300103623	-0.1371432955972943	10000.0	512	1.0	20260802	262	113
2022-04-29	CO	sub-Monkey-N_ses-20220429_obj-1qhe815_ecephys.nwb	SpikingBandPower	geometry_tensor	0.586389508524886	0.5850494692107048	-0.0013400393766321314	-0.006030930158969458	0.00010703735292034227	0.00010738413875860186	0.6441665546483566	-0.32398581317464964	10000.0	512	1.0	20260803	262	113
2022-04-29	CO	sub-Monkey-N_ses-20220429_obj-1qhe815_ecephys.nwb	SpikingBandPower	geometry_tensor	0.586389508524886	0.5873846051728214	0.0009950966943105784	0.00015517736523002176	0.00010703735292034227	0.00010677983403895452	0.6423514723705328	0.2405878642938738	100000.0	512	1.0	20260804	262	113
2022-04-29	RD	sub-Monkey-N_ses-20220429_obj-1fu8b25_ecephys.nwb	SpikingBandPower	causal_history	0.6765545818626352	0.6777534822344881	0.00119890041802818	0.00024623024382936464	0.00021437602988397584	0.00021358141203647532	0.5676676229773677	0.37066543677041613	100000.0	512	1.0	20260802	262	113
2022-04-29	RD	sub-Monkey-N_ses-20220429_obj-1fu8b25_ecephys.nwb	SpikingBandPower	causal_history	0.6765545818626352	0.6779719107777807	0.001417328969733647	0.0002948337376483708	0.00021437602988397584	0.00021343664002457268	0.5674751991277411	0.4381972461713979	100000.0	512	1.0	20260803	262	113
2022-04-29	RD	sub-Monkey-N_ses-20220429_obj-1fu8b25_ecephys.nwb	SpikingBandPower	causal_history	0.6765545818626352	0.677981462121329	0.001426880313649619	2.5334282342924172e-05	0.00021437602988397584	0.0002134303095001779	0.5674667834165744	0.44115024627976474	100000.0	512	1.0	20260804	262	113
2022-04-29	RD	sub-Monkey-N_ses-20220429_obj-1fu8b25_ecephys.nwb	SpikingBandPower	geometry_tensor	0.5811540075498999	0.5860715381618827	0.004917530801380573	-0.0027645815914540245	0.00027760647070329764	0.0002743471860440786	0.6433727362738436	1.174066530568197	10000.0	512	1.0	20260802	262	113
2022-04-29	RD	sub-Monkey-N_ses-20220429_obj-1fu8b25_ecephys.nwb	SpikingBandPower	geometry_tensor	0.5811540075498999	0.588410746304922	0.007256739034514011	-0.0016858039338053965	0.00027760647070329764	0.00027279678487387543	0.6415522344652532	1.732555374965573	10000.0	512	1.0	20260803	262	113
2022-04-29	RD	sub-Monkey-N_ses-20220429_obj-1fu8b25_ecephys.nwb	SpikingBandPower	geometry_tensor	0.5811540075498999	0.5892559925112573	0.008101985273403927	-0.005390911295499648	0.00027760647070329764	0.0002722365650784238	0.6408931450003732	1.934358954699267	10000.0	512	1.0	20260804	262	113
2022-05-13	CO	sub-Monkey-N_ses-20220513_obj-yotjar_ecephys.nwb	SpikingBandPower	causal_history	0.6303847172901282	0.6316935558184338	0.0013088385538669528	-1.651637996927598e-05	9.482979529059392e-05	9.449399508017599e-05	0.6068825680265811	0.3541083362975805	100000.0	512	1.0	20260802	262	113
2022-05-13	CO	sub-Monkey-N_ses-20220513_obj-yotjar_ecephys.nwb	SpikingBandPower	causal_history	0.6303847172901282	0.6319303964162805	0.0015456791563391906	0.0003094707659827997	9.482979529059392e-05	9.443323042443544e-05	0.6066874077909196	0.41818593506740265	100000.0	512	1.0	20260803	262	113
2022-05-13	CO	sub-Monkey-N_ses-20220513_obj-yotjar_ecephys.nwb	SpikingBandPower	causal_history	0.6303847172901282	0.6314632155019338	0.0010784982328686482	0.00013956792614324874	9.482979529059392e-05	9.455309200090043e-05	0.6070723117516859	0.29178939893897665	100000.0	512	1.0	20260804	262	113
2022-05-13	CO	sub-Monkey-N_ses-20220513_obj-yotjar_ecephys.nwb	SpikingBandPower	geometry_tensor	0.5545887772557965	0.5621773083245194	0.007588531216925788	-0.004306050885307815	0.0001142762679164452	0.00011232932772899585	0.6616817212422408	1.703713485701934	10000.0	512	1.0	20260802	262	113
2022-05-13	CO	sub-Monkey-N_ses-20220513_obj-yotjar_ecephys.nwb	SpikingBandPower	geometry_tensor	0.5545887772557965	0.5590400562817	0.004451279112836271	-0.001739511492265158	0.0001142762679164452	0.00011313423213341976	0.6640481551289664	0.9993639133021519	10000.0	512	1.0	20260803	262	113
2022-05-13	CO	sub-Monkey-N_ses-20220513_obj-yotjar_ecephys.nwb	SpikingBandPower	geometry_tensor	0.5545887772557965	0.5576922659115422	0.0031034887163563386	-0.004862149971959514	0.0001142762679164452	0.00011348002596521059	0.6650622096666325	0.6967692993061304	10000.0	512	1.0	20260804	262	113
2022-05-13	RD	sub-Monkey-N_ses-20220513_obj-nedbdh_ecephys.nwb	SpikingBandPower	causal_history	0.6779330515139528	0.6781193628019694	0.00018631129398636456	-0.006030547954055427	0.00021427086708968826	0.00021414691434812452	0.5673452630556545	0.0578486208822117	10000.0	512	1.0	20260802	262	113
2022-05-13	RD	sub-Monkey-N_ses-20220513_obj-nedbdh_ecephys.nwb	SpikingBandPower	causal_history	0.6779330515139528	0.6791354416001758	0.0012023901247499916	6.120340783406264e-05	0.00021427086708968826	0.00021347091798728528	0.5664490874570514	0.3733354483827915	100000.0	512	1.0	20260803	262	113
2022-05-13	RD	sub-Monkey-N_ses-20220513_obj-nedbdh_ecephys.nwb	SpikingBandPower	causal_history	0.6779330515139528	0.6784779364858907	0.0005448849893971531	-0.0004699880447041871	0.00021427086708968826	0.00021390835558097828	0.5670291648727419	0.16918375961873114	100000.0	512	1.0	20260804	262	113
2022-05-13	RD	sub-Monkey-N_ses-20220513_obj-nedbdh_ecephys.nwb	SpikingBandPower	geometry_tensor	0.6054992467427625	0.6052248683331377	-0.00027437841841624255	-0.00801563747470666	0.00026246101583946144	0.0002626435595621791	0.6283113434565682	-0.06955079486140626	10000.0	512	1.0	20260802	262	113
2022-05-13	RD	sub-Monkey-N_ses-20220513_obj-nedbdh_ecephys.nwb	SpikingBandPower	geometry_tensor	0.6054992467427625	0.6070896310667351	0.0015903843749315737	-0.00024862562819572313	0.00026246101583946144	0.0002614029345004561	0.6268256388525041	0.4031384758689305	100000.0	512	1.0	20260803	262	113
2022-05-13	RD	sub-Monkey-N_ses-20220513_obj-nedbdh_ecephys.nwb	SpikingBandPower	geometry_tensor	0.6054992467427625	0.6062357584329082	0.0007365117137449785	-0.0006803926781189537	0.00026246101583946144	0.00026197101523799934	0.6275063778034742	0.18669462201647918	100000.0	512	1.0	20260804	262	113
2022-08-10	CO	sub-Monkey-N_ses-20220810_obj-1h8xjhp_ecephys.nwb	SpikingBandPower	causal_history	0.6885383533085534	0.6893538680784217	0.0008155148678167339	8.799318747223492e-05	7.743208539907755e-05	7.722934130530089e-05	0.5573564113134076	0.26183473263278156	100000.0	512	1.0	20260802	262	113
2022-08-10	CO	sub-Monkey-N_ses-20220810_obj-1h8xjhp_ecephys.nwb	SpikingBandPower	causal_history	0.6885383533085534	0.6896317486194704	0.0010933954422407781	0.0003037642916803602	7.743208539907755e-05	7.716025777603236e-05	0.5571070710893341	0.3510529538810962	100000.0	512	1.0	20260803	262	113
2022-08-10	CO	sub-Monkey-N_ses-20220810_obj-1h8xjhp_ecephys.nwb	SpikingBandPower	causal_history	0.6885383533085534	0.6898497660713762	0.001311412920331736	0.0005505309638749486	7.743208539907755e-05	7.710605673351629e-05	0.5569113674361885	0.4210511235503309	100000.0	512	1.0	20260804	262	113
2022-08-10	CO	sub-Monkey-N_ses-20220810_obj-1h8xjhp_ecephys.nwb	SpikingBandPower	geometry_tensor	0.5757219855946044	0.5786009798419182	0.0028789945930994356	-0.004758043992522379	0.00010547921965151499	0.00010476347653903378	0.6491525789602873	0.6785631471733523	10000.0	512	1.0	20260802	262	113
2022-08-10	CO	sub-Monkey-N_ses-20220810_obj-1h8xjhp_ecephys.nwb	SpikingBandPower	geometry_tensor	0.5757219855946044	0.5797564862116157	0.004034501101580617	-0.004866917427345546	0.00010547921965151499	0.0001044762075643525	0.6482619565131915	0.9509096582969325	10000.0	512	1.0	20260803	262	113
2022-08-10	CO	sub-Monkey-N_ses-20220810_obj-1h8xjhp_ecephys.nwb	SpikingBandPower	geometry_tensor	0.5757219855946044	0.5819872319629907	0.00626524712088249	-0.0021300005230676837	0.00010547921965151499	0.00010392162468919284	0.6465391080538045	1.4766841918893356	10000.0	512	1.0	20260804	262	113
2022-08-10	RD	sub-Monkey-N_ses-20220810_obj-hjf8k2_ecephys.nwb	SpikingBandPower	causal_history	0.7230077706796173	0.7241317883283103	0.0011240176195876275	0.00015221559317958326	0.00019116523541168234	0.0001903894984931901	0.5252315722881993	0.4057939283895743	100000.0	512	1.0	20260802	262	113
2022-08-10	RD	sub-Monkey-N_ses-20220810_obj-hjf8k2_ecephys.nwb	SpikingBandPower	causal_history	0.7230077706796173	0.7255942206746718	0.0025864499280807396	-0.004553940495841427	0.00019116523541168234	0.00018938020583378308	0.5238375437288175	0.9337626551475887	10000.0	512	1.0	20260803	262	113
2022-08-10	RD	sub-Monkey-N_ses-20220810_obj-hjf8k2_ecephys.nwb	SpikingBandPower	causal_history	0.7230077706796173	0.7234546164317431	0.00044684574055514804	-0.004284204533292735	0.00019116523541168234	0.00019085684635106707	0.5258758184280453	0.16132068153037163	10000.0	512	1.0	20260804	262	113
2022-08-10	RD	sub-Monkey-N_ses-20220810_obj-hjf8k2_ecephys.nwb	SpikingBandPower	geometry_tensor	0.6201517821198287	0.6270238586470649	0.00687207634929007	-0.004282695862033934	0.0002621509425370281	0.00025740820253194037	0.6107177185042678	1.8091638195875703	10000.0	512	1.0	20260802	262	113
2022-08-10	RD	sub-Monkey-N_ses-20220810_obj-hjf8k2_ecephys.nwb	SpikingBandPower	geometry_tensor	0.6201517821198287	0.6269482552237993	0.00679647292798216	-0.00732194273478661	0.0002621509425370281	0.00025746037997475873	0.6107796125578898	1.789260231863107	10000.0	512	1.0	20260803	262	113
2022-08-10	RD	sub-Monkey-N_ses-20220810_obj-hjf8k2_ecephys.nwb	SpikingBandPower	geometry_tensor	0.6201517821198287	0.6227498911694352	0.0025981089823307784	-0.005487298169237454	0.0002621509425370281	0.00026035786650268646	0.6142068862053057	0.6839861100588484	10000.0	512	1.0	20260804	262	113
2022-09-21	CO	sub-Monkey-N_ses-20220921_obj-1k78ex8_ecephys.nwb	SpikingBandPower	causal_history	0.5985955881927191	0.599951820583232	0.0013562323277281027	0.0008416260750045289	0.00021354455758292544	0.0002128230507003584	0.6324936054199318	0.33787181969591873	100000.0	512	1.0	20260802	262	113
2022-09-21	CO	sub-Monkey-N_ses-20220921_obj-1k78ex8_ecephys.nwb	SpikingBandPower	causal_history	0.5985955881927191	0.5995115018824461	0.0009159136473260241	0.0009603281286400532	0.00021354455758292544	0.0002130572974086382	0.6328415912197194	0.2281772852478492	100000.0	512	1.0	20260803	262	113
2022-09-21	CO	sub-Monkey-N_ses-20220921_obj-1k78ex8_ecephys.nwb	SpikingBandPower	causal_history	0.5985955881927191	0.5992171672902367	0.0006215790687423453	0.0004914069437588976	0.00021354455758292544	0.00021321388151291282	0.6330740984719642	0.15485108763973837	100000.0	512	1.0	20260804	262	113
2022-09-21	CO	sub-Monkey-N_ses-20220921_obj-1k78ex8_ecephys.nwb	SpikingBandPower	geometry_tensor	0.4907238957198138	0.49314071565001427	0.0024168198183173195	0.0010842975117676794	0.0002709316020878263	0.0002696458694760979	0.7119404897079906	0.47455985267883716	100000.0	512	1.0	20260802	262	113
2022-09-21	CO	sub-Monkey-N_ses-20220921_obj-1k78ex8_ecephys.nwb	SpikingBandPower	geometry_tensor	0.4907238957198138	0.4923621872108684	0.0016382914152121924	0.0012777901158186802	0.0002709316020878263	0.00027006004158336156	0.7124870449971414	0.32169023389977147	100000.0	512	1.0	20260803	262	113
2022-09-21	CO	sub-Monkey-N_ses-20220921_obj-1k78ex8_ecephys.nwb	SpikingBandPower	geometry_tensor	0.4907238957198138	0.4925483785806502	0.0018244827763745977	0.0009468861247895431	0.0002709316020878263	0.0002699609889757761	0.7123563700337046	0.3582502390162563	100000.0	512	1.0	20260804	262	113
2022-09-21	RD	sub-Monkey-N_ses-20220921_obj-iknmjb_ecephys.nwb	SpikingBandPower	causal_history	0.701048198232732	0.7020647747737101	0.0010165765210660655	-6.244763603869608e-05	0.0002857939678455938	0.00028482213412006554	0.5458344248859102	0.3400469690995509	100000.0	512	1.0	20260802	262	113
2022-09-21	RD	sub-Monkey-N_ses-20220921_obj-iknmjb_ecephys.nwb	SpikingBandPower	causal_history	0.701048198232732	0.7022548721940545	0.0012066739376868298	0.00016657007807919797	0.0002857939678455938	0.0002846404035008947	0.5456602624105146	0.4036349519183519	100000.0	512	1.0	20260803	262	113
2022-09-21	RD	sub-Monkey-N_ses-20220921_obj-iknmjb_ecephys.nwb	SpikingBandPower	causal_history	0.701048198232732	0.7020592481193818	0.0010110498668460862	-0.0001191141299956192	0.0002857939678455938	0.0002848274175284947	0.5458394874363272	0.3381982917222745	100000.0	512	1.0	20260804	262	113
2022-09-21	RD	sub-Monkey-N_ses-20220921_obj-iknmjb_ecephys.nwb	SpikingBandPower	geometry_tensor	0.6027952431571423	0.6068295256812267	0.004034282445063492	-0.008642523513900895	0.00037972249317178616	0.00037586577244572817	0.6270330666062285	1.0156682301970485	10000.0	512	1.0	20260802	262	113
2022-09-21	RD	sub-Monkey-N_ses-20220921_obj-iknmjb_ecephys.nwb	SpikingBandPower	geometry_tensor	0.6027952431571423	0.6084654436050171	0.00567020033681063	-0.005793655939618701	0.00037972249317178616	0.00037430185655110593	0.6257272159063115	1.4275258163934834	10000.0	512	1.0	20260803	262	113
2022-09-21	RD	sub-Monkey-N_ses-20220921_obj-iknmjb_ecephys.nwb	SpikingBandPower	geometry_tensor	0.6027952431571423	0.6045545853151988	0.0017593421235956657	-0.0007127710103912654	0.00037972249317178616	0.0003780405853419065	0.6288445013984608	0.4429307876472699	100000.0	512	1.0	20260804	262	113
2022-11-02	CO	sub-Monkey-N_ses-20221102_obj-ndh6o5_ecephys.nwb	SpikingBandPower	causal_history	0.6343837266574371	0.6359671624062216	0.001583435708235476	0.0014901360626601921	0.00012834470368780243	0.00012778885974210367	0.6033513307116803	0.4330867809324255	100000.0	512	1.0	20260802	262	113
2022-11-02	CO	sub-Monkey-N_ses-20221102_obj-ndh6o5_ecephys.nwb	SpikingBandPower	causal_history	0.6343837266574371	0.636814866991043	0.0024311402713486294	-0.001072236265180967	0.00012834470368780243	0.00012749128438321983	0.6026484246295201	0.6649431414470687	10000.0	512	1.0	20260803	262	113
2022-11-02	CO	sub-Monkey-N_ses-20221102_obj-ndh6o5_ecephys.nwb	SpikingBandPower	causal_history	0.6343837266574371	0.6372264176894084	0.002842690959174926	0.0004858434046814298	0.00012834470368780243	0.00012734681501386897	0.6023068761193218	0.7775067028560995	10000.0	512	1.0	20260804	262	113
2022-11-02	CO	sub-Monkey-N_ses-20221102_obj-ndh6o5_ecephys.nwb	SpikingBandPower	geometry_tensor	0.5244963454226959	0.5307082198373622	0.006211874255591448	0.004147263979438485	0.00016691919944168066	0.0001647386039944173	0.6850487341386187	1.3063778490174436	10000.0	512	1.0	20260802	262	113
2022-11-02	CO	sub-Monkey-N_ses-20221102_obj-ndh6o5_ecephys.nwb	SpikingBandPower	geometry_tensor	0.5244963454226959	0.5316001568081304	0.007103811203518961	0.0005912458421507247	0.00016691919944168066	0.00016442550144792805	0.684397421968403	1.4939551603971613	10000.0	512	1.0	20260803	262	113
2022-11-02	CO	sub-Monkey-N_ses-20221102_obj-ndh6o5_ecephys.nwb	SpikingBandPower	geometry_tensor	0.5244963454226959	0.5307988867975876	0.00630254121349503	0.0007240744934036821	0.00016691919944168066	0.00016470677657044074	0.6849825553888363	1.325445412295374	10000.0	512	1.0	20260804	262	113
2022-11-02	RD	sub-Monkey-N_ses-20221102_obj-3s4gm4_ecephys.nwb	SpikingBandPower	causal_history	0.6986910859217628	0.698855727902121	0.00016464198893190464	-0.00544812268926367	0.00021712616592293175	0.00021700752329314272	0.5487661503592082	0.05464225340355161	10000.0	512	1.0	20260802	262	113
2022-11-02	RD	sub-Monkey-N_ses-20221102_obj-3s4gm4_ecephys.nwb	SpikingBandPower	causal_history	0.6986910859217628	0.7009390207824067	0.0022479349777057302	-0.006492910202632963	0.00021712616592293175	0.00021550628196088822	0.5468646951406638	0.7460565405177815	10000.0	512	1.0	20260803	262	113
2022-11-02	RD	sub-Monkey-N_ses-20221102_obj-3s4gm4_ecephys.nwb	SpikingBandPower	causal_history	0.6986910859217628	0.699588728891729	0.0008976430167111769	-0.004978348589374741	0.00021712616592293175	0.0002164793155732411	0.5480978806310838	0.29791450834177685	10000.0	512	1.0	20260804	262	113
2022-11-02	RD	sub-Monkey-N_ses-20221102_obj-3s4gm4_ecephys.nwb	SpikingBandPower	geometry_tensor	0.6185405754858739	0.6227086242828892	0.004168049014067897	-0.006471327173249968	0.00027488341177458195	0.00027187987483162694	0.6142405028689347	1.0926584924004281	10000.0	512	1.0	20260802	262	113
2022-11-02	RD	sub-Monkey-N_ses-20221102_obj-3s4gm4_ecephys.nwb	SpikingBandPower	geometry_tensor	0.6185405754858739	0.6211003191256718	0.0025597437730973094	-0.007868238392708752	0.00027488341177458195	0.0002730388353406083	0.6155482926673199	0.6710395589408317	10000.0	512	1.0	20260803	262	113
2022-11-02	RD	sub-Monkey-N_ses-20221102_obj-3s4gm4_ecephys.nwb	SpikingBandPower	geometry_tensor	0.6185405754858739	0.6223954788312681	0.0038549035461396047	-0.0068523704581734185	0.00027488341177458195	0.0002721055305228789	0.6144953546062086	1.0105670741532575	10000.0	512	1.0	20260804	262	113
