## Supplementary material for "Motor cortical signals predict finger velocity beyond task geometry": Source data and analysis code: reaching_capped.csv

file	animal	date	context	context_r2	exact_r2	exact_gain	replacement_gain	self_replacement_max_abs_error	context_mse	exact_mse	replacement_mse	context_rmse	exact_rmse	replacement_rmse	normalized_context_rmse	normalized_exact_rmse	mse_reduction_percent	exact_gain_ci_low	exact_gain_ci_high	train_trials	test_trials	final_context_alpha	final_residualizer_alpha	innovation_alpha	crossfit_folds	eligible_sources_min	eligible_sources_median	source_reuse_max	source_reuse_median_nonzero	replacement_distance_mean	replacement_distance_median	replacement_penalty_distance_spearman
indy_20160407_02.mat	indy	20160407	task_bounded_quadratic	0.21881379462667147	0.48287836272799645	0.2640645681013255	-0.1575864787798301	0.0	2534.9369785915196	1678.0515986251032	3046.3026294917568	50.34815764843357	40.964028105462276	55.19332051518333	0.8838473880559526	0.7191117001356634	33.803024974708656	0.23096201498700805	0.29676909557156084	207	89	100.0	1000.0	1000.0	5	88	88.0	4	1.0	0.5384394517153107	0.49133132856027506	-0.013688717934519692
indy_20160407_02.mat	indy	20160407	history_bounded_quadratic	0.789747776208242	0.8041700227703684	0.014422246562126264	-0.015775136360711223	0.0	682.2651670687374	635.4652032787643	733.455237026488	26.120206106934482	25.20843516124641	27.082378718024163	0.458532685630761	0.44252680961680957	6.859497750858796	0.008955538053409208	0.02114947847618473	207	89	0.1	0.1	10000.0	5	88	88.0	5	1.5	0.41873532483919734	0.35671778181598957	0.026636701548059916
indy_20160419_01.mat	indy	20160419	task_bounded_quadratic	-0.8690306582599231	-0.16459067324509194	0.7044399850148296	0.18421232922351605	0.0	7159.9287563465	4461.342682577259	6454.243620871532	84.61636222591054	66.79328321453632	80.33830730648694	1.3671249607332607	1.0791620236299506	37.690124659092966	0.3716135154146038	1.1928861491790221	182	78	10.0	10.0	10000.0	5	77	77.0	4	1.0	0.26085469537096095	0.20906426418807705	0.17039224587990762
indy_20160419_01.mat	indy	20160419	history_bounded_quadratic	0.5443629448219256	0.5702957866362385	0.025932841814312737	-0.012124650490547504	0.0	1745.4656719562731	1646.1215017472357	1791.9130821816057	41.77877058933488	40.5724229218226	42.330994344352526	0.6750089297024696	0.6555182784360485	5.691556803732212	-0.01063552986447798	0.06300849521969595	182	78	0.1	0.1	10000.0	5	77	77.0	5	1.0	0.2876621827471659	0.23794679266009067	0.3609265048516624
indy_20160624_03.mat	indy	20160624	task_bounded_quadratic	0.26061552038522445	0.5018266786922322	0.24121115830700743	-0.13573119438328968	0.0	2891.965988203212	1948.5130418248839	3422.853514945975	53.77700240998202	44.141964634856066	58.505158020006874	0.8598746883207895	0.7058139424152567	32.623237971221734	0.20467279795739207	0.2814998139377985	172	74	1000.0	1000.0	1000.0	5	73	73.0	5	1.0	0.6641601462919408	0.4862532120436197	-0.035397443822282056
indy_20160624_03.mat	indy	20160624	history_bounded_quadratic	-0.3073857963939705	-0.1391146557119629	0.1682711406820073	0.08642958037450336	0.0	5113.598352241875	4455.436828616083	4775.544993388621	71.50942841501305	66.749058634681	69.10531812667257	1.1434097237622083	1.067293144226066	12.870809912891259	0.10038627998715824	0.2682042082320481	172	74	0.1	1000.0	10000.0	5	73	73.0	4	2.0	0.5281028801679276	0.30395447492203503	0.24674718895119963
indy_20160916_01.mat	indy	20160916	task_bounded_quadratic	0.3107486989264542	0.5381227926450429	0.22737409371858905	-0.16024453011124754	0.0	4205.412234663518	2818.1072066130123	5183.131546064337	64.849149837631	53.08584751713975	71.99396881728592	0.8302116001800665	0.6796154849287628	32.98856213465851	0.20104705271695664	0.25519797990483906	156	67	100.0	1000.0	1000.0	5	66	66.0	7	1.0	0.7932050877998112	0.7181248457023331	0.09411576983596574
indy_20160916_01.mat	indy	20160916	history_bounded_quadratic	0.7361495771516491	0.7816753159019252	0.045525738750276115	-0.02405151238065815	0.0	1609.862461832624	1332.090771834643	1756.6108600877155	40.12309137931204	36.49781872707796	41.91194173606987	0.5136637254550405	0.4672522702974006	17.254373996755795	0.033396477510439046	0.06249033479212579	156	67	0.1	1000.0	10000.0	5	66	66.0	5	1.0	0.7121630735657195	0.6005626945636175	-0.02037537809377036
indy_20160930_02.mat	indy	20160930	task_bounded_quadratic	0.2714061136707928	0.4480754565704168	0.17666934289962466	-0.17636917492051588	0.0	3752.5796622251514	2842.654674460079	4660.958652590589	61.25830280235612	53.31655159948062	68.27121393816422	0.8535771121165387	0.7429162425398879	24.247985910191655	0.14110669313495092	0.2028797018887064	160	68	1000.0	100000.0	1000.0	5	67	67.0	4	2.0	0.49486459363605384	0.4307760651909496	0.31531729465502456
indy_20160930_02.mat	indy	20160930	history_bounded_quadratic	0.7164065357654805	0.716768290904891	0.00036175513941067865	-0.06967378363867145	0.0	1460.6313423629024	1458.7681439414919	1819.4820387227353	38.21820694855925	38.19382337422495	42.65538698362418	0.5325349417967995	0.5321951795113424	0.12756116943214227	-0.014597306673886604	0.011699831635350126	160	68	0.1	100000.0	10000.0	5	67	67.0	4	1.0	0.44185496165956534	0.37464309611700486	0.4567180154034774
indy_20161011_03.mat	indy	20161011	task_bounded_quadratic	0.3127520524675704	0.5392573175383311	0.22650526507076033	-0.1519279998431083	0.0	3994.0250330316994	2677.662136562795	4876.973082233662	63.198299289076594	51.7461316096459	69.8353283248075	0.8290041902984739	0.6787802902719466	32.958303605566236	0.20770476224600054	0.24568160435180034	209	89	0.1	0.1	1000.0	5	88	88.0	4	1.0	0.5471254938585486	0.5010814146172834	0.4066024818055749
indy_20161011_03.mat	indy	20161011	history_bounded_quadratic	0.7174538061793783	0.7441572227751373	0.026703416595758814	-0.0028318840739603203	0.0	1642.0515698290078	1486.861416502428	1658.5094085503197	40.52223549890859	38.559842018639394	40.72480090252523	0.5315507443514883	0.5058090323678122	9.450991441318754	0.023949400698082057	0.029880713715425892	209	89	0.1	1000.0	100000.0	5	88	88.0	4	1.0	0.6226341080857336	0.5055349979395845	0.28823161437997635
indy_20161024_03.mat	indy	20161024	task_bounded_quadratic	0.3354459146891426	0.5426067301529768	0.20716081546383475	-0.10192246068428193	0.0	4544.317259261545	3127.7215449870055	5241.277833926181	67.41155137854005	55.92603637830063	72.39667004722097	0.8152018678283678	0.6763085611220848	31.17290526728623	0.17878342021390925	0.23484070044305394	164	70	0.1	100.0	1000.0	5	69	69.0	5	1.0	0.7767952255662932	0.7563207791943354	0.24511365163349313
indy_20161024_03.mat	indy	20161024	history_bounded_quadratic	0.7753780833763981	0.8016942969940885	0.0263162136176903	-0.011166940397278897	0.0	1535.9972575348256	1356.0431704489818	1612.358416245876	39.19180089680526	36.82449144861313	40.15418304792013	0.47394294659125646	0.4453152849452984	11.715781796033824	0.020887891968546703	0.03260982022579441	164	70	0.1	0.1	10000.0	5	69	69.0	4	1.5	0.5897793801165606	0.5393886244415393	0.07466447398059076
indy_20161027_03.mat	indy	20161027	task_bounded_quadratic	0.2917815948555743	0.5470924353657487	0.2553108405101742	-0.262656731769281	0.0	3267.9103459360576	2089.8374081638663	4479.879203203395	57.16563955678321	45.71473950668281	66.93189974297304	0.8415571312420953	0.6729840745769925	36.04973249150582	0.22259661867218694	0.2896502975384862	201	86	10.0	10.0	1000.0	5	85	85.0	5	1.0	0.5011379445666222	0.4640563774617044	0.20735170664139038
indy_20161027_03.mat	indy	20161027	history_bounded_quadratic	0.5493565874438868	0.6467525622355835	0.09739597479169662	-0.07282445436275911	0.0	2079.3900010544567	1629.9787581915907	2415.421634969248	45.6003289577439	40.37299540771765	49.14693922279645	0.6712997933532474	0.5943462271811071	21.61264806673928	0.08110071910372742	0.11645236096096725	201	86	100.0	100.0	10000.0	5	85	85.0	6	1.0	0.3158427987757411	0.2519292371533791	0.06793221888990351
indy_20161220_02.mat	indy	20161220	task_bounded_quadratic	0.33824917548548683	0.5055485915688882	0.16729941608340188	-0.13881248427869924	0.0	3656.9883684014994	2732.453035776547	4424.098316120174	60.473038359268	52.272870934898414	66.51389566188537	0.8134806847826903	0.7031723888429585	25.281330961111987	0.1475185567090729	0.18543889937529703	200	86	100.0	100.0	1000.0	5	85	85.0	5	2.0	0.719774578464646	0.5992584965829414	0.27135019416336603
indy_20161220_02.mat	indy	20161220	history_bounded_quadratic	0.7714519418460414	0.7907553621496671	0.019303420303625744	-0.012813858928700631	0.0	1263.0095185796717	1156.3343458324161	1333.821871690035	35.53884520605125	34.00491649500725	36.521526141305145	0.478067001741345	0.45743265936128064	8.446109960217726	0.014463571321851826	0.02507921169540252	200	86	0.1	0.1	10000.0	5	85	85.0	5	2.0	0.5491090111306187	0.4698449957691093	0.212286180981539
indy_20170131_02.mat	indy	20170131	task_bounded_quadratic	0.3391947370487909	0.5298363557873716	0.1906416187385804	-0.14690377629585577	0.0	3033.7246013602935	2158.4982658020594	3708.152644186541	55.079257451061316	46.459641257784796	60.894602750872274	0.8128992944708513	0.685684799461551	28.849894125715654	0.1711382669090084	0.21489618513961078	209	89	100.0	0.1	1000.0	5	88	88.0	4	1.0	0.752950931047205	0.6713585058217124	0.2216225427286248
indy_20170131_02.mat	indy	20170131	history_bounded_quadratic	0.7445418530084009	0.7742203646747301	0.029678511666329132	-0.01719960230611366	0.0	1172.795842583279	1036.543248934446	1251.7583744744982	34.2461069697459	32.19539173444619	35.38019749060904	0.5054286764634538	0.4751627461462752	11.617758922875602	0.024394995196576945	0.03569774468337899	209	89	0.1	0.1	10000.0	5	88	88.0	5	1.0	0.6195573781108668	0.5491953717851769	0.07209377570517851
loco_20170210_03.mat	loco	20170210	task_bounded_quadratic	-1.2193011780743457	-0.8072803055613342	0.4120208725130114	0.06869386794896229	0.0	2552.079923099753	2078.2775356514308	2473.085578859947	50.51811480152197	45.58812932827394	49.73012747681175	1.4897319148337882	1.3443512582511068	18.56534284681973	0.29579108091836714	0.5771822372934915	209	89	100.0	1000.0	10000.0	5	88	88.0	19	1.0	0.5266536997649153	0.38310063614327833	0.22536519982329337
loco_20170210_03.mat	loco	20170210	history_bounded_quadratic	0.4975344936522407	0.5001399171271701	0.0026054234749295037	-0.03661782249791154	0.0	577.8089713415684	574.8128710343042	619.9175461252925	24.03765735968396	23.975255390387485	24.898143427277713	0.7088480135739674	0.7070078379147079	0.518527827684608	-0.010852738321769131	0.016075114964939973	209	89	0.1	0.1	10000.0	5	88	88.0	5	1.0	0.31555388032116705	0.2471725385023555	0.0975478953224167
loco_20170213_02.mat	loco	20170213	task_bounded_quadratic	0.10911101955879196	0.2576195174777515	0.1485084979189598	-0.21288384539011423	0.0	1164.5498401246355	970.4229047762784	1442.826767504966	34.12550131682516	31.151611591959064	37.9845595934054	0.9438691543011718	0.8616150431151081	16.669697479635623	0.10679388653185014	0.1816670196078453	209	89	1000.0	10000.0	1000.0	5	88	88.0	5	2.0	0.3054430258873595	0.17630863980843264	0.2561110052252018
loco_20170213_02.mat	loco	20170213	history_bounded_quadratic	0.47816921102291704	0.5135739160048229	0.035404704981905843	-0.028216957811153538	0.0	682.1253548050568	635.8451286135519	719.0099211530529	26.117529645911322	25.215969713924387	26.814360353233358	0.7223785634811457	0.6974425309623566	6.7847098580188705	0.024258213686552628	0.04808313251110042	209	89	0.1	0.1	10000.0	5	88	88.0	4	1.0	0.3401903141177234	0.25546075372491506	0.35135629911313615
loco_20170214_02.mat	loco	20170214	task_bounded_quadratic	0.1509086060177282	0.2633641274314397	0.11245552141371105	-0.1098675556530952	0.0	762.6004511366486	661.5999793727175	861.2765749321995	27.61522136678699	25.72158586426423	29.34751394807062	0.921461553176403	0.8582749399630388	13.244218727302211	0.08534355747814877	0.1363892114690624	208	89	1000.0	1000.0	10000.0	5	88	88.0	5	1.0	0.38099348059422855	0.2672693197835071	0.45906533722669396
loco_20170214_02.mat	loco	20170214	history_bounded_quadratic	0.5626719139759727	0.5745518085982712	0.011879894622298399	-0.030034332379426012	0.0	392.7805629173691	382.1107892479756	419.75551000135357	19.818692260524383	19.547654315747852	20.487935718401538	0.6613078602466674	0.6522638970552697	2.716471912495861	0.0010178145262917872	0.023487527908383817	208	89	0.1	1.0	10000.0	5	88	88.0	5	1.0	0.2876875961716779	0.19704173788054552	0.3980931316033421
loco_20170215_02.mat	loco	20170215	task_bounded_quadratic	-0.0502303783098995	0.07880671558572733	0.12903709389562698	-0.03485857744000764	0.0	1111.9135148115763	975.2976907240534	1148.8194396097383	33.34536721662511	31.229756494792806	33.89423903275804	1.0248074835352736	0.959788145589574	12.286551271091772	0.09430557788294917	0.17929730880965217	209	89	0.1	100.0	10000.0	5	88	88.0	3	1.0	0.34314737575691007	0.30078348265402155	0.34795784644530686
loco_20170215_02.mat	loco	20170215	history_bounded_quadratic	-0.07162440078226487	0.05857995292295076	0.13020435370521574	0.09347795646065651	0.0	1134.5640715032303	996.7124309849669	1035.5958781694608	33.68329068697461	31.570752778243456	32.18067553935841	1.035192929256313	0.9702680284730864	12.150185607025094	0.04595996716347343	0.28534910936215496	209	89	0.1	100.0	10000.0	5	88	88.0	5	1.0	0.3261745910496298	0.22696738585122933	0.27872411144958825
loco_20170216_02.mat	loco	20170216	task_bounded_quadratic	0.14184314957630725	0.22663205790086613	0.08478890832455901	-0.08770984734256047	0.0	1123.7332059063606	1012.7044216814079	1238.586880843699	33.52213009202071	31.823017168103465	35.19356305979403	0.9263675568712956	0.8794134079596092	9.880350926837753	0.057637727226775994	0.11051160748941456	208	89	100.0	10000.0	10000.0	5	88	88.0	4	1.0	0.44484475621040154	0.42242163615418726	-0.03940563814010532
loco_20170216_02.mat	loco	20170216	history_bounded_quadratic	0.5104121771103018	0.5345575399198599	0.024145362809558073	0.0037470339293336316	0.0	641.1020240844382	609.4843239584523	636.195384408986	25.31999257670583	24.68773630688833	25.222913876255177	0.6997055258390477	0.6822334351819326	4.93177356149193	0.006365262579525523	0.04783963819465246	208	89	0.1	0.1	10000.0	5	88	88.0	4	1.0	0.40404171310033965	0.35584560607493537	0.04599530960122531
loco_20170217_02.mat	loco	20170217	task_bounded_quadratic	0.12517890615445626	0.24404848226268178	0.11886957610822571	-0.07813280902647184	0.0	1219.2405077965932	1053.5716603541155	1328.1344135599459	34.917624601289724	32.45876862042236	36.44357849553123	0.9353187124427395	0.8694547243746037	13.587872645559802	0.09555966914328799	0.14304843049164837	206	89	0.1	1000.0	10000.0	5	88	88.0	4	1.0	0.30808596841183056	0.285162315645987	0.20259554592706125
loco_20170217_02.mat	loco	20170217	history_bounded_quadratic	0.5556935711146825	0.5755643273714199	0.019870756256737346	-0.02141769657721938	0.0	619.2310631081666	591.5371367508716	649.0809643443762	24.8843537812049	24.321536480059635	25.477067420415093	0.6665631469600741	0.6514872774111403	4.472308966266681	0.011769615613738104	0.028645621452062883	206	89	0.1	10.0	10000.0	5	88	88.0	4	1.0	0.31243385620067804	0.2601502827809689	0.2643897838313656
loco_20170227_04.mat	loco	20170227	task_bounded_quadratic	0.18233076638338044	0.27176885089603614	0.08943808451265543	-0.22372044376183756	0.0	599.2337370421651	533.6885074884499	763.1885882907264	24.47925115362325	23.101699233789056	27.62586810021952	0.9042506475621769	0.8533646050217695	10.93817412171223	0.028358942655552385	0.13382101953740763	209	89	10.0	100.0	1000.0	5	88	88.0	5	1.0	0.40063518812931653	0.32940991551154647	0.17617039072605836
loco_20170227_04.mat	loco	20170227	history_bounded_quadratic	0.6504325644063194	0.6562462691119227	0.005813704705603236	-0.024443916586884815	0.0	256.18256400883854	251.92195610827065	274.0964329452034	16.005704108499526	15.872049524502835	16.555857964636065	0.5912422816356077	0.5863051516813373	1.6631139269965678	-0.0028662944977600417	0.014079715362660198	209	89	0.1	0.1	10000.0	5	88	88.0	4	2.0	0.3130258896479475	0.2736541515071415	0.2643438442523212
loco_20170228_02.mat	loco	20170228	task_bounded_quadratic	-0.7452462959997804	-0.6334735393890703	0.11177275661071048	-0.22286050926926793	0.0	2329.620181742929	2180.421716078697	2627.102744116612	48.26613908054931	46.69498598435058	51.25527040331181	1.321077702483764	1.2780741525393078	6.40441162183819	0.039283893227511815	0.1697470701188283	209	89	10.0	1000.0	1000.0	5	88	88.0	5	1.0	0.3824861155542199	0.3259699339714702	0.5227628723645074
loco_20170228_02.mat	loco	20170228	history_bounded_quadratic	0.6451761686703227	0.6606671781116922	0.015491009441369509	-0.0057796300795403335	0.0	473.6321517046607	452.95417157492136	481.34701860176676	21.76309150154593	21.28272002294165	21.93962211620261	0.5956709085809692	0.5825228080412884	4.365831174111965	0.009793137742831763	0.022148257446144987	209	89	0.1	0.1	10000.0	5	88	88.0	5	1.0	0.32880410797023696	0.28345108805759145	0.4159427274062835
loco_20170301_05.mat	loco	20170301	task_bounded_quadratic	-0.674499717061138	-0.2985838344831713	0.3759158825779657	-0.05034166478726083	0.0	2349.0022393763265	1821.664288228419	2419.6219487225603	48.46650636652416	42.68095931710555	49.1896528623913	1.2940246199594252	1.1395542262144305	22.449444377197302	0.17954698944897002	0.694222966075576	209	89	100.0	1000.0	1000.0	5	88	88.0	4	1.0	0.624828692713959	0.4443616243422846	0.27008023209399645
loco_20170301_05.mat	loco	20170301	history_bounded_quadratic	0.4820620501652812	0.5161041908584815	0.0340421406932002	-0.0025115908361461594	0.0	726.5676975777698	678.813097259392	730.0909782558094	26.954919728646377	26.054041860321632	27.020195747918063	0.7196790603002965	0.6956261992920606	6.572629154527792	0.01911005084315407	0.054211697913550703	209	89	0.1	0.1	10000.0	5	88	88.0	5	1.0	0.4528222590412534	0.3573061708247992	0.10679322418877614
loco_20170302_02.mat	loco	20170302	task_bounded_quadratic	0.1590525511930993	0.26703415638868777	0.10798160519558861	-0.06572319355563201	0.0	624.1941917645152	544.0447235948672	672.9773062621495	24.983878637323613	23.324766313831894	25.94180614880447	0.9170318690246817	0.8561342439193239	12.840470037549688	0.06726705511654252	0.14585876423396285	208	89	0.1	1000.0	10000.0	5	88	88.0	3	1.0	0.3436297919079089	0.25422975156806027	0.34533629678014316
loco_20170302_02.mat	loco	20170302	history_bounded_quadratic	0.6857267086942263	0.6953382727994211	0.00961156410519477	-0.011876525960381459	0.0	233.26970470996176	226.13551041905015	242.08506949087428	15.273169438920062	15.037802712466013	15.55908318285092	0.5606008306324329	0.5519617080926711	3.058345831826718	0.0003491401241179764	0.017380639285677013	208	89	0.1	0.1	10000.0	5	88	88.0	4	1.0	0.2811432285136955	0.26628920560252456	0.3483868234297061
