## Supplementary material for "Motor cortical signals predict finger velocity beyond task geometry": Source data and analysis code: reaching_early.csv

file	animal	date	context	context_r2	exact_r2	exact_gain	replacement_gain	self_replacement_max_abs_error	context_mse	exact_mse	replacement_mse	context_rmse	exact_rmse	replacement_rmse	normalized_context_rmse	normalized_exact_rmse	mse_reduction_percent	exact_gain_ci_low	exact_gain_ci_high	train_trials	test_trials	final_context_alpha	final_residualizer_alpha	innovation_alpha	crossfit_folds	eligible_sources_min	eligible_sources_median	source_reuse_max	source_reuse_median_nonzero	replacement_distance_mean	replacement_distance_median	replacement_penalty_distance_spearman
indy_20160407_02.mat	indy	20160407	task_linear	0.16027027633942434	0.47312210609935645	0.31285182975993253	-0.16728472404038686	0.0	2724.9097768083916	1709.710498296468	3267.746081400838	52.2006683559549	41.34864566459787	57.16420279686264	0.9163676792972223	0.7258635504698141	37.25625292816107	0.28302914291461057	0.3423328023451057	207	89	0.1	1000.0	1000.0	5	88	88.0	4	1.0	0.5403932923144188	0.4823548843321933	0.02343567116001511
indy_20160407_02.mat	indy	20160407	task_quadratic	0.20642749444217173	0.4767522779721121	0.2703247835299408	-0.1555728419733644	0.0	2575.130328332786	1697.9306475315743	3079.9617593926673	50.74574197243337	41.20595403011043	55.49740317701962	0.8908268662079234	0.7233586399759725	34.06428292773579	0.23357115249607532	0.3084812823625107	207	89	100.0	1000.0	1000.0	5	88	88.0	4	1.0	0.5990176422106397	0.49133132856027506	0.02397218010844894
indy_20160407_02.mat	indy	20160407	history_linear	0.6809132536973886	0.7199043440984931	0.03899109040110446	-0.02554411583518302	0.0	1035.43148485883	908.9060083290327	1118.321739923031	32.17812121393712	30.148068069596643	33.44131785565621	0.5648776383453428	0.5292406408256148	12.21958945425033	0.029477388111130685	0.05005088450202734	207	89	0.1	0.1	10000.0	5	88	88.0	4	1.0	0.4060435354707745	0.35421572256131095	-0.08395370746787055
indy_20160407_02.mat	indy	20160407	history_quadratic	0.7836844681623494	0.7984764474322814	0.014791979269931876	-0.016149437890865845	0.0	701.9405065363347	653.9407659111278	754.345179086151	26.494159857152194	25.572265560781425	27.46534505674653	0.4650973358746004	0.4489137473587983	6.838149412698462	0.009215637853361122	0.02234059690582905	207	89	0.1	0.1	10000.0	5	88	88.0	5	1.5	0.4345290719971445	0.35671778181598957	0.046028773470602836
indy_20160419_01.mat	indy	20160419	task_linear	0.11116028984139335	0.3887019024987602	0.2775416126573662	-0.0673629841415692	0.0	3404.9890901587673	2341.775833187191	3663.0448717143104	58.352284361100786	48.391898425120615	60.523093705744344	0.9427829602610588	0.7818555477204462	31.225158989334705	0.23576286351558823	0.3297070096165355	182	78	10.0	0.1	10000.0	5	77	77.0	3	2.0	0.27189133173108443	0.24946582048240196	0.302885873984713
indy_20160419_01.mat	indy	20160419	task_quadratic	-0.8690306582599231	-0.16457782165146942	0.7044528366084523	0.1842033533712271	0.0	7159.9287563465	4461.2934503753495	6454.278005787923	84.61636222591054	66.79291467195715	80.33852130695414	1.3671249607332607	1.0791560691815931	37.69081226652016	0.3716217940009543	1.1929096314890835	182	78	10.0	10.0	10000.0	5	77	77.0	4	1.0	0.26085469537096095	0.20906426418807705	0.17039224587990762
indy_20160419_01.mat	indy	20160419	history_linear	0.6464339757278939	0.6962503457007236	0.04981636997282977	-0.011398135910807641	0.0	1354.4494485766245	1163.6116694696016	1398.1137088261148	36.80284565868004	34.11175265901184	37.391358745385475	0.5946141810216988	0.5511348785000599	14.089693735530123	0.0351731673193568	0.07014951012368618	182	78	0.1	0.1	10000.0	5	77	77.0	4	1.0	0.2705704667220171	0.2594445814512667	0.45072311115343366
indy_20160419_01.mat	indy	20160419	history_quadratic	0.5443629448219256	0.5703078717938211	0.025944926971895415	-0.01212438216447452	0.0	1745.4656719562731	1646.0752056274162	1791.9120542714654	41.77877058933488	40.5718523810217	42.33098220300901	0.6750089297024696	0.6555090603539955	5.694209168689217	-0.010629274739365181	0.063031195054678	182	78	0.1	0.1	10000.0	5	77	77.0	5	1.0	0.2876621827471659	0.23794679266009067	0.3609265048516624
indy_20160624_03.mat	indy	20160624	task_linear	0.2160208752410282	0.4918598180613966	0.2758389428203681	-0.13069152542173543	0.0	3066.3897157342512	1987.4965784668152	3577.5655070667553	55.37499178992491	44.581347876290316	59.8127537157984	0.885425956677898	0.7128395204662848	35.18447546740136	0.23172265351009885	0.3291053820755843	172	74	100.0	1000.0	1000.0	5	73	73.0	6	1.0	0.4946606940177562	0.352719228431337	0.3648970258329077
indy_20160624_03.mat	indy	20160624	task_quadratic	0.2605837794813292	0.501802681904447	0.24121890242311758	-0.13572987366969588	0.0	2892.0901368931436	1948.606900833308	3422.9724979083335	53.77815668924646	44.14302777147607	58.506174869908676	0.8598931448259546	0.7058309415827224	32.62288488260542	0.20468472042494673	0.2815107565049106	172	74	1000.0	1000.0	1000.0	5	73	73.0	5	1.0	0.6650107007817923	0.4862532120436197	-0.035397443822282056
indy_20160624_03.mat	indy	20160624	history_linear	0.5670669666741422	0.6534217770526386	0.08635481037849638	0.003999102639991691	0.0	1693.3376911026635	1355.576781295004	1677.6959388924802	41.15018458163539	36.81815830938593	40.9596867528608	0.6579764686718343	0.5887089458699952	19.946459089782454	0.06625775945362475	0.11562112092203984	172	74	0.1	0.1	10000.0	5	73	73.0	3	2.0	0.3937891185463333	0.3467192113629221	0.5192766302725774
indy_20160624_03.mat	indy	20160624	history_quadratic	-0.30828683887258446	-0.13996039499732954	0.16832644387525483	0.0864496864962791	0.0	5117.122613670023	4458.744781806339	4778.99061343068	71.534066106087	66.77383306210854	69.13024384038205	1.1438036714718935	1.0676892783002592	12.866172682766587	0.10041407885091748	0.2683412487684288	172	74	0.1	1000.0	10000.0	5	73	73.0	4	2.0	0.5283639387016874	0.30395447492203503	0.24674718895119963
indy_20160916_01.mat	indy	20160916	task_linear	0.2257463741350403	0.5039439707541641	0.27819759661912413	-0.16680442106302065	0.0	4724.047188410976	3026.64658190677	5741.791155004577	68.73170439041196	55.014966889990674	75.77460758726882	0.8799168289474638	0.7043124514346145	35.931067976379786	0.2523389509059575	0.3046199782810665	156	67	100.0	1000.0	1000.0	5	66	66.0	4	1.0	0.6887471649003737	0.6431399117832103	0.10110162178824893
indy_20160916_01.mat	indy	20160916	task_quadratic	0.29380663725281053	0.5307468343028803	0.23694019705007005	-0.14798747130220863	0.0	4308.782882396488	2863.111032367401	5211.71672005756	65.64131993185762	53.50804642637779	72.19222063392675	0.8403531178898489	0.6850205585944995	33.551745109631135	0.2109721833525496	0.26310380160113733	156	67	1000.0	1000.0	1000.0	5	66	66.0	7	1.0	0.7932050877998112	0.7181248457023331	0.07080635101314811
indy_20160916_01.mat	indy	20160916	history_linear	0.645819262227713	0.7110779984370886	0.0652587362093757	-0.057686867002669465	0.0	2161.005725473116	1762.8347140493688	2512.9775765157983	46.48661877866701	41.98612525643881	50.12960778338285	0.5951308576878596	0.5375146524169473	18.425264067108117	0.0519822202848558	0.07984403386801686	156	67	0.1	0.1	1000.0	5	66	66.0	4	1.0	0.5697540692795311	0.5248599417346081	-0.05022949547082268
indy_20160916_01.mat	indy	20160916	history_quadratic	0.7361495771516491	0.7814964264100575	0.04534684925840842	-0.02402114553859746	0.0	1609.862461832624	1333.1822519037867	1756.4255792055014	40.12309137931204	36.512768340729615	41.90973131869854	0.5136637254550405	0.46744365819844297	17.18657441169676	0.033326783616315026	0.06219539680942529	156	67	0.1	1000.0	10000.0	5	66	66.0	5	1.0	0.7121630735657195	0.6005626945636175	-0.01943743218739699
indy_20160930_02.mat	indy	20160930	task_linear	0.21810447961207022	0.43562997060897535	0.2175254909969061	-0.11032224964226287	0.0	4027.1065717767283	2906.7544128489235	4595.314784975242	63.45948764193364	53.91432474629469	67.78875116842943	0.8842485625591556	0.7512456518283662	27.820275896833646	0.17705185334771806	0.24524325759195292	160	68	1000.0	100000.0	1000.0	5	67	67.0	5	1.5	0.44714083030801594	0.4216555077458807	0.1954092117164934
indy_20160930_02.mat	indy	20160930	task_quadratic	0.20787214509852606	0.4456491001262464	0.2377769550277213	-0.11768640341183306	0.0	4079.8076047020313	2855.1514796303445	4685.944455765482	63.87337164031684	53.433617504622916	68.45395865664368	0.8900156486834808	0.7445474463550028	30.01749699324681	0.20892302989597636	0.2628030962907389	160	68	10000.0	100000.0	1000.0	5	67	67.0	4	2.0	0.49486459363605384	0.4307760651909496	0.3292325623954151
indy_20160930_02.mat	indy	20160930	history_linear	0.65657919479031	0.6976260952124013	0.041046900422091345	-0.021314186477525674	0.0	1768.7685189175145	1557.3588892027205	1878.5459740858623	42.05672976965178	39.46338669200504	43.34219623053108	0.5860211644724884	0.5498853560403295	11.952362757121916	0.0315908989228935	0.04922667464739087	160	68	0.1	100000.0	10000.0	5	67	67.0	5	1.0	0.35584150526214103	0.30291217516024205	0.1564892067342245
indy_20160930_02.mat	indy	20160930	history_quadratic	0.41744584699873993	0.5354191736012851	0.11797332660254563	-0.030294614899075745	0.0	3000.4106645901375	2392.7960326252937	3156.44128449826	54.77600445989226	48.91621441429512	56.18221501950826	0.7632523521098787	0.6816016625557164	20.251048935924416	0.10527354615111859	0.13221969493270075	160	68	10000.0	100000.0	10000.0	5	67	67.0	4	1.0	0.44185496165956534	0.37464309611700486	0.44196300951444467
indy_20161011_03.mat	indy	20161011	task_linear	0.2214644797730084	0.5045431964336777	0.283078716660669	-0.12228654383983005	0.0	4524.553864519519	2879.4074734379365	5235.23698704156	67.26480405471735	53.660110635722106	72.35493754431386	0.8823465986940678	0.7038869252701896	36.36041122158875	0.26325321030697246	0.304668620854093	209	89	1000.0	10000.0	1000.0	5	88	88.0	4	2.0	0.4401320502898009	0.4119692372943404	0.41336687560584645
indy_20161011_03.mat	indy	20161011	task_quadratic	0.3127520524675704	0.539240640113959	0.22648858764638816	-0.1519234192916473	0.0	3994.0250330316994	2677.759059442911	4876.946461801741	63.198299289076594	51.74706812412575	69.83513773024107	0.8290041902984739	0.6787925750080361	32.95587690870493	0.20769323343624238	0.24566736526159236	209	89	0.1	0.1	1000.0	5	88	88.0	4	1.0	0.5471254938585486	0.5010814146172834	0.4069174531611316
indy_20161011_03.mat	indy	20161011	history_linear	0.6616696216366239	0.7283963911615764	0.06672676952495252	-0.029538271213040212	0.0	1966.2481430032155	1578.4574063223736	2137.9133987249074	44.34239667635496	39.729805012388034	46.23757561469792	0.5816617387824092	0.5211560311830068	19.72237014238379	0.058581034201947726	0.07641743711574166	209	89	0.1	0.1	10000.0	5	88	88.0	3	1.0	0.40451864102995805	0.4196092226030441	0.19925002512579504
indy_20161011_03.mat	indy	20161011	history_quadratic	0.7174538061793783	0.7441565805256963	0.026702774346318053	-0.0028320144352080765	0.0	1642.0515698290078	1486.865149013166	1658.510166160566	40.52223549890859	38.559890417546136	40.72481020410735	0.5315507443514883	0.5058096672408537	9.450764133552871	0.02394894344076577	0.02988042415273694	209	89	0.1	1000.0	100000.0	5	88	88.0	4	1.0	0.6226341080857336	0.5055349979395845	0.28823161437997635
indy_20161024_03.mat	indy	20161024	task_linear	0.20798322154477378	0.4914647205299889	0.283481498985216	-0.04350127463471091	0.0	5415.9256492648465	3477.4380272720423	5713.393677062648	73.59297282529661	58.96980606439233	75.58699409992865	0.8899532450950605	0.7131165959855462	35.79236030051359	0.253100505776118	0.3134770711928068	164	70	0.1	1000.0	1000.0	5	69	69.0	5	1.0	0.6820373018793225	0.6715414326742954	0.2217789232013438
indy_20161024_03.mat	indy	20161024	task_quadratic	0.3354459146891426	0.542608429591683	0.20716251490254098	-0.1019223111663403	0.0	4544.317259261545	3127.709923978551	5241.276811500802	67.41155137854005	55.92593248197612	72.39666298594709	0.8152018678283678	0.6763073047131153	31.173160993455667	0.17878579120441548	0.23484330364936667	164	70	0.1	100.0	1000.0	5	69	69.0	5	1.0	0.7767952255662932	0.7563207791943354	0.24511365163349313
indy_20161024_03.mat	indy	20161024	history_linear	0.6570401479800202	0.7289387617937094	0.07189861381368946	-0.049066721140781755	0.0	2345.2092300947243	1853.5560766607273	2680.7345886231074	48.42736034613826	43.0529450405048	51.77581084467058	0.5856277418462866	0.520635417740948	20.96414883264547	0.06031590709326137	0.08495310722674106	164	70	0.1	0.1	1000.0	5	69	69.0	5	1.0	0.497410236520183	0.46507894837818176	0.23482886716374704
indy_20161024_03.mat	indy	20161024	history_quadratic	0.7753780833763981	0.8016939905742888	0.02631590719789073	-0.011167443892615583	0.0	1535.9972575348256	1356.0452657920314	1612.3618592200432	39.19180089680526	36.8245198990025	40.15422591982123	0.47394294659125646	0.44531562899331506	11.715645380227132	0.020887828820494603	0.03260885091452477	164	70	0.1	0.1	10000.0	5	69	69.0	4	1.5	0.5897793801165606	0.5393886244415393	0.07466447398059076
indy_20161027_03.mat	indy	20161027	task_linear	0.20624049086520704	0.5041321409325741	0.29789165006736673	-0.2666856391096469	0.0	3662.62002405563	2288.0677699037606	4893.179344215152	60.519583806034476	47.83375136766675	69.95126406445527	0.890931820699425	0.7041788544591676	37.529207101036484	0.2622574592607698	0.33467843422875726	201	86	1000.0	10000.0	1000.0	5	85	85.0	7	1.0	0.4084851380103389	0.4040051144869814	0.2304328346375563
indy_20161027_03.mat	indy	20161027	task_quadratic	0.2917815948555743	0.5468589927508245	0.2550773978952501	-0.2647796215569036	0.0	3267.9103459360576	2090.9145752227164	4489.674788082101	57.16563955678321	45.72651938670509	67.00503554272694	0.8415571312420953	0.6731574906730038	36.01677053891769	0.22223017887975932	0.28961649416237156	201	86	10.0	10.0	1000.0	5	85	85.0	5	1.0	0.5011379445666222	0.4640563774617044	0.21038032282339364
indy_20161027_03.mat	indy	20161027	history_linear	0.6321450182654572	0.7171545181419081	0.08500949987645078	-0.06488210195041674	0.0	1697.3818978472973	1305.125184196299	1996.7653799619798	41.19929487075352	36.12651635843538	44.685180764566454	0.606510495980525	0.5318321933261388	23.10951437319306	0.07071236528834944	0.09927750683617707	201	86	0.1	0.1	10000.0	5	85	85.0	6	1.0	0.2656189299336764	0.2642855984131938	0.06400785020168036
indy_20161027_03.mat	indy	20161027	history_quadratic	0.5493565874438868	0.6468020222151161	0.09744543477122909	-0.07293213186704672	0.0	2079.3900010544567	1629.7505365333425	2415.918487956589	45.6003289577439	40.37016889404034	49.15199373328196	0.6712997933532474	0.5943046169977847	21.623623480592986	0.08115749606094776	0.1164669152204377	201	86	100.0	100.0	10000.0	5	85	85.0	6	1.0	0.3158427987757411	0.2519292371533791	0.06793221888990351
indy_20161220_02.mat	indy	20161220	task_linear	0.22657174817678474	0.4566947350438717	0.23012298686708754	-0.10752070377053051	0.0	4274.1437047481495	3002.430765225712	4868.3280238075795	65.37693557171481	54.79444100659949	69.77340484602696	0.8794476970367351	0.7370924398989108	29.753630840949278	0.20539568731406627	0.2537507369381734	200	86	1000.0	1000.0	1000.0	5	85	85.0	7	1.0	0.6857234080040365	0.6647500865584914	0.17315331174841359
indy_20161220_02.mat	indy	20161220	task_quadratic	0.33824917548548683	0.5053758023751966	0.1671266268897102	-0.13902051338828741	0.0	3656.9883684014994	2733.407908892088	4425.24793317522	60.473038359268	52.2820036809234	66.52253703201059	0.8134806847826903	0.7032952421457184	25.255220046355145	0.14724776869140443	0.18542824171940014	200	86	100.0	100.0	1000.0	5	85	85.0	5	2.0	0.719774578464646	0.5992584965829414	0.2696802016610393
indy_20161220_02.mat	indy	20161220	history_linear	0.6577400345771052	0.7027034860469937	0.044963451469888685	-0.05410755716734679	0.0	1891.407862527832	1642.929412728845	2190.4187588856444	43.49031918171942	40.533065671484124	46.80190977818795	0.5850298842135294	0.545249038470502	13.137221998585767	0.0365074737960351	0.053827236512690814	200	86	0.1	0.1	1000.0	5	85	85.0	5	1.0	0.5076826100431482	0.47076839251312974	0.2777738475382633
indy_20161220_02.mat	indy	20161220	history_quadratic	0.7714519418460414	0.7907271886843047	0.019275246838263423	-0.012826325254805438	0.0	1263.0095185796717	1156.490038929139	1333.8907634962454	35.53884520605125	34.00720569128165	36.52246929625988	0.478067001741345	0.4574634535301107	8.433782808725	0.01443756825766608	0.025038106754060315	200	86	0.1	0.1	10000.0	5	85	85.0	5	2.0	0.5491090111306187	0.4698449957691093	0.21218239662639246
indy_20170131_02.mat	indy	20170131	task_linear	0.2343420462708259	0.47267774026783593	0.23833569399700952	-0.13318106645087335	0.0	3515.0981698928776	2420.9106704897526	4126.525923847143	59.28826334016605	49.20275063946885	64.23804109596698	0.8750188304997628	0.7261695805610169	31.128220223689237	0.21506296814496234	0.26783128497942454	209	89	100.0	10000.0	1000.0	5	88	88.0	4	1.0	0.6624194940929571	0.620928752462674	0.34514491133414554
indy_20170131_02.mat	indy	20170131	task_quadratic	0.3391947370487909	0.529543115574466	0.19034837852567468	-0.14760913316266833	0.0	3033.7246013602935	2159.8445172589973	3711.3909030194545	55.079257451061316	46.474127396423455	60.92118599485285	0.8128992944708513	0.6858985963140128	28.805517933613903	0.17074593861995216	0.2147311441733502	209	89	100.0	0.1	1000.0	5	88	88.0	4	1.0	0.752950931047205	0.6713585058217124	0.2247297190402153
indy_20170131_02.mat	indy	20170131	history_linear	0.6683159477439455	0.7298692279698857	0.06155328022594004	-0.025126126635243207	0.0	1522.7452407296607	1240.1571455896762	1638.0980576394434	39.02236846642783	35.21586497006252	40.47342409087034	0.5759201787192856	0.5197410624821882	18.55780517853239	0.05451441360127153	0.07055422821668655	209	89	0.1	0.1	10000.0	5	88	88.0	4	1.0	0.4997930913108665	0.4668655562203629	0.191725547642855
indy_20170131_02.mat	indy	20170131	history_quadratic	0.7445418530084009	0.7742342597565856	0.029692406748184488	-0.01729657720472727	0.0	1172.795842583279	1036.4794572941157	1252.2035814849942	34.2461069697459	32.194401023999745	35.386488685443126	0.5054286764634538	0.47514812452898747	11.623198202076125	0.02435469009853292	0.03578711779585823	209	89	0.1	0.1	10000.0	5	88	88.0	5	1.0	0.6195573781108668	0.5491953717851769	0.0686631709573704
loco_20170210_03.mat	loco	20170210	task_linear	-0.8295437394559677	-0.14629693723612938	0.6832468022198384	0.37249059497432	0.0	2103.879316618831	1318.1813393932523	1675.5346744543604	45.86806423448488	36.30676712946572	40.93329542627078	1.3526062765845674	1.0706525754118976	37.345201838301406	0.43701338514255783	1.0465681492137462	209	89	0.1	1000.0	10000.0	5	88	88.0	3	1.0	1.5331436633000803	0.5699554886109708	-0.11857051644701357
loco_20170210_03.mat	loco	20170210	task_quadratic	-330.07590162726297	-214.0018902733062	116.07401135395675	99.49382218495577	0.0	380719.91756351956	247240.8941228524	266307.24181709305	617.0250542429534	497.2332391572916	516.0496505348037	18.195491244461167	14.662942756258246	35.05963761887962	47.774961392965324	213.92059196331962	209	89	100.0	1000.0	10000.0	5	88	88.0	6	1.0	25.155188526156564	0.6703627198709217	0.5549436055249979
loco_20170210_03.mat	loco	20170210	history_linear	0.5883503229618189	0.6162172767262506	0.027866953764431584	-0.01727420982681072	0.0	473.3755321263774	441.3299972874045	493.23996716654085	21.757194950783003	21.00785560897172	22.20900644257957	0.6415993119059442	0.6195019961822154	6.769579892527617	0.015329860663850699	0.04244778894657327	209	89	0.1	100.0	10000.0	5	88	88.0	5	1.0	0.6570685545986383	0.29894912987156413	0.39812548812625753
loco_20170210_03.mat	loco	20170210	history_quadratic	-1.8876413525081002	-1.8614014370718905	0.026239915436210036	-0.022794147708087388	0.0	3320.6360604210277	3290.46153429984	3346.8481344309444	57.62496039409509	57.36254469860834	57.851950135072755	1.699306138548349	1.691567745339184	0.9086971764488342	-0.09491801790498619	0.14381529948577798	209	89	0.1	0.1	10000.0	5	88	88.0	5	1.0	4.367437829068855	0.3567072456933468	-0.18501351417817377
loco_20170213_02.mat	loco	20170213	task_linear	0.07462316718564001	0.24456209811015306	0.16993893092451334	-0.22444807056093746	0.0	1209.6315774108075	987.4912667953556	1503.0249972716915	34.77975815630131	31.424373769342733	38.76886633977955	0.9619650891869005	0.8691593075437023	18.364294944328325	0.1318308209671202	0.2024133537874248	209	89	10000.0	1000.0	1000.0	5	88	88.0	4	2.0	0.27721656452165394	0.1921387164362921	0.42406776674052726
loco_20170213_02.mat	loco	20170213	task_quadratic	0.10374761515780856	0.2512671830946038	0.14751956793679546	-0.2052141792617956	0.0	1171.5607605365096	978.7265319988862	1439.8120745580136	34.228069775208034	31.284605351496545	37.944855706116655	0.9467060709862343	0.8652934859950104	16.459601160533584	0.1056689924958898	0.18112606159173777	209	89	1000.0	10000.0	1000.0	5	88	88.0	5	1.0	0.3107137819490182	0.17630863980843264	0.31650677233075003
loco_20170213_02.mat	loco	20170213	history_linear	0.46879875052844455	0.5081665856911057	0.03936783516266127	-0.03430764569973468	0.0	694.3742079285155	642.9134679808452	739.2203831443006	26.350981156847187	25.355738363945257	27.18860759848324	0.7288355435017946	0.701308358932713	7.411096115045804	0.025049028967506857	0.05231838626817488	209	89	0.1	0.1	10000.0	5	88	88.0	7	1.0	0.2878485863157953	0.26788052261832124	0.29019557827983544
loco_20170213_02.mat	loco	20170213	history_quadratic	0.47526526580302847	0.5105158944204761	0.035250628617447606	-0.02861565386067374	0.0	685.9213260380571	639.8425049705756	723.3270588062476	26.190099771441442	25.295108320989172	26.894740355806515	0.7243857633864516	0.6996314069419158	6.717799741500513	0.024015203568846195	0.04794569706768239	209	89	0.1	0.1	10000.0	5	88	88.0	4	1.0	0.3421740658322343	0.25546075372491506	0.3579366746331839
loco_20170214_02.mat	loco	20170214	task_linear	0.10120741896638384	0.23905195559449338	0.13784453662810905	-0.10479728871273765	0.0	807.2389293216879	683.4356419908621	901.3612584568484	28.411950466690737	26.142602050883575	30.022679068611588	0.9480467188032524	0.8723233600021865	15.336634896294713	0.11148895377210111	0.16043198759799018	208	89	1000.0	10000.0	10000.0	5	88	88.0	4	1.0	0.41271642082401433	0.26617699972132364	0.48845331938371583
loco_20170214_02.mat	loco	20170214	task_quadratic	0.07536730472599142	0.18961560365295718	0.11424829892696532	-0.11109053662726297	0.0	830.4468936430849	727.836261948097	930.2214219793505	28.817475490456914	26.978440687854757	30.499531504260037	0.9615782314892561	0.9002135281959721	12.356073877866606	0.08517158252292913	0.13952467295207152	208	89	1000.0	1000.0	10000.0	5	88	88.0	4	1.0	0.6329901014936724	0.3268951466639162	0.27911213319563644
loco_20170214_02.mat	loco	20170214	history_linear	0.5073394392835872	0.5274307610772967	0.020091321793709545	-0.02058991296051741	0.0	442.47670924740896	424.4319484920851	460.9692732091193	21.03513035964857	20.601746248609246	21.470194996998032	0.701897827832806	0.6874367163039096	4.078126685134564	0.008785000967410774	0.03279462475710305	208	89	0.1	0.1	10000.0	5	88	88.0	4	1.0	0.2923984042000105	0.2948038224431845	0.33676826885306826
loco_20170214_02.mat	loco	20170214	history_quadratic	0.5307597900877344	0.520760182062076	-0.009999608025658467	-0.04769864043858691	0.0	421.4420241527273	430.42304273989254	464.28194100369325	20.52905317233913	20.746639311943817	21.547202625948763	0.6850111020357729	0.6922714914958744	-2.131021130420204	-0.04083107093790965	0.009055474178237578	208	89	0.1	1.0	10000.0	5	88	88.0	5	1.0	0.35166052065627634	0.21544366615996854	0.3475155580510214
loco_20170215_02.mat	loco	20170215	task_linear	0.11486079230201743	0.19491105222929947	0.08005025992728212	-0.09977215048844623	0.0	937.1260514410512	852.374202974657	1042.7581154349023	30.6125146213285	29.195448326317187	32.29176544314204	0.9408183712587586	0.8972674895318012	9.04380454860564	0.05643681306765601	0.10212609484189007	209	89	1000.0	1000.0	10000.0	5	88	88.0	3	1.5	0.3360815451743297	0.32229726624972616	0.45672762895473323
loco_20170215_02.mat	loco	20170215	task_quadratic	-0.0502303783098995	0.07880474226603848	0.12903512057593816	-0.03485850920254126	0.0	1111.9135148115763	975.2997799426442	1148.8193673644837	33.34536721662511	31.229789943940453	33.89423796701268	1.0248074835352736	0.959789173586555	12.286363377108739	0.09430238751588992	0.1792941657796145	209	89	0.1	100.0	10000.0	5	88	88.0	3	1.0	0.34314737575691007	0.30078348265402155	0.34795784644530686
loco_20170215_02.mat	loco	20170215	history_linear	0.5141669376423302	0.5203947936047613	0.006227855962431079	-0.025045572652695646	0.0	514.3674751125758	507.7738387486469	540.8840483272481	22.679670965703533	22.53383763917382	23.256913989763305	0.6970172611619243	0.6925353466757052	1.2818921652240567	-0.0012822864610253157	0.013609101431128577	209	89	0.1	1.0	10000.0	5	88	88.0	3	1.0	0.2827613923519398	0.25179618700462925	0.4447603659598882
loco_20170215_02.mat	loco	20170215	history_quadratic	-0.07162440078226487	0.05862458420476103	0.13024898498702592	0.09351181590685934	0.0	1134.5640715032303	996.6651783759651	1035.5600300578326	33.68329068697461	31.570004408868318	32.18011855257579	1.035192929256313	0.9702450287402867	12.154350432105373	0.04597171378213995	0.2854454972120789	209	89	0.1	100.0	10000.0	5	88	88.0	5	1.0	0.3261745910496298	0.22696738585122933	0.27907313376250237
loco_20170216_02.mat	loco	20170216	task_linear	0.11945086245283766	0.2144931835710693	0.09504232111823165	-0.09353640347677439	0.0	1153.0553007942688	1028.5999495909994	1275.5386935400252	33.95666798721967	32.07179367592339	35.714684564476066	0.9383757976137078	0.8862882242413755	10.793528386499743	0.06678442137256559	0.12039328754748295	208	89	0.1	100.0	10000.0	5	88	88.0	5	1.0	0.4492116917034968	0.4408074445753777	-0.005866151434710317
loco_20170216_02.mat	loco	20170216	task_quadratic	0.14184314957630725	0.22667550569541284	0.08483235611910574	-0.08782547630965698	0.0	1123.7332059063606	1012.6475279685261	1238.7382938515038	33.52213009202071	31.822123247334176	35.19571414038226	0.9263675568712956	0.8793887048993677	9.885413846806902	0.057647858801029205	0.1105644284299748	208	89	100.0	10000.0	10000.0	5	88	88.0	4	1.0	0.44484475621040154	0.42242163615418726	-0.03938861258895384
loco_20170216_02.mat	loco	20170216	history_linear	0.5876580313719099	0.5972523691492421	0.009594337777332212	-0.013823172685765849	0.0	539.9506653211595	527.3871392667477	558.0517364135869	23.236838539723074	22.964911044172318	23.623118685169132	0.6421385898916917	0.6346240074648595	2.326791475835868	0.0032583335584797524	0.016473139811524155	208	89	0.1	0.1	10000.0	5	88	88.0	3	1.0	0.38338707232153596	0.36769310998575666	0.13624136005981893
loco_20170216_02.mat	loco	20170216	history_quadratic	0.5104121771103018	0.5353041570349123	0.02489197992461036	0.0041309310756976695	0.0	641.1020240844382	608.5066490219089	635.6926814697634	25.31999257670583	24.66792753803831	25.212946703425274	0.6997055258390477	0.6816860296097375	5.084272680168028	0.006540152714230582	0.049226641051849804	208	89	0.1	0.1	10000.0	5	88	88.0	4	1.0	0.40404171310033965	0.35584560607493537	0.05919884933683525
loco_20170217_02.mat	loco	20170217	task_linear	0.10763651035279374	0.2391645139739501	0.13152800362115627	-0.0906879635656678	0.0	1243.6893919349127	1060.3784600738616	1370.0814502960086	35.265980660332026	32.56345282788454	37.01461130818489	0.94464992968147	0.8722588411853731	14.739285632714036	0.10553169216692994	0.1553838517718944	206	89	1000.0	10000.0	10000.0	5	88	88.0	4	1.0	0.316757576470754	0.3157755398025269	0.25632935733803186
loco_20170217_02.mat	loco	20170217	task_quadratic	0.12517890615445626	0.24402023737843545	0.11884133122397932	-0.07807579101914482	0.0	1219.2405077965932	1053.6110253251404	1328.0549474100142	34.917624601289724	32.45937499899129	36.44248821650374	0.9353187124427395	0.8694709670952588	13.584643998646154	0.09541383889625135	0.14292586360886184	206	89	0.1	1000.0	10000.0	5	88	88.0	4	1.0	0.30808596841183056	0.285162315645987	0.20096109301651896
loco_20170217_02.mat	loco	20170217	history_linear	0.50821535130443	0.5318390289865512	0.02362367768212128	-0.025908889958991925	0.0	685.401585558956	652.4772025327529	721.5108750722981	26.18017543025554	25.54363330720109	26.860954470612135	0.7012735904734828	0.6842228957097598	4.803663096190925	0.015075623682775386	0.03278227500661394	206	89	0.1	0.1	10000.0	5	88	88.0	4	1.0	0.3177734864859727	0.32725727867975396	0.29711289314451417
loco_20170217_02.mat	loco	20170217	history_quadratic	0.5556935711146825	0.5716429149207657	0.01594934380608296	-0.0005545020183155034	0.0	619.2310631081666	597.0024198141763	620.0038740601904	24.8843537812049	24.433632963891725	24.899876988856597	0.6665631469600741	0.6544899426876126	3.5897170891938046	0.012145231100047687	0.020488476367616998	206	89	0.1	10.0	100000.0	5	88	88.0	4	1.0	0.31243385620067804	0.2601502827809689	0.27230666511680474
loco_20170227_04.mat	loco	20170227	task_linear	0.18872089462998423	0.2873975061022408	0.09867661147225609	-0.23274300737736248	0.0	594.5506937381456	522.2349550260021	765.1177841303002	24.383410215516317	22.852460590185952	27.660762537036106	0.900710333775522	0.8441578607687997	12.163090460372594	0.03645480761349085	0.14414672237027315	209	89	1000.0	1000.0	1000.0	5	88	88.0	4	1.0	0.409165915170687	0.3143227331535933	0.31168785453679637
loco_20170227_04.mat	loco	20170227	task_quadratic	0.18306716194034842	0.272126578069557	0.08905941612920823	-0.22182380811300223	0.0	598.6940652000544	533.4263450122097	761.2589557885674	24.468225624267372	23.096024441713116	27.59092161905012	0.9038433703134898	0.8531549811906627	10.901681506736734	0.02836631663952753	0.13373234978071483	209	89	10.0	100.0	1000.0	5	88	88.0	5	1.0	0.4076593546191613	0.3424845177643268	0.16318782385975586
loco_20170227_04.mat	loco	20170227	history_linear	0.6557423448278423	0.6664345425758297	0.010692197747987334	-0.022399380291020423	0.0	252.29126000221822	244.4554196033065	268.7067784140437	15.883679044925902	15.635070182231562	16.392278011736003	0.5867347400420024	0.5775512595641783	3.105870730061292	0.0043933363267024345	0.017152199953664897	209	89	0.1	0.1	10000.0	5	88	88.0	4	2.0	0.30364941873783247	0.26815204722953023	0.5142548269318409
loco_20170227_04.mat	loco	20170227	history_quadratic	0.6482514759887519	0.6534970418530459	0.005245565864294111	-0.0257552971665825	0.0	257.78098756392023	253.93674357560405	276.65590951921916	16.05555939741497	15.935392796401477	16.632976568227924	0.5930839097558176	0.5886450187905719	1.4912829780989756	-0.003910734631795355	0.013708906761610707	209	89	0.1	0.1	10000.0	5	88	88.0	4	2.0	0.31414533600405137	0.27881819108581135	0.2643608695860573
loco_20170228_02.mat	loco	20170228	task_linear	0.13723878213802274	0.30908852829356637	0.17184974615554355	-0.14309960962919774	0.0	1151.6460168190627	922.254533342507	1342.660740274322	33.935910431562945	30.36864391675247	36.64233535508241	0.9288494053731084	0.8312108467208748	19.918575684406314	0.13719261216098247	0.20541892680679713	209	89	1000.0	1000.0	1000.0	5	88	88.0	7	1.0	0.39197061678837225	0.3903638616639628	0.5200198229854054
loco_20170228_02.mat	loco	20170228	task_quadratic	-0.7452462959997804	-0.6335116991648574	0.11173459683492336	-0.2228496874165117	0.0	2329.620181742929	2180.4726531779525	2627.088298701863	48.26613908054931	46.695531404813806	51.25512948673394	1.321077702483764	1.2780890810756727	6.402225123813551	0.03925113212289616	0.1697207031351442	209	89	10.0	1000.0	1000.0	5	88	88.0	5	1.0	0.3824861155542199	0.3259699339714702	0.5225670810265431
loco_20170228_02.mat	loco	20170228	history_linear	0.6615216969683951	0.6788598104738556	0.017338113505460478	-0.011974432965321876	0.0	451.81352777076734	428.66996389199005	467.7974497907601	21.25590571513638	20.704346497583305	21.62862570277548	0.5817888818391126	0.5666923235108664	5.122370725145581	0.012208892211256407	0.02313090506022528	209	89	0.1	0.1	10000.0	5	88	88.0	6	1.0	0.33492843719185367	0.33529497878721515	0.4131197231045358
loco_20170228_02.mat	loco	20170228	history_quadratic	0.6451761686703227	0.6605787946081968	0.01540262593787416	-0.005893022311946172	0.0	473.6321517046607	453.0721491887102	481.4983788044333	21.76309150154593	21.28549151860746	21.943071316578116	0.5956709085809692	0.5825986657998825	4.340922051417433	0.009729338666433206	0.022006564561511725	209	89	0.1	0.1	10000.0	5	88	88.0	5	1.0	0.32880410797023696	0.28345108805759145	0.42053962621718366
loco_20170301_05.mat	loco	20170301	task_linear	0.127643618074891	0.27800125755274036	0.1503576394778492	-0.1443495951843225	0.0	1223.7488449820346	1012.8258879685332	1426.2436670989023	34.98212179073812	31.824925576794882	37.765641356912006	0.9340002044566733	0.8497050914565938	17.23580437917373	0.11386980206923918	0.19031418752549753	209	89	1000.0	0.1	1000.0	5	88	88.0	4	1.0	0.44958320953906356	0.3555960433217992	0.292003257313746
loco_20170301_05.mat	loco	20170301	task_quadratic	-0.674499717061138	-0.3131755047023363	0.3613242123588008	-0.05900705533399932	0.0	2349.0022393763265	1842.1336055247014	2431.77783121807	48.46650636652416	42.920083941258795	49.31305943883496	1.2940246199594252	1.145938700237641	21.578039618480812	0.1761852106330318	0.6618270259943558	209	89	100.0	1000.0	1000.0	5	88	88.0	4	1.0	0.624828692713959	0.4443616243422846	0.27250633182440875
loco_20170301_05.mat	loco	20170301	history_linear	0.6263342076024687	0.6496325165907767	0.023298308988307884	-0.017433452274203863	0.0	524.1815057816956	491.49844263775674	548.6372987656666	22.89501049970704	22.16976415385957	23.423007893216163	0.6112820890534342	0.591918476995965	6.235066056975745	0.01400032237977149	0.0316123214507457	209	89	0.1	0.1	10000.0	5	88	88.0	4	1.0	0.36674884998071594	0.3265503547863056	0.3692718946291015
loco_20170301_05.mat	loco	20170301	history_quadratic	0.4820620501652812	0.5049769983343075	0.022914948169026235	-0.02020459872305308	0.0	726.5676975777698	694.422416204593	754.9108780289725	26.954919728646377	26.35189587495733	27.475641539898074	0.7196790603002965	0.7035787103556301	4.424265141478579	0.006879995045521794	0.042688036252373635	209	89	0.1	0.1	10000.0	5	88	88.0	5	1.0	0.4528222590412534	0.3573061708247992	0.11291393588201885
loco_20170302_02.mat	loco	20170302	task_linear	0.15859561449842108	0.26998743138755943	0.11139181688913832	-0.061339233719450825	0.0	624.5333535411836	541.8526518981228	670.0624689089608	24.990665328101684	23.27772866707838	25.88556487521493	0.9172809741303801	0.8544077297241879	13.238796803125203	0.059539986057778854	0.15406285278313148	208	89	0.1	1000.0	10000.0	5	88	88.0	4	1.0	0.37424880539278443	0.2957696227695344	0.32338413022053686
loco_20170302_02.mat	loco	20170302	task_quadratic	0.15905333961607315	0.26689296082520164	0.10783962120912846	-0.06669246125676628	0.0	624.1936065566741	544.1495261610157	673.6961610980012	24.983866925611697	23.327012799778196	25.955657593249324	0.9170314391469505	0.8562167010604259	12.82359824818083	0.067200550067521	0.14557638414227522	208	89	0.1	1000.0	10000.0	5	88	88.0	3	1.0	0.3437179163666326	0.25422975156806027	0.34390615657112933
loco_20170302_02.mat	loco	20170302	history_linear	0.6554441815977438	0.6576044335649158	0.002160251967172001	-0.015029297998245707	0.0	255.74694458076877	254.14349512317222	266.9024579604843	15.992090062927009	15.941878657271614	16.33714962778037	0.5869887719558665	0.5851457651176194	0.6269672000285267	-0.012055499591683881	0.01165274970787623	208	89	0.1	0.1	10000.0	5	88	88.0	5	1.0	0.32436122667072714	0.28769800412903773	0.26299592765284857
loco_20170302_02.mat	loco	20170302	history_quadratic	0.6857267811741744	0.6953381847603087	0.009611403586134337	-0.01187659532090588	0.0	233.26965091163856	226.1355757661805	242.0850671754785	15.273167677716321	15.03780488522778	15.559083108444357	0.560600765987548	0.5519617878437703	3.0582954608872046	0.0003490577736342436	0.01738035157946439	208	89	0.1	0.1	10000.0	5	88	88.0	4	1.0	0.2811663475275749	0.26628920560252456	0.3483868234297061
