## Supplementary material for "Motor cortical signals predict finger velocity beyond task geometry": Source data and analysis code: reaching_later.csv

file	date	animal	context	context_mse	context_rmse	context_r2	exact_mse	exact_rmse	exact_r2	replacement_mse	replacement_rmse	replacement_r2	normalized_context_rmse	normalized_exact_rmse	exact_gain	replacement_gain	mse_reduction_percent	exact_gain_ci_low	exact_gain_ci_high	self_replacement_max_abs_error	train_trials	test_trials	final_context_alpha	final_residualizer_alpha	innovation_alpha	eligible_sources_min	eligible_sources_median	source_reuse_max	source_reuse_median_nonzero	replacement_distance_mean	replacement_distance_median	replacement_penalty_distance_spearman
loco_20170210_03.mat	20170210	loco	task_linear	15366.68083692977	123.96241703407436	-19.014322627320777	7225.032878388051	85.00019340206264	-8.41023898105182	7432.522142245048	86.21207654525581	-8.680483226546864	4.473736986828909	3.0676112825864896	10.604083646269078	10.333839400774034	52.98247581856072	7.762001323973721	14.542585373315998	0.0	209	249	0.1	1000.0	10000.0	248	248.0	5	1.0	0.5163454948217201	0.2212617678302792	0.09109933353780535
loco_20170210_03.mat	20170210	loco	task_quadratic	30371919.039335214	5511.072403746408	-39556.88455001017	19785875.01107447	4448.131631491414	-25769.098965275873	19888469.49036217	4459.64903219549	-25902.72307252689	198.89164022153025	160.5306792026875	13787.785584734454	13654.161477483434	34.85470909675009	9655.313909675513	19220.108553238206	0.0	209	249	100.0	1000.0	10000.0	248	248.0	5	1.0	58.27959142654249	1.4073979692899306	0.07830524924490342
loco_20170210_03.mat	20170210	loco	history_linear	569.8972074757122	23.872519923035192	0.2577377837238282	518.1849783273198	22.763676731304187	0.3250903401370879	545.3519851386161	23.352772536438067	0.289706691260019	0.8615464098214213	0.8215288551614727	0.0673525564132604	0.03196890753619111	9.07395728037434	0.0515888512690997	0.08773548613928998	0.0	209	249	0.1	100.0	10000.0	248	248.0	6	1.0	0.3316281766946545	0.2339640084362788	0.1873335946509976
loco_20170210_03.mat	20170210	loco	history_quadratic	348635.5216882893	590.4536575280817	-453.08008954312623	226989.31940231277	476.43396121845973	-294.64207909855577	231912.74869403796	481.5732018022161	-301.0545961100744	21.30915506403601	17.194245522806725	158.43801044457234	152.02549343305364	34.89208491920077	112.57595814189706	218.33348102895283	0.0	209	249	0.1	0.1	10000.0	248	248.0	4	1.0	12.411281803392137	0.7072116621513942	0.7921687022252223
loco_20170210_03.mat	20170210	loco	task_bounded_quadratic	3882.555230322432	62.31015350905847	-4.056831323737606	3900.4827163515884	62.453844688310326	-4.08018096528297	4251.856632164293	65.20626221586615	-4.537827674323723	2.24873994133107	2.25392567873988	-0.023349641545363828	-0.48099635058612245	-0.4617445204422078	-0.09185359389827145	0.03718765603667845	0.0	209	249	100.0	1000.0	10000.0	248	248.0	60	1.0	0.30908811973434863	0.16802074977743672	-0.07800231455927874
loco_20170210_03.mat	20170210	loco	history_bounded_quadratic	1427.4134409132218	37.781125458530504	-0.8591336302341837	1243.3842342605972	35.2616538786909	-0.619444919712919	1294.499502782785	35.97915372521684	-0.6860199651792507	1.363500506136395	1.2725741313231766	0.23968871052126695	0.17311366505493497	12.89249501075789	0.17243496390565252	0.3208693175263807	0.0	209	249	0.1	0.1	10000.0	248	248.0	4	1.0	0.21811302515494324	0.11194622035658267	0.20444447036649063
loco_20170213_02.mat	20170213	loco	task_linear	955.6769801285018	30.914025621528197	0.04357954404552298	832.5953220913741	28.854727898411625	0.1667569543496553	1236.0858036371733	35.15801194091004	-0.23704742553761052	0.9779675127295754	0.912821475235076	0.12317741030413182	-0.2806269695831322	12.879002068311609	0.08987752277745902	0.1528148115834879	0.0	209	249	10000.0	1000.0	1000.0	248	248.0	5	1.0	0.24324174264079884	0.08242349826331423	0.40466563646310444
loco_20170213_02.mat	20170213	loco	task_quadratic	1185.0220348843357	34.42414900740955	-0.18594393135616025	1112.766105397075	33.358149010355405	-0.11363178984540843	1472.8566188038494	38.37781414833119	-0.47400243827421157	1.0890105285791107	1.0552875389415923	0.07231214151075159	-0.28805850691805	6.09743341138067	0.027954453855387897	0.11092054821875855	0.0	209	249	1000.0	10000.0	1000.0	248	248.0	5	1.0	0.34154232169220955	0.16129936804165784	0.3047355170067987
loco_20170213_02.mat	20170213	loco	history_linear	727.9037526264494	26.979691485012378	0.27152996937903223	681.3062941839657	26.101844650981388	0.3181636786516858	748.2947819473394	27.354977279232738	0.2511230767092472	0.8535045580551777	0.8257338078026785	0.046633709272653305	-0.02040689266978501	6.401596127832698	0.03591220043898112	0.05854865553294754	0.0	209	249	0.1	0.1	10000.0	248	248.0	6	1.0	0.22078360675234018	0.1844642495216192	0.39471296538960277
loco_20170213_02.mat	20170213	loco	history_quadratic	747.383061800632	27.338307588448703	0.25203550613524367	705.1323807794366	26.554328851986387	0.2943190563796426	764.5228743150053	27.650006768805778	0.23488235957962944	0.8648494053098219	0.8400481793447052	0.042283550244398664	-0.017153146555614257	5.653149392950249	0.027494216687946396	0.05740993163532597	0.0	209	249	0.1	0.1	10000.0	248	248.0	6	1.0	0.3327604905093941	0.2237251173688201	0.35103626214879585
loco_20170213_02.mat	20170213	loco	task_bounded_quadratic	1077.2664449205881	32.82173738424869	-0.07810451215102943	999.5146417520809	31.615101482552305	-0.00029222140430924776	1354.1618629821933	36.798938340422175	-0.35521534300789126	1.038318117029181	1.0001461000295429	0.07781229074671969	-0.2771108308568606	7.217509051276424	0.0384173942406697	0.11389660896020992	0.0	209	249	1000.0	10000.0	1000.0	248	248.0	5	1.0	0.29293095831183197	0.13699732475351611	0.3514683889684471
loco_20170213_02.mat	20170213	loco	history_bounded_quadratic	722.5464581496062	26.880224295001824	0.2768914316019017	678.326819443651	26.04470808904663	0.32114547129594684	738.5184815842823	27.17569652436313	0.260906982615954	0.850357906059616	0.8239262883923839	0.044254039694045004	-0.015984448985947523	6.11997169278206	0.029878270628540014	0.05883384365031179	0.0	209	249	0.1	0.1	10000.0	248	248.0	6	1.0	0.3188438766847957	0.2237251173688201	0.33015380844188835
loco_20170214_02.mat	20170214	loco	task_linear	2859.8455241911315	53.47752354205579	-0.6243135418565703	2162.3687451914843	46.50127681248639	-0.22816592910043687	2396.4106200951064	48.95314719295488	-0.3610952721547187	1.2744855989208268	1.1082264791550704	0.39614761275613536	0.263218269701853	24.388617255714156	0.326136148760763	0.5014100801877589	0.0	208	249	1000.0	10000.0	10000.0	248	248.0	5	1.0	0.40515934994868874	0.13900849131824486	0.29803052624079823
loco_20170214_02.mat	20170214	loco	task_quadratic	579441.5986161998	761.2106138357503	-328.10687916037585	672397.0171433972	819.9981811829812	-380.90299833026603	667526.7179597664	817.0230828806285	-378.1368024466257	18.141303127404537	19.542338609548963	-52.796119169890424	-50.02992328625013	-16.042241142021908	-70.65042228575365	-38.586421122633446	0.0	208	249	1000.0	1000.0	10000.0	248	248.0	6	1.0	13.96861759847474	0.9588969109024879	-0.7004206782229843
loco_20170214_02.mat	20170214	loco	history_linear	2940.8013169921865	54.22915559910726	-0.670294203897986	2823.89121072918	53.14029742793297	-0.6038924814355106	2898.106765931828	53.83406696444016	-0.6460448740428563	1.2923986242247378	1.2664487677894907	0.06640172246247583	0.02424932985512994	3.9754506905138607	0.04501285299821152	0.09644410562467223	0.0	208	249	0.1	0.1	10000.0	248	248.0	6	1.0	0.41592222379818594	0.20491570781560886	0.3376575829598912
loco_20170214_02.mat	20170214	loco	history_quadratic	2219921.683564782	1489.9401610684847	-1259.8544139792923	2734341.9772537313	1653.584584245309	-1552.0309816213946	2734077.0949932016	1653.504488954657	-1551.8805357881718	35.50851185250234	39.40851407527824	-292.17656764210403	-292.026121808881	-23.1729027874031	-386.56876024259014	-218.58869252511894	0.0	208	249	0.1	1.0	10000.0	248	248.0	5	1.0	21.328120964492605	0.7259607558720846	-0.3291903365752963
loco_20170214_02.mat	20170214	loco	task_bounded_quadratic	1835.5733104649885	42.843591241456274	-0.042555117064256416	1687.577475364139	41.08013480216611	0.04150244375825448	1888.4117176585594	43.45585941686759	-0.07256587799824911	1.0210558834188568	0.9790288842734676	0.08405756082251141	-0.030010760933992773	8.0626491057096	0.06477892019768249	0.11030982299071067	0.0	208	249	1000.0	1000.0	10000.0	248	248.0	101	1.0	0.1919943883514534	0.0	0.4313785390724119
loco_20170214_02.mat	20170214	loco	history_bounded_quadratic	2018.4424921486536	44.927079719793205	-0.14641977887357563	2196.27005713515	46.864379406273486	-0.24742094116699778	2226.465357932263	47.18543586671912	-0.26457104090850575	1.0707099415217838	1.1168800030294233	-0.10100116229342276	-0.11815126203493077	-8.8101378007157	-0.14767850722331954	-0.06950115483822823	0.0	208	249	0.1	1.0	10000.0	248	248.0	5	2.0	0.3554744924908724	0.176894842057731	0.25954085438188207
loco_20170215_02.mat	20170215	loco	task_linear	789.038494410436	28.089829020669313	0.09361176863279223	697.4899128640131	26.410034321522815	0.19877591144693946	855.797409151435	29.25401526545433	0.016924135407368205	0.9520442381356062	0.8951112157453173	0.10516414281414713	-0.07668763322542395	11.602549456706454	0.08747619277890441	0.12382729703180582	0.0	209	249	1000.0	1000.0	10000.0	248	248.0	7	1.0	0.2388581543877322	0.16280203049501293	0.17192010663444746
loco_20170215_02.mat	20170215	loco	task_quadratic	1189.5212099563682	34.489436208154636	-0.3664327321213058	1041.6785711905914	32.27504564195985	-0.19660219936421958	1244.8924514621292	35.28303347874342	-0.4300390605989969	1.1689451364890076	1.0938931389145004	0.169830532757086	-0.06360632847769127	12.428751797641318	0.12291975669546142	0.22416111438831957	0.0	209	249	0.1	100.0	10000.0	248	248.0	6	1.0	0.2703884739174254	0.1944816211410959	0.15437837182993472
loco_20170215_02.mat	20170215	loco	history_linear	388.1874957841911	19.702474356897184	0.5540793253621965	380.45404572873707	19.505231240073446	0.562962932648514	405.0021414188303	20.124665001406367	0.534763921835231	0.6677729214619317	0.6610877909563038	0.008883607286317617	-0.019315403526965577	1.9921945295614027	0.003463036945164197	0.014169447885787218	0.0	209	249	0.1	1.0	10000.0	248	248.0	4	1.0	0.200034281032619	0.17442338852284875	0.2297928522050263
loco_20170215_02.mat	20170215	loco	history_quadratic	434.8350139280255	20.852698001170626	0.5004941558583288	415.07151057251997	20.373303869832206	0.523196985921647	434.8471289711673	20.852988490170116	0.5004802390055973	0.7067572738512642	0.6905092425727208	0.022702830063318115	-1.3916852731570848e-05	4.5450579466852234	0.014284255228296938	0.034118460831250065	0.0	209	249	0.1	100.0	10000.0	248	248.0	5	1.0	0.26400528790670097	0.1909180871667957	0.07325062879918011
loco_20170215_02.mat	20170215	loco	task_bounded_quadratic	1189.5212099563682	34.489436208154636	-0.3664327321213058	1041.682707012708	32.27510971341086	-0.19660695028641176	1244.8962832574257	35.28308777952159	-0.43004346227798523	1.1689451364890076	1.0938953104782974	0.16982578183489377	-0.06361073015667949	12.428404109673917	0.12291939801239944	0.22415132666087134	0.0	209	249	0.1	100.0	10000.0	248	248.0	6	1.0	0.2703884739174254	0.1944816211410959	0.1542928677620753
loco_20170215_02.mat	20170215	loco	history_bounded_quadratic	434.8350139280255	20.852698001170626	0.5004941558583288	415.0832896690241	20.373592949429025	0.5231834549792111	434.85790894521244	20.85324696408721	0.5004678557800916	0.7067572738512642	0.6905190403028642	0.02268929912088232	-2.6300078237261154e-05	4.542349080994364	0.014274673266926729	0.034104905482972306	0.0	209	249	0.1	100.0	10000.0	248	248.0	5	1.0	0.26400528790670097	0.1909180871667957	0.07365172099813143
loco_20170216_02.mat	20170216	loco	task_linear	2725.3551591012356	52.2049342409435	-1.9071758848837905	2807.2960660061362	52.98392271251852	-1.9945834389942767	2989.2455209684817	54.67399309514974	-2.1886715621395623	1.7050442471923726	1.730486474663784	-0.08740755411048695	-0.2814956772557735	-3.006613895119748	-0.18330309648090917	-0.019417614934309324	0.0	208	249	0.1	100.0	10000.0	248	248.0	5	1.0	0.9018487317935538	0.22539835073332612	0.10649107553430948
loco_20170216_02.mat	20170216	loco	task_quadratic	859346.4257590552	927.009398959393	-915.6772988778756	853206.2281901592	923.691630464496	-909.1274610554162	853449.0330129961	923.8230528694313	-909.3864644823008	30.276679125655114	30.16831883044563	6.549837822459571	6.290834395574958	0.7145194748988916	3.982631574869058	10.264010930401772	0.0	208	249	100.0	10000.0	10000.0	248	248.0	5	1.0	28.84210590376016	0.36942874861235553	0.09906565557232955
loco_20170216_02.mat	20170216	loco	history_linear	470.2595092415148	21.68546769708956	0.49836735944717486	438.2138117518448	20.93355707355644	0.5325509698456716	461.9247427634614	21.492434547148477	0.507258175761598	0.7082602915262352	0.6837024427002808	0.034183610398496905	0.008890816314423265	6.814470916570467	0.025814480093780862	0.045728196774032843	0.0	208	249	0.1	0.1	10000.0	248	248.0	4	1.0	0.434480605759572	0.2110634552332333	0.32645743397878385
loco_20170216_02.mat	20170216	loco	history_quadratic	186036.02479430242	431.31893628068593	-197.44732646881752	84471.3729067892	290.63959280660504	-89.10683890411859	89617.26076942461	299.3614216451823	-94.59603213847981	14.087133365905869	9.492462215048265	108.3404875646994	102.85129433033819	54.59407767920859	66.42094539331333	164.23040256210365	0.0	208	249	0.1	0.1	10000.0	248	248.0	5	1.0	4.697361202604667	0.34012179866051095	0.34610613882787056
loco_20170216_02.mat	20170216	loco	task_bounded_quadratic	1587.5890440535813	39.84456103477088	-0.6935042644131352	1502.0979353045873	38.75690822685147	-0.6023096584928502	1603.2469090909558	40.04056579384157	-0.7102067361968241	1.3013470960559075	1.2658237075094059	0.09119460592028557	-0.016702471783689225	5.3849646461851455	0.06951892349858636	0.11247890706600788	0.0	208	249	100.0	10000.0	10000.0	248	248.0	51	1.0	0.25390825491377345	0.22003362981115052	0.5420666573319224
loco_20170216_02.mat	20170216	loco	history_bounded_quadratic	1999.7471323114437	44.71853231392376	-1.1331592763265947	1832.6417756825774	42.809365513665085	-0.954905568216657	1854.2231472480787	43.060691439502904	-0.9779267303460846	1.4605339011219853	1.398179376266388	0.178253708109939	0.1552325459805111	8.356324353655381	0.12032148887752035	0.2649281864434034	0.0	208	249	0.1	0.1	10000.0	248	248.0	5	1.0	0.2488721351411817	0.21239051172140444	0.20869953535230384
loco_20170217_02.mat	20170217	loco	task_linear	21791.376738577852	147.61902566599554	-62.966895312874925	16003.258582347575	126.50398642867968	-45.97632364776883	16028.547434987544	126.60389976216193	-46.05055711217128	7.997930689426621	6.853927607420932	16.99057166510536	16.91633820070291	26.56150745163071	11.475360641493713	25.72007794552567	0.0	206	249	1000.0	10000.0	10000.0	248	248.0	4	1.0	0.14165695438167197	0.06374669512058768	0.1590686772747861
loco_20170217_02.mat	20170217	loco	task_quadratic	175266755.2427032	13238.835116531332	-514480.95857169764	169287237.41324666	13011.042902598034	-496928.548019262	169355411.38183728	13013.662489162583	-497128.6674134706	717.2739773417655	704.9323003092146	17552.410552434936	17352.291158226177	3.4116668738325835	11332.63639533585	27054.493462095576	0.0	206	249	0.1	1000.0	10000.0	248	248.0	4	1.0	6.4172866478835235	3.0289610086159175	0.673524441587217
loco_20170217_02.mat	20170217	loco	history_linear	30333.90198264953	174.1663055319528	-88.04281523067199	19075.638091029192	138.1145831946402	-54.99505526582837	19073.69775917374	138.10755866053725	-54.98935957224467	9.436250061897905	7.482984382305363	33.04775996484222	33.05345565842592	37.114459913729114	22.255212761574306	50.316645113679655	0.0	206	249	0.1	0.1	10000.0	248	248.0	3	1.0	0.10532245942454653	0.021249679112803527	0.12548251745131403
loco_20170217_02.mat	20170217	loco	history_quadratic	48798735.18266444	6985.6091490051485	-143243.90013997702	45306591.127091244	6731.017094547543	-132992.98227002568	45324583.417136095	6732.353482782681	-133045.79724117438	378.47708007218995	364.68340004724644	10250.917869950872	10198.102898802199	7.156218378409459	6702.903218588817	15727.347888567658	0.0	206	249	0.1	10.0	100000.0	248	248.0	4	1.0	1.044922954052596	0.6050286415696134	0.7338406026948886
loco_20170217_02.mat	20170217	loco	task_bounded_quadratic	37017.199950505026	192.39854456441458	-107.66111776305536	35285.87401247293	187.8453459963087	-102.578944830195	36329.13063847136	190.6020216012185	-105.64134369467627	10.424064359118795	10.177374161845016	5.08217293286018	2.019774068379026	4.677085085708854	3.5328636192162604	7.664055511703472	0.0	206	249	0.1	1000.0	10000.0	248	248.0	177	1.0	0.09621019741767409	0.0	-0.46184924100068897
loco_20170217_02.mat	20170217	loco	history_bounded_quadratic	147315.75189007985	383.8173418308243	-431.4339573464314	108980.55308388786	330.1220275653957	-318.9039562248059	109020.1116985761	330.18193726879747	-319.02007746830697	20.795046461751724	17.885859113411136	112.53000112162071	112.4138798781196	26.022470994680816	76.76064498110655	171.01611753992248	0.0	206	249	0.1	10.0	10000.0	248	248.0	4	1.0	0.08715891331996957	5.441923487780594e-07	0.0557193418616805
loco_20170227_04.mat	20170227	loco	task_linear	796.0433813981265	28.214240755301685	0.20438924717104623	689.4959077596818	26.25825408818495	0.31087881506949444	911.9188718017506	30.197994499664222	0.08857673203835224	0.8919701524316592	0.8301332332406098	0.10648956789844867	-0.11581251513269472	13.384631557555394	0.08480127577499577	0.12580701719783474	0.0	209	249	1000.0	1000.0	1000.0	248	248.0	4	1.0	0.3579618948740353	0.2914984689200158	0.34034365716994075
loco_20170227_04.mat	20170227	loco	task_quadratic	813.0513807632008	28.514055845550992	0.18739049120476384	728.4048844650129	26.98897709186128	0.2719909843661445	941.268663728419	30.68010208145369	0.05924289094901674	0.9014485613695549	0.8532344435346354	0.08460049316138105	-0.12814760025574762	10.410965198623899	0.05921227306342137	0.10522290606287676	0.0	209	249	10.0	100.0	1000.0	248	248.0	5	1.0	0.3580627632699113	0.26574839532587285	0.12952122367814456
loco_20170227_04.mat	20170227	loco	history_linear	320.6430990372245	17.906509962503147	0.6795311620249151	309.43593927919204	17.590791320437862	0.6907322309873906	331.5682718862165	18.20901622510718	0.6686119267190369	0.5660996714140422	0.5561184846888394	0.011201068962475488	-0.010919235305878123	3.495213148726264	0.007439610445688541	0.015035230866408776	0.0	209	249	0.1	0.1	10000.0	248	248.0	5	1.0	0.26389957576739415	0.2288554844596058	0.2658451005454013
loco_20170227_04.mat	20170227	loco	history_quadratic	315.93603736069156	17.774589653792056	0.6842356655376522	304.9778817090627	17.463615940264567	0.6951878657208845	324.22027516582443	18.006117714982995	0.6759559299971346	0.5619291187172536	0.5520979390281375	0.010952200183232215	-0.008279735540517603	3.46847284126641	0.005868384294272095	0.01664267969093247	0.0	209	249	0.1	0.1	10000.0	248	248.0	7	1.0	0.2661294618804879	0.20711541426634986	0.14752742208542094
loco_20170227_04.mat	20170227	loco	task_bounded_quadratic	806.2180426512166	28.393978985890946	0.1942201155778248	717.2427391828996	26.781387924879837	0.2831470633168803	931.3048468802064	30.517287672403103	0.06920129272573046	0.8976524296308561	0.8466716817533956	0.08892694773905598	-0.12501882285209487	11.036133993692966	0.06775605937972942	0.10968264787540657	0.0	209	249	10.0	100.0	1000.0	248	248.0	5	1.0	0.3347755550539818	0.2618880504360845	0.17067868907421552
loco_20170227_04.mat	20170227	loco	history_bounded_quadratic	310.8160696172265	17.629976449707087	0.6893528507137714	300.6690790377637	17.339811966620736	0.6994943266716465	318.8345725299864	17.855939418859666	0.6813387056457257	0.5573572905114188	0.5481839776282731	0.010141475957875144	-0.008014145068045556	3.2646286892305563	0.005954363220712891	0.014541096752530623	0.0	209	249	0.1	0.1	10000.0	248	248.0	7	1.0	0.2604080366521467	0.20711541426634986	0.16666873950645109
loco_20170228_02.mat	20170228	loco	task_linear	1436.4653727159052	37.90073050372387	0.20114721018813714	1179.9505778095813	34.35040869930926	0.34380122986109307	1649.0743365982953	40.6087962958556	0.08291027446908353	0.8937856509319582	0.8100609669271245	0.14265401967295613	-0.1182369357190538	17.857360140978194	0.12465898514027546	0.16113263879447354	0.0	209	249	1000.0	1000.0	1000.0	248	248.0	5	1.0	0.3071726805397627	0.31362297445802173	0.3490038147473775
loco_20170228_02.mat	20170228	loco	task_quadratic	1418.62227685252	37.66460243853	0.21107018304922037	1188.631719149076	34.47653867703479	0.33897343929298873	1654.6944615834036	40.677935807798846	0.07978478839143685	0.8882172127080069	0.8130353994181387	0.12790325624376842	-0.13128539465778385	16.212247717815433	0.11170343585593605	0.14687103273618823	0.0	209	249	10.0	1000.0	1000.0	248	248.0	6	1.5	0.31601555190069563	0.3006156800365277	0.350837959311749
loco_20170228_02.mat	20170228	loco	history_linear	601.034827594657	24.516011657581195	0.6657501406453725	573.0937373725033	23.939376294559207	0.6812888499650067	622.1698152054585	24.94333207904386	0.6539964679594753	0.5781434591471463	0.5645450823760612	0.015538709319634263	-0.011753672685897082	4.648830473597361	0.012832951661872594	0.018501749460353448	0.0	209	249	0.1	0.1	10000.0	248	248.0	7	1.0	0.2780235060782408	0.26704551517121805	0.2885487466778928
loco_20170228_02.mat	20170228	loco	history_quadratic	546.5002259666352	23.377344288148628	0.6960781384372412	524.3123106035806	22.897866944402935	0.7084173694584341	564.5151322227734	23.759527188535834	0.6860596177027622	0.5512910860541455	0.539983916928612	0.012339231021193001	-0.010018520734478897	4.06000113244403	0.009647364289611554	0.01511871293103555	0.0	209	249	0.1	0.1	10000.0	248	248.0	5	2.0	0.2986266858221185	0.2566072853739738	0.34767729964038785
loco_20170228_02.mat	20170228	loco	task_bounded_quadratic	1418.62227685252	37.66460243853	0.21107018304922037	1188.7221151027923	34.47784962991155	0.33892316793860344	1654.8574712107602	40.679939419949484	0.07969413483441175	0.8882172127080069	0.81306631467636	0.12785298488938313	-0.1313760482148089	16.205875623200022	0.1116529806219835	0.14683605965003044	0.0	209	249	10.0	1000.0	1000.0	248	248.0	6	1.5	0.31601555190069563	0.3006156800365277	0.3510307321192866
loco_20170228_02.mat	20170228	loco	history_bounded_quadratic	546.5002259666352	23.377344288148628	0.6960781384372412	524.2843164427364	22.897255653085075	0.7084329376815974	564.4950485378041	23.75910453989805	0.6860707867208758	0.5512910860541455	0.5399695012853993	0.012354799244356311	-0.010007351716365274	4.065123575128232	0.009667473738177602	0.015129571149143052	0.0	209	249	0.1	0.1	10000.0	248	248.0	5	2.0	0.2986266858221185	0.2566072853739738	0.34793109145726553
loco_20170301_05.mat	20170301	loco	task_linear	1536.0188710043765	39.192076635518774	-1.0884706685426802	977.1398972195589	31.259236990361085	-0.328582644998014	1217.8599522100105	34.89785025198559	-0.6558812112251389	1.44515420234059	1.1526415943379822	0.7598880235446613	0.4325894573175386	36.384902837774135	0.5801727579363356	0.9919541036633458	0.0	209	249	1000.0	0.1	1000.0	248	248.0	5	1.0	2.554788691102237	0.27554824350200563	0.41233386219297163
loco_20170301_05.mat	20170301	loco	task_quadratic	8643807.5720382	2940.035301155107	-11751.68020432899	8541117.133871103	2922.5189706606016	-11612.055638446185	8531290.866477698	2920.837357073772	-11598.695209339634	108.40977909916114	107.7638883784643	139.62456588280125	152.98499498935504	1.18802318667169	97.69982166557202	196.0391615827105	0.0	209	249	100.0	1000.0	1000.0	248	248.0	5	1.0	128.11715130488412	0.8166301901825944	-0.12455538005918278
loco_20170301_05.mat	20170301	loco	history_linear	1793.1268901537394	42.34532902403451	-1.4380513714733958	1304.048648491194	36.11161376193529	-0.7730689408429948	1331.9840478214242	36.496356637634726	-0.8110517177584006	1.5614260698071427	1.3315663486447018	0.6649824306303969	0.6269996537149914	27.27516074562982	0.46901146176254727	0.9173573455801493	0.0	209	249	0.1	0.1	10000.0	248	248.0	4	1.0	0.9739150741056236	0.09401497192148325	0.3393279598003461
loco_20170301_05.mat	20170301	loco	history_quadratic	3302559.034876909	1817.2944271297672	-4489.373006264579	2480011.438689931	1574.8052065858592	-3370.984059002812	2509900.7089311876	1584.2666154821252	-3411.623445263863	67.01024553204196	58.06878730439263	1118.3889472617602	1077.7495610007095	24.906370711330393	723.0560812356014	1631.313981104184	0.0	209	249	0.1	0.1	10000.0	248	248.0	3	1.0	21.512684821455426	0.5040332077439954	0.7124715043801852
loco_20170301_05.mat	20170301	loco	task_bounded_quadratic	6559.578196003472	80.9912229565863	-7.918827052826179	4443.395688163659	66.65880053049004	-5.041528355306499	4789.911184848853	69.20918425215582	-5.512673251169218	2.986440532276865	2.4579520652987648	2.877298697519661	2.406153801656946	32.260954052337254	2.1529178194114538	3.7517752057997646	0.0	209	249	100.0	1000.0	1000.0	248	248.0	78	1.0	0.36545602199888405	0.1897052669877105	0.31431810425054707
loco_20170301_05.mat	20170301	loco	history_bounded_quadratic	4514.439996640162	67.18958250086216	-5.138124795116551	3524.6209935423794	59.36851853922565	-3.792302817171603	3549.6883526153333	59.579261094908965	-3.8263860209329335	2.4775239242268703	2.1891328916197788	1.3458219779449385	1.311738774183608	21.925620981438396	0.9798547947982826	1.797938791034447	0.0	209	249	0.1	0.1	10000.0	248	248.0	3	1.0	0.2638624754973335	0.15836874881581522	0.16707339493033724
loco_20170302_02.mat	20170302	loco	task_linear	730.0523467891144	27.019480875640717	0.12341121745848624	631.1469984237337	25.12263916119749	0.24216889187973917	785.959304027536	28.03496573972467	0.056282590591151545	0.9362632015312304	0.8705349551398021	0.11875767442125239	-0.0671286268673343	13.547706380286563	0.10177289237415117	0.13575394128556587	0.0	208	249	0.1	1000.0	10000.0	248	248.0	4	1.0	0.31026443584360686	0.2648342350676493	0.2940971888732811
loco_20170302_02.mat	20170302	loco	task_quadratic	708.344517832845	26.614742490447753	0.14947625161677291	623.410923722033	24.968198247411305	0.2514577549787205	754.1029274531713	27.460934569915338	0.0945331934148048	0.9222384444292175	0.8651833591911462	0.10198150336194708	-0.054943058201967904	11.990435723377	0.08720060208234132	0.11677854490305695	0.0	208	249	0.1	1000.0	10000.0	248	248.0	4	1.0	0.3210791438539044	0.23477257502284177	0.27690718990412494
loco_20170302_02.mat	20170302	loco	history_linear	304.10305905055156	17.43855094469009	0.6348572380149111	296.6126633609042	17.222446497548024	0.6438511092999231	311.59123044777976	17.651946930800005	0.6258660374832943	0.6042704377884848	0.5967821132541382	0.008993871285011876	-0.008991200531616861	2.463110931219609	0.00487774526897035	0.013219669133820755	0.0	208	249	0.1	0.1	10000.0	248	248.0	4	1.0	0.27470996944974463	0.237234726736948	0.23786607944727647
loco_20170302_02.mat	20170302	loco	history_quadratic	294.250486111761	17.15373096768633	0.6466874238300808	286.1781606419784	16.916801135024862	0.6563800301027097	301.4217257507851	17.3615012527945	0.6380767697418728	0.5944010230222668	0.5861910694451841	0.009692606272628784	-0.008610654088207983	2.7433516173416232	0.006230485911487725	0.013554116378970457	0.0	208	249	0.1	0.1	10000.0	248	248.0	6	1.0	0.26302732191030836	0.19747217270778028	0.28056970695473776
loco_20170302_02.mat	20170302	loco	task_bounded_quadratic	693.6120427671733	26.336515387711664	0.16716583571089919	609.1306835299868	24.680572998412877	0.26860433141176937	740.9070334482093	27.219607518261707	0.11037777320587261	0.9125974820747078	0.8552167377853566	0.1014384957008695	-0.05678806250502631	12.179915288112241	0.08659018333074568	0.11592147441222449	0.0	208	249	0.1	1000.0	10000.0	248	248.0	4	1.0	0.30385710678720074	0.233664345789322	0.2894242789673103
loco_20170302_02.mat	20170302	loco	history_bounded_quadratic	294.0716575440956	17.14851764859271	0.6469021469483652	285.98757595921995	16.91116719683239	0.6566088690288018	301.2848561763364	17.357559050060477	0.6382411118389302	0.5942203741471954	0.5859958455238369	0.009706722080436516	-0.008661035109435137	2.749017587206093	0.006250619221997163	0.013611670748987646	0.0	208	249	0.1	0.1	10000.0	248	248.0	6	1.0	0.25806369612435	0.19747217270778028	0.27194976704674934
