## Supplementary material for "Motor cortical signals predict finger velocity beyond task geometry": Source data and analysis code: shared_geometry.csv

seed	context	context_dimension	exact_gain	replacement_gain	context_r2	innovation_alpha
20260726	linear_geometry	17	0.5850623409051341	0.3476352954825952	0.37753566032266195	10.0
20260726	full_quadratic	35	4.169247846782768e-06	5.556871405424905e-06	0.9779976386648274	100000.0
20260727	linear_geometry	17	0.4612266264473657	0.3892693518284142	0.5029922501389759	10.0
20260727	full_quadratic	35	-4.928462255636585e-05	-9.060002103327456e-06	0.9764457482290051	10000.0
20260728	linear_geometry	17	0.715542988251744	0.5091456961747307	0.24782053660282685	10.0
20260728	full_quadratic	35	-1.2806657159332135e-05	-1.5563872794284552e-05	0.9824497462121506	100000.0
20260729	linear_geometry	17	0.49619364113974196	0.34147594262429926	0.47526941800526606	10.0
20260729	full_quadratic	35	-6.654199978023251e-06	-5.513782330086677e-06	0.9832798359666627	100000.0
20260730	linear_geometry	17	0.5538760555916002	0.40221334951906734	0.39502195885932756	0.1
20260730	full_quadratic	35	-5.4664114677421475e-06	-6.231801985525186e-08	0.9755074505779601	100000.0
20260731	linear_geometry	17	0.457749725736914	0.34049545601872067	0.5009486181979625	10.0
20260731	full_quadratic	35	9.179681376337189e-07	3.396281366327134e-06	0.9796505475380038	100000.0
20260732	linear_geometry	17	0.6362798923148544	0.4405943625230983	0.31503438666963907	1.0
20260732	full_quadratic	35	9.575742206877292e-07	5.022080334555163e-06	0.9750479437432336	100000.0
20260733	linear_geometry	17	0.5845915333446389	0.29309475944265756	0.35845164627044074	1.0
20260733	full_quadratic	35	-9.590213313129528e-06	-4.855146142430741e-06	0.9764759948954129	100000.0
20260734	linear_geometry	17	0.7135435364022437	0.5003074833807603	0.24235272525787954	0.1
20260734	full_quadratic	35	1.1856630195544174e-05	6.461555253051102e-06	0.9768945666407497	100000.0
20260735	linear_geometry	17	0.6530470052792278	0.5141219715225442	0.31103070013137585	1.0
20260735	full_quadratic	35	-1.4382762449915781e-06	4.966153751894049e-07	0.9837929369478717	100000.0
